# Time-resolved bottlenecks reveal concurrent pathogen entry and growth during bacterial infection dynamics

**DOI:** 10.1101/2025.11.21.689558

**Authors:** Sylvain Vicente, Nathanaël Boutillon, Raphael Forien, Isabelle Mila, Lionel Roques, Nemo Peeters

## Abstract

Within-host pathogen dynamics are shaped by successive host-imposed barriers that generate bottlenecks and ultimately determine infection outcome, yet these processes remain difficult to study *in vivo*. Here, we use neutral genetic barcoding to quantify the root-entry bottleneck during infection of tomato by the bacterial soil-borne phytopathogen *Ralstonia pseudosolanacearum*. We establish an updated theoretical framework showing that the temporal structure of pathogen entry, often overlooked, is a key determinant of root colonisation. We introduce the concept of time-resolved bottleneck, capturing infection scenarios in which entry occurs continuously while the pathogen population simultaneously expands within the host. We develop quantitative tools that exploit barcode dynamics to disentangle the respective roles of motility, growth, and spatial competition, enabling direct inference of *in vivo* pathogen fluxes and growth rates and linking host susceptibility to mechanistic features of colonisation. Extending beyond plants, reanalysis of two independent animal infection datasets reveals previously unrecognised within-host development patterns. Together, these results show that time-resolved bottleneck is a general principle of bacterial infection dynamics and propose a new standard for barcoding-based studies: a host- and pathogen-agnostic framework that is directly applicable to a majority of existing STAMP(-R)-style datasets, distributed as an open, annotated R/Python notebook to facilitate community reuse.
