## Supplementary material for "Time-resolved bottlenecks reveal concurrent pathogen entry and growth during bacterial infection dynamics": Code 1: Nr_calculation_tab_bachta.csv

Sample ID	TotalReads	Unfiltered bottleneck Nb	Filtered bottleneck Nb	Resilient bottleneck Nb	Simulated bottleneck Ns	Corrected bottleneck Nr	Effective number of tags in Nr	Standard deviation on filtered Nb	Standard deviation on Nr
1	447159	17,47732294614310	17,28083718560680	119,8510035164055	250,4669756487729	250,4669756487729	4208	3,12617174398410e-01	5,738673666905520
2	531796	16,96397990189824	16,74078195516700	141,5489126215126	145,2514970059877	145,2514970059877	4208	2,81606328308334e-01	3,090611964060848
3	501701	17,13534798005491	16,93699344321080	90,4213980213063	172,8746728874753	172,8746728874753	4208	3,57660788683439e-01	3,728587111071821
4	548784	16,56233353305530	16,39329674976877	133,8148252165266	155,4722222222221	155,4722222222221	4208	3,30722856116718e-01	3,364507908428398
5	509446	17,04084467866607	16,86158450958410	67,6769963253598	74,4578947368421	74,4578947368421	4208	3,17455434220973e-01	1,518098199660028
6	590893	18,44990499409791	18,22691179056799	614,1611145470788	1095,6541353383475	1095,6541353383475	4208	3,91842669358704e-01	24,456592188432488
7	475560	18,33459368074711	17,95122763076132	1759,2773402655280	2694,2444444444459	2694,2444444444459	4208	3,64108508449186e-01	60,311194390353869
8	634392	2272,51880802069536	2272,46418112288484	2914,8857714366468	5946,5764705882357	5946,5764705882357	4208	5,17370217050235e+01	137,023761961986992
9	532174	36,57340859583403	36,27441823163317	92,3788509340929	29,9655172413793	92,3788509340929	4151	7,62528753249170e-01	1,964686778609910
10	649878	18,10823067788430	14,88838778647097	69,1319924538057	43,4115703149150	69,1319924538057	4204	2,82794863627499e-01	1,434184219196102
11	660994	19,23959839943210	19,02896109150597	85,9441299147787	78,9435897435897	85,9441299147787	4204	3,66208919674839e-01	1,835052894785160
12	588130	17,18396782904836	13,82308994700583	68,0924299137416	47,8153522640393	68,0924299137416	4204	2,40478814634043e-01	1,426084089094365
13	668611	16,23937087113200	14,45390671390454	65,0346418375574	35,8241206030151	65,0346418375574	4204	2,40478814634043e-01	1,406058902383984
14	685888	17,70832725238008	17,52619168954384	137,8603215399091	359,8695652173913	359,8695652173913	4208	3,88027513453315e-01	7,647061258048662
15	782019	7,49959162392833	7,49509289262634	1540,3805197220724	3845,8947368421063	3845,8947368421063	4208	1,30109355238837e-01	84,120696408223068
16	606934	111,61272292735642	111,46282614402820	2648,8161779073134	26150,3600000000406	26150,3600000000406	4208	2,38960486128204e+00	571,016810249998571
17	853396	130,24562344797914	129,36688622416699	1419,9947337803101	3763,6437572347827	3763,6437572347827	4208	2,66191006919915e+00	82,325166403145843
18	689328	20,56734737574623	20,20564510844356	275,0411360571433	440,4492752159809	440,4492752159809	4208	4,03756152977432e-01	9,653269767840678
19	439223	16,63158536707193	13,14114117453591	88,4758878433071	40,5652173913044	88,4758878433071	4182	2,38075964589242e-01	1,830805957504247
20	634023	15,77269931966497	15,57904251461639	188,5267530267157	176,0308168557932	188,5267530267157	4115	3,29165236793912e-01	4,229696867055308
21	662102	14,28399845066088	14,13491566772733	102,3957560181364	138,2241754745811	138,2241754745811	4208	2,69585201200133e-01	2,886339570947969
22	650517	16,12269965482916	13,33232170495817	55,4462695668784	43,5099423850662	55,4462695668784	4181	2,50037553967800e-01	1,157427490302804
23	598381	16,15832397547506	12,79319746337057	74,2402093389969	39,8500000000000	74,2402093389969	4181	2,38075964589242e-01	1,581340452881205
24	638538	15,33739982563560	11,88894094250938	40,2383655684428	35,3069306930693	40,2383655684428	4182	2,16300682997350e-01	0,754415870855269
25	536083	16,23558211798660	12,49876411139819	42,9613936515427	40,6428571428571	42,9613936515427	4200	1,79802132642058e-01	0,872077693375090
26	549343	15,62985657029266	12,72901637750837	46,9819740859528	26,9900990099010	46,9819740859528	4200	2,25426759458217e-01	0,945313576273754
27	555680	16,52118992371689	13,65015990899872	89,6455988495996	41,3781451838865	89,6455988495996	4182	2,14106209632699e-01	1,840353214250517
28	638717	48,67498003713542	48,11378879103950	95,8674874045919	72,7363184079602	95,8674874045919	4171	9,22259292689691e-01	2,078259615970223
29	518110	42,84970342897093	42,29771974845443	112,7932631526075	199,9935483870968	199,9935483870968	4208	8,84459540754495e-01	4,294279105188105
30	690233	45,71257906550372	45,08588184181306	93,7753363370811	105,0055865921784	105,0055865921784	4208	9,59756433926812e-01	2,307014461867668
31	672082	42,56164434370844	42,00513410952465	94,5839595634113	95,8682198504400	95,8682198504400	4208	8,45569140631164e-01	2,107957893519923
32	589697	43,29127377018995	32,78162507396052	60,2031896067694	24,7931034482759	60,2031896067694	4178	6,60959039500994e-01	1,283407825669628
33	509464	67,22703261828396	66,52465836586364	388,2265467288307	870,9756097560974	870,9756097560974	4208	1,38944060066673e+00	19,354183397326082
34	596825	47,09253084704051	46,70799695435508	792,3131689766039	2602,2531645569579	2602,2531645569579	4208	9,79452913737716e-01	58,431158262076629
35	757698	49,16467825466808	48,26083168226000	373,6014929913646	838,2954545454546	838,2954545454546	4208	9,64774253921489e-01	18,599651199625253
36	583537	42,77664737624823	42,24201926555756	88,3578311488507	174,0628443805934	174,0628443805934	4208	8,34670381516627e-01	3,782581617943396
37	683950	2,74232284074694	2,71140436851191	63,0214641164130	171,3329304421489	171,3329304421489	4208	5,44168134326419e-17	3,773503671411632
38	633643	2,77986718381180	2,74384633259755	64,0413251101631	95,0211427372200	95,0211427372200	4208	4,65997749821409e-17	2,060801546933889
39	542137	2,77116113210321	2,74527651459429	85,0301315734959	187,4999999999997	187,4999999999997	4208	5,79311217054473e-17	4,015179483090242
40	710948	2,74193989248763	2,71264192955245	74,5589315991655	160,2500000000000	160,2500000000000	4208	5,79311217054473e-17	3,467205770238481
41	640639	2,70865063912414	2,68067044556697	58,7058251867550	159,8082191780822	159,8082191780822	4208	6,59020337832782e-17	3,519646412027371
42	613404	47,79931830575739	47,59693867203192	509,7348537015288	619,2465116279066	619,2465116279066	4208	9,67125976032384e-01	13,062316369715012
43	723781	5,14312178667842	5,06927740234529	184,8450420440410	668,4401312171067	668,4401312171067	4208	9,03775897737421e-02	14,485749007538287
44	478756	55,67793081089727	54,99527022578248	565,9649585959719	768,7385056732280	768,7385056732280	4208	1,18157279585855e+00	16,705121597731946
45	566958	2,45158128126065	2,00233114990746	38,2127857190772	35,6500000000000	38,2127857190772	4204	1,60813729829545e-16	0,765707882615887
46	809852	15,69061948821542	15,52422239556632	102,0480109944786	75,0926829268293	102,0480109944786	4186	2,95480232668014e-01	2,132182422798207
47	485766	15,30396585522737	15,15447327719638	133,8130578233396	56,4007779764511	133,8130578233396	4186	2,89477694431752e-01	2,922758409945302
48	589441	15,57980989020747	15,39537804034301	106,1673923242166	90,1739133921662	106,1673923242166	4179	2,99624630545665e-01	2,344821677262899
49	693944	15,28667377057001	15,08588518376938	130,5575318657481	60,3292859176078	130,5575318657481	4102	2,77445494699352e-01	2,757398871922127
50	637640	26,95356504133933	24,72091153300468	24,7209115330047	22,0000000000000	24,7209115330047	4208	4,87077977028097e-01	0,470772569478808
51	613779	15,30338554690532	15,16742323216900	236,1938683799427	586,2320958226059	586,2320958226059	4208	2,77445494699352e-01	12,858029786740403
52	895869	64,38303875688062	63,39755176702800	142,7608211953914	204,2506235511425	204,2506235511425	4208	1,32849882929124e+00	4,441290224800793
53	605412	13,40682773967283	11,70872866149088	38,7229702310201	18,9396984924623	38,7229702310201	4188	1,71521255724140e-01	0,824890736999615
54	657057	65,02060214444582	55,47876075135723	67,1564951576981	56,2544806737026	67,1564951576981	4184	1,14841899105454e+00	1,460882728818269
55	667989	64,03483262793006	53,08371990359141	64,8406962875629	53,1379832299308	64,8406962875629	4190	1,04542967300993e+00	1,428806821103306
56	676452	64,25494070548744	53,44866283649659	65,5955326757597	46,2901669447654	65,5955326757597	4182	1,17939642055524e+00	1,377047007342713
57	669250	67,87631013426191	57,72608538100090	63,3998353692535	51,2390523671974	63,3998353692535	4185	1,19720238269093e+00	1,285348322994056
58	573703	64,97251605461392	55,10645495303933	65,0475427358512	50,6055464353288	65,0475427358512	4182	1,15150249139016e+00	1,313261211604898
59	868056	39,72356575058252	39,31545097123004	237,8065368223688	528,4999999999999	528,4999999999999	4208	8,25611258857629e-01	11,640485201309604
60	811970	77,43205956564181	77,25662369102116	1140,2914119331124	4449,2025405786862	4449,2025405786862	4208	1,62318169815296e+00	96,337132760954944
61	686765	380,25887536531945	378,65632657540732	421,2944296283619	436,0804568457767	436,0804568457767	4208	8,43359709924952e+00	9,224521237698950
62	705825	36,08452129057910	37,64730904789509	44,1871475315128	23,9850746268657	44,1871475315128	4203	7,48448067340545e-01	0,916182186384368
63	445889	13,89213984652248	13,75547392670651	67,4794669487820	105,5999999999996	105,5999999999996	4208	2,52561129788610e-01	2,132151441804701
64	386105	13,60178814391725	13,46408333200775	64,7022098271229	64,1758793969849	64,7022098271229	4183	2,18807290848909e-01	1,404971591209680
65	398650	14,27613279353834	14,14321713578867	67,9534016318309	152,9937499999998	152,9937499999998	4208	2,46600273563195e-01	3,329769147947894
66	418637	13,61298315311890	13,49523035267908	82,4343825196865	62,0055248618785	82,4343825196865	4125	2,38075964589242e-01	1,730835439681249
67	332720	13,93304430759677	10,56666232514000	33,0816521788723	50,5990517335284	50,5990517335284	4208	2,13426994894659e-01	1,057327624442179
68	419631	5,59234416324216	5,14124346256935	38,6048623283856	17,8000000000000	38,6048623283856	4202	9,03775897737421e-02	0,791837474861548
69	421146	13,95875862380386	13,84098399085494	140,5032996118212	240,0359281437126	240,0359281437126	4208	2,69585201200133e-01	5,096762187293339
70	461501	43,46949096395817	42,88817816142340	111,2759910865362	129,7440830938445	129,7440830938445	4208	9,07492969483308e-01	2,779817140418261
71	298511	12,57079054900945	10,26552270175359	30,5263806007133	39,3756345177665	39,3756345177665	4208	2,16450310331395e-01	0,778271554351679
72	448417	17,19792238012036	17,04564368106494	76,2402019823329	172,0802973559546	172,0802973559546	4208	3,53456286325024e-01	3,762681468581111
73	404778	17,04816983531142	16,87270961464911	89,9970580952307	65,1718750000000	89,9970580952307	4059	3,26887353944323e-01	1,924628994987272
74	415426	17,69656225457959	17,57291018601943	76,5207541947785	212,6234389524751	212,6234389524751	4208	3,85933874551536e-01	4,596294465517337
75	414015	16,94936985538475	16,81806379321214	65,6024250226893	193,1052631578945	193,1052631578945	4208	3,31487973587935e-01	4,363941186858868
76	412613	17,15512911238620	17,02472051099301	88,9231310322133	211,6723003163570	211,6723003163570	4208	3,40474118017800e-01	4,410624460114486
77	435411	27,02108753316931	27,00533662660144	540,9285845194769	2161,7042826688794	2161,7042826688794	4208	5,35624692136569e-01	47,260114811494162
78	449109	31,11716664873443	31,10088157882374	4690,8463360742971	20871,0427350427271	20871,0427350427271	4208	6,34602464436608e-01	450,481580775082818
79	474765	25,51609501646734	25,51555524939523	1809,0073317342899	5703,4014388489195	5703,4014388489195	4208	5,08732103090695e-01	120,730044921059545
80	382967	19,20701620467026	19,03771612206715	96,4139472374524	201,7405486169898	201,7405486169898	4208	3,46630400075175e-01	4,149849898443598
81	587764	57,37950941740687	56,69569340432052	99,8402824412286	177,2274951038318	177,2274951038318	4208	1,21289044752590e+00	3,780712606258108
82	653847	59,01962332699758	58,35239302116910	69,3933870072786	162,4601886253517	162,4601886253517	4208	1,25817979393595e+00	3,659644164824245
83	623112	57,16432687646736	55,95426350580075	2413,2833909258629	4329,1704462326234	4329,1704462326234	4208	1,16869337457369e+00	93,916665022057757
84	685137	55,94297761755553	55,19459508009164	987,3682949801604	1989,2713636135131	1989,2713636135131	4208	1,17141181434610e+00	43,246789287322251
85	516608	57,07387362416897	47,96866108033507	47,9686610803351	48,2832200155419	48,2832200155419	4208	9,45186507361263e-01	0,934007608215103
86	545604	19,64036131617828	19,52312558877281	452,2122237087762	1391,0810810810797	1391,0810810810797	4208	3,98177180363253e-01	30,167848462949987
87	502355	53,83715921927514	53,16673579492379	56,2180693098689	148,6094674556210	148,6094674556210	4208	1,08297206337979e+00	3,183809770363742
88	643226	80,62404909037778	78,82947666918867	477,2823794501981	1149,9814041568413	1149,9814041568413	4208	1,65813547704188e+00	24,194628884510379
89	540621	53,42334571863570	52,79137791340874	75,6958867211971	113,1249999999998	113,1249999999998	4208	1,11729709881898e+00	2,468820778787784
