## Supplementary material for "Time-resolved bottlenecks reveal concurrent pathogen entry and growth during bacterial infection dynamics": Code 1: Nr_calculation_tab_kinetic.csv

Plant ID	TotalReads	Unfiltered bottleneck Nb	Filtered bottleneck Nb	Resilient bottleneck Nb	Simulated bottleneck Ns	Corrected bottleneck Nr	Effective number of tags in Nr	Standard deviation on filtered Nb	Standard deviation on Nr
1	NA	NA	NA	NA	NA	NA	NA	NA	NA
2	NA	NA	NA	NA	NA	NA	NA	NA	NA
3	NA	NA	NA	NA	NA	NA	NA	NA	NA
4	NA	NA	NA	NA	NA	NA	NA	NA	NA
5	NA	NA	NA	NA	NA	NA	NA	NA	NA
6	NA	NA	NA	NA	NA	NA	NA	NA	NA
7	NA	NA	NA	NA	NA	NA	NA	NA	NA
8	NA	NA	NA	NA	NA	NA	NA	NA	NA
9	NA	NA	NA	NA	NA	NA	NA	NA	NA
10	NA	NA	NA	NA	NA	NA	NA	NA	NA
11	NA	NA	NA	NA	NA	NA	NA	NA	NA
12	NA	NA	NA	NA	NA	NA	NA	NA	NA
13	26450	269,244028868624468	269,187667038277141	298,732044770941116	746,95762711864404	746,95762711864404	119	35,2768005400474323	96,223677337464622
14	37840	240,495730253695712	240,495730253695712	1823,523699427633119	885,46608187023480	1823,52369942763312	110	32,3679165761844629	256,086741156251094
15	NA	NA	NA	NA	NA	NA	NA	NA	NA
16	NA	NA	NA	NA	NA	NA	NA	NA	NA
17	NA	NA	NA	NA	NA	NA	NA	NA	NA
18	NA	NA	NA	NA	NA	NA	NA	NA	NA
19	31958	78,935944445009468	78,924039593788677	220,931300322064743	948,56779661017003	948,56779661017003	119	10,2817848433065819	122,480948887482285
20	NA	NA	NA	NA	NA	NA	NA	NA	NA
21	31487	64,790370140976009	64,790370140976009	469,745532000741150	883,93999824257833	883,93999824257833	119	8,3738700703737532	119,479876849113111
22	NA	NA	NA	NA	NA	NA	NA	NA	NA
23	NA	NA	NA	NA	NA	NA	NA	NA	NA
24	26674	4,489481292194135	4,341704369023406	4,357290977941036	6,54080491894912	6,54080491894912	119	0,2710671851532055	0,685867412715175
25	26917	11,814497407956475	11,661574672390033	110,911917783108905	299,53594066067211	299,53594066067211	119	1,3319130527336640	39,582540727010169
26	33312	3,543396053595969	3,461343668131223	55,726256082224140	95,60882464134943	95,60882464134943	119	0,1973367730618547	12,398257556000944
27	32895	1,497942430992890	1,469218774534796	1,469218774534796	1,00000000000000	1,46921877453480	119	0,0000000000000000	0,000000000000000
28	25387	4,798500656173461	4,506500915886643	4,506500915886643	4,18218298555377	4,50650091588664	119	0,4711337584621924	0,412702875786333
29	31368	7,053905037695458	6,469708051761086	10,132204669481704	15,09103335155820	15,09103335155820	119	0,5084553728898900	1,674201435026345
30	15047	37,537588311591783	37,157159942004107	480,187090184609985	833,39175776042214	833,39175776042214	119	4,5149016432559659	118,008691496241013
31	27215	22,832495310985312	22,765844144025756	269,207737010411961	737,85037186946613	737,85037186946613	119	2,7511554603325079	95,791482109355726
32	NA	NA	NA	NA	NA	NA	NA	NA	NA
33	NA	NA	NA	NA	NA	NA	NA	NA	NA
34	NA	NA	NA	NA	NA	NA	NA	NA	NA
35	38064	1,755516048541851	1,714816911936090	93,295463341097005	251,55867637154276	251,55867637154276	119	0,0848402617601681	33,803585150221878
36	21485	1,496649906869486	1,399111604676667	1,470420187771218	3,30032875652678	3,30032875652678	119	0,0000000000000000	0,203874420748304
37	42048	2,576004521568465	2,411730134040132	3,809861512894892	10,06458373023431	10,06458373023431	119	0,0717752804448367	1,060198383974575
38	NA	NA	NA	NA	NA	NA	NA	NA	NA
39	29727	159,560442182822101	158,790872970862210	195,624602891646788	636,74096550510251	636,74096550510251	119	21,8784126942981807	82,788073645339125
40	34364	10,136330574734865	10,129482592613920	198,620176443026793	481,53632176782480	481,53632176782480	119	1,0385023431327156	66,001274283509204
41	29060	28,955257148757628	28,525544742937306	100,713551659384905	297,42899231793723	297,42899231793723	119	3,5462142294423753	41,139669378080406
42	15629	0,714446196533703	0,696272859673808	0,696272859673808	1,00000000000000	1,00000000000000	119	0,0000000000000000	0,000000000000000
