## Supplementary material for "Time-resolved bottlenecks reveal concurrent pathogen entry and growth during bacterial infection dynamics": Code 1: Nr_calculation_tab_tot.csv

Plant ID	TotalReads	Unfiltered bottleneck Nb	Filtered bottleneck Nb	Resilient bottleneck Nb	Simulated bottleneck Ns	Corrected bottleneck Nr	Effective number of tags in Nr	Standard deviation on filtered Nb	Standard deviation on Nr
1	57528	6,59014683599905e+01	6,59014683599905e+01	7,69943924183593e+02	842,84811493497250	842,84811493497250	119	8,74142910884601e+00	1,16887913998578e+02
2	29307	2,76537181058752e+00	2,36655882512500e+00	5,98025192696634e+00	11,70560705607054	11,70560705607054	119	9,06523746769339e-02	1,32017955402583e+00
3	21566	9,18240852656822e+00	5,15309389769302e+00	5,15309389769302e+00	6,29655356665775	6,29655356665775	119	4,11408606974930e-01	5,58606186699959e-01
4	37676	1,23053035862046e+01	1,23053035862046e+01	8,19218739685291e+02	766,29574541681768	819,21873968529110	91	1,33628570884928e+00	1,23531478657371e+02
5	38374	1,77850496767818e+04	1,77850496767818e+04	2,35056098209594e+04	827,60169491525403	23505,60982095941290	118	2,45695504684752e+03	3,09599399375858e+03
6	28646	4,97336883614325e+02	4,97336883614325e+02	1,14656678284050e+03	787,27966101694904	1146,56678284049963	102	6,99122579219235e+01	1,69431493961471e+02
7	24530	1,57145263999318e+02	1,57145263999318e+02	2,31275192260952e+02	877,70415599947637	877,70415599947637	119	2,12149675416472e+01	1,21116151156323e+02
8	46916	1,06875671635033e+02	1,06875671635033e+02	2,91404387222645e+03	837,24392041267527	2914,04387222644891	102	1,46148778181899e+01	4,26150883661003e+02
9	7136	3,74370445772945e+01	8,80445403259502e+00	1,33530026916606e+01	16,47532757178698	16,47532757178698	119	8,80568609289492e-01	1,85265583834854e+00
10	45087	1,91152734436982e+01	1,91134561243160e+01	2,37219448035428e+02	899,24089526982175	899,24089526982175	119	2,28436961862632e+00	1,21303984266224e+02
11	27534	1,13840247907133e+00	1,11050921838126e+00	1,11050921838126e+00	2,08998442224869	2,08998442224869	119	0,00000000000000e+00	1,23692139141905e-01
12	22058	3,43556267135489e+01	3,42468036667320e+01	2,11568322307596e+02	609,55642400505133	609,55642400505133	119	4,12455537566718e+00	8,36140929579155e+01
13	NA	NA	NA	NA	NA	NA	NA	NA	NA
14	42550	3,37662757683919e+00	3,22926502639597e+00	3,22926502639597e+00	7,63721752069189	7,63721752069189	119	2,27897493444519e-01	8,12792391690407e-01
15	31578	2,06368509665619e+01	1,73755152823048e+01	1,73755152823048e+01	22,18607334042854	22,18607334042854	119	2,00879546477964e+00	2,58639065028798e+00
16	39164	2,85355054942454e+00	2,56913311871540e+00	2,91746081732580e+00	9,68961738654003	9,68961738654003	119	2,00992648021736e-01	1,04632385068843e+00
17	32820	1,84004587492033e+01	1,82806265937842e+01	1,58049802246163e+02	703,92289824876570	703,92289824876570	119	2,12192936997533e+00	9,80353160737141e+01
18	27547	1,29832453932263e+01	1,23517524505402e+01	1,68268552115218e+02	421,04699917265742	421,04699917265742	119	1,32758486032272e+00	5,73259129270293e+01
19	21164	6,14709451719072e+01	6,14709451719072e+01	6,28446477236576e+02	625,99152542372894	628,44647723657579	87	7,73921004203421e+00	9,78097400854519e+01
20	26656	4,01986994061098e+01	4,01986994061098e+01	6,25110697370061e+02	787,27966101694904	787,27966101694904	119	5,06212395466074e+00	1,03851269156758e+02
21	31248	1,22367956004449e+02	1,22367956004449e+02	8,59889359454170e+02	726,79661016949206	859,88935945417018	115	1,60209493540310e+01	1,14787866967929e+02
22	24860	5,61290122630290e+00	4,49692399638349e+00	4,55590862227128e+00	8,75712688652877	8,75712688652877	119	3,08912961037287e-01	9,03702272323344e-01
23	22996	3,67460239155683e+02	3,67460239155683e+02	8,28727691563449e+02	752,48778084349715	828,72769156344862	102	4,94695292283509e+01	1,20221631899337e+02
24	36364	2,32404974959631e+00	2,32404974959631e+00	1,10502007433656e+03	823,93449029512419	1105,02007433656217	91	1,06138475128498e-01	1,78350711836626e+02
25	33781	5,42275512953274e+00	5,34261402428440e+00	1,33411157960544e+02	896,04881777684113	896,04881777684113	119	4,33149366025121e-01	1,19705249921624e+02
26	NA	NA	NA	NA	NA	NA	NA	NA	NA
27	23098	2,02128058872429e+00	1,99768146464159e+00	9,36010727116488e+02	946,15948400532818	946,15948400532818	119	7,85863599169078e-02	1,27106938970147e+02
28	56018	5,40542134595612e+01	5,40542134595612e+01	9,02217578025884e+02	625,99152542372894	902,21757802588365	11	6,86069754481366e+00	5,98105752874249e+02
29	13438	4,56540923188795e+00	2,90329593678806e+00	2,90329593678806e+00	4,18331846565566	4,18331846565566	119	1,64867049651516e-01	3,50892629088842e-01
30	84807	1,21883084369687e+01	1,21883084369687e+01	7,27853947169949e+02	812,65374092009392	812,65374092009392	119	1,30591153230280e+00	1,09117349114928e+02
31	46373	2,35935640763720e+01	2,35935640763720e+01	1,06885393109827e+03	777,96467935059070	1068,85393109827351	85	2,91719021916447e+00	1,72135930434117e+02
32	24706	1,55846072827388e+01	7,75413744354510e+00	9,74318763005991e+00	17,80717784476258	17,80717784476258	119	8,15665468111441e-01	2,18701563312134e+00
33	39802	1,09745526222147e+00	1,07387114589913e+00	1,34867557576286e+00	2,05752133712660	2,05752133712660	119	0,00000000000000e+00	9,06523746769339e-02
34	11448	3,08834456118259e+01	7,99049954944064e+00	9,15869642335171e+00	9,92850440983297	9,92850440983297	119	8,06756005471531e-01	1,08205323319930e+00
35	34888	2,87014831642641e+01	2,77067685905888e+01	4,22857972262956e+01	165,93527837583935	165,93527837583935	119	3,53998673542351e+00	2,21199430534118e+01
36	20835	3,97521595107509e+00	3,42178926208651e+00	8,34823104560608e+00	13,05278187177595	13,05278187177595	119	1,93603935807822e-01	1,42690473101908e+00
37	NA	NA	NA	NA	NA	NA	NA	NA	NA
38	40392	1,62050194855085e+01	9,68609098958743e+00	9,68609098958743e+00	16,95573440643860	16,95573440643860	119	1,04108752334434e+00	1,94692041122155e+00
39	23731	4,56579061252699e+01	4,56579061252699e+01	3,82691995441958e+02	800,83313215264536	800,83313215264536	119	5,85979905011179e+00	1,08450624252316e+02
40	51674	1,96552735147905e+00	1,88999967683424e+00	1,95748879432391e+00	4,34348355663824	4,34348355663824	119	8,48402617601681e-02	3,08912961037287e-01
41	NA	NA	NA	NA	NA	NA	NA	NA	NA
42	NA	NA	NA	NA	NA	NA	NA	NA	NA
43	NA	NA	NA	NA	NA	NA	NA	NA	NA
44	NA	NA	NA	NA	NA	NA	NA	NA	NA
45	NA	NA	NA	NA	NA	NA	NA	NA	NA
46	NA	NA	NA	NA	NA	NA	NA	NA	NA
47	NA	NA	NA	NA	NA	NA	NA	NA	NA
48	NA	NA	NA	NA	NA	NA	NA	NA	NA
49	38676	8,95555241201339e+00	8,95409316943364e+00	1,07413812314824e+03	906,55135324841660	1074,13812314824258	94	9,77941427081145e-01	1,62602177977554e+02
50	34564	1,14080888537581e+01	1,05253600432854e+01	6,50003283801119e+01	194,73972239674899	194,73972239674899	119	1,19744779345590e+00	2,67574816582877e+01
51	32623	4,24851672354943e+00	2,60659468951503e+00	4,80072368737762e+00	9,55293906165736	9,55293906165736	119	2,08089651866320e-01	1,02945672969643e+00
52	31448	3,50424374290279e+00	3,16072262570014e+00	3,16072262570014e+00	4,33629394166043	4,33629394166043	119	1,81895785873500e-01	2,74377541755010e-01
53	23323	3,09400534345611e+01	3,09114766836733e+01	2,43869891633409e+02	924,82696982224240	924,82696982224240	119	3,84208367249501e+00	1,20508036203735e+02
54	20548	6,71463775186562e+01	6,71463775186562e+01	6,64508175495017e+02	832,47191455918346	832,47191455918346	119	8,79868139531847e+00	1,09027627906462e+02
55	28942	4,16764047383300e+00	3,29445987032812e+00	1,28712922428560e+01	20,68827586206892	20,68827586206892	119	1,64867049651516e-01	2,46524578937482e+00
56	20799	1,55229113695941e+01	1,44912058748125e+01	1,06198531632202e+02	291,65264504531712	291,65264504531712	119	1,65216644508114e+00	3,83859211259860e+01
57	NA	NA	NA	NA	NA	NA	NA	NA	NA
58	28770	4,86757513515700e+01	4,86757513515700e+01	8,10854329963773e+02	672,90638278946017	810,85432996377290	57	6,31532970818985e+00	1,63299049331436e+02
59	NA	NA	NA	NA	NA	NA	NA	NA	NA
60	NA	NA	NA	NA	NA	NA	NA	NA	NA
61	35562	3,85935505176141e+01	3,85935505176141e+01	1,31343497064178e+03	988,88983050847503	1313,43497064178473	70	4,91049917721239e+00	2,39568273230804e+02
62	NA	NA	NA	NA	NA	NA	NA	NA	NA
63	34839	2,17830357683083e+01	2,17526716247360e+01	4,97566394815261e+02	726,03874195440324	726,03874195440324	119	2,69713823844707e+00	9,68331468670507e+01
64	24797	2,31927273801878e+02	2,31927273801878e+02	1,16576575311232e+03	746,95762711864404	1165,76575311231522	61	3,09806572331578e+01	2,35781891236784e+02
65	19118	1,07388610282888e+00	9,26277072584153e-01	1,43429197034214e+00	3,25305426650250	3,25305426650250	119	0,00000000000000e+00	1,60303531251503e-01
66	NA	NA	NA	NA	NA	NA	NA	NA	NA
67	NA	NA	NA	NA	NA	NA	NA	NA	NA
68	NA	NA	NA	NA	NA	NA	NA	NA	NA
69	21501	1,01476477274092e+01	5,52833523380000e+00	9,81124138729301e+00	18,63038443723942	18,63038443723942	119	5,22735112275642e-01	2,25044177294352e+00
70	9784	9,34965397317353e-01	9,13500847832130e-01	9,13500847832130e-01	1,00000000000000	1,00000000000000	119	0,00000000000000e+00	0,00000000000000e+00
71	NA	NA	NA	NA	NA	NA	NA	NA	NA
72	NA	NA	NA	NA	NA	NA	NA	NA	NA
73	NA	NA	NA	NA	NA	NA	NA	NA	NA
74	NA	NA	NA	NA	NA	NA	NA	NA	NA
75	NA	NA	NA	NA	NA	NA	NA	NA	NA
76	NA	NA	NA	NA	NA	NA	NA	NA	NA
77	NA	NA	NA	NA	NA	NA	NA	NA	NA
78	NA	NA	NA	NA	NA	NA	NA	NA	NA
79	NA	NA	NA	NA	NA	NA	NA	NA	NA
80	NA	NA	NA	NA	NA	NA	NA	NA	NA
81	27460	5,72848314342597e+00	5,55903471994825e+00	3,09560897520873e+02	968,72881355932202	968,72881355932202	119	5,47681993606666e-01	1,30181682243150e+02
82	35059	9,51116773353959e+00	6,74433251082197e+00	6,74433251082197e+00	9,94781382228489	9,94781382228489	119	6,93416949862731e-01	1,05638883848333e+00
83	19895	6,17973967774331e+01	6,07796234128714e+01	1,70094813848164e+02	984,56476386137297	984,56476386137297	119	8,40916180753920e+00	1,34366423290278e+02
84	21876	6,24462519074601e+01	6,24462519074601e+01	3,06527825666006e+02	797,03725626740595	797,03725626740595	119	8,29444043104223e+00	1,06471556086387e+02
85	31526	5,08378425734697e+00	4,64030379871102e+00	5,69283757627725e+00	9,78427028523953	9,78427028523953	119	4,32370289804370e-01	1,07137924734068e+00
86	26440	8,60107686183430e+01	8,60107686183430e+01	1,21763400875552e+03	888,71792545276401	1217,63400875552225	92	1,08834091674664e+01	1,94650960623430e+02
87	48002	2,75419029563447e+01	2,75419029563447e+01	2,45313782801958e+02	807,44067796610204	807,44067796610204	119	3,39056388894492e+00	1,09427170775165e+02
88	23033	2,79804354047824e+00	1,91517543432178e+00	2,51533386505843e+00	6,72976878612716	6,72976878612716	119	8,48402617601681e-02	6,91533864614526e-01
89	NA	NA	NA	NA	NA	NA	NA	NA	NA
90	NA	NA	NA	NA	NA	NA	NA	NA	NA
91	NA	NA	NA	NA	NA	NA	NA	NA	NA
92	NA	NA	NA	NA	NA	NA	NA	NA	NA
93	NA	NA	NA	NA	NA	NA	NA	NA	NA
94	NA	NA	NA	NA	NA	NA	NA	NA	NA
95	NA	NA	NA	NA	NA	NA	NA	NA	NA
96	NA	NA	NA	NA	NA	NA	NA	NA	NA
97	42185	3,86100982056396e+00	3,78519806001289e+00	3,46850326335391e+02	910,24190300387022	910,24190300387022	119	3,13686532040964e-01	1,23540698793929e+02
98	98143	3,26946424515506e+01	3,26946424515506e+01	4,97197390970950e+02	1050,56400231619250	1050,56400231619250	119	4,02767555202046e+00	1,37356002258208e+02
99	91029	1,96267184948326e+01	1,94182753575169e+01	1,49236998971073e+02	686,47457627118604	686,47457627118604	119	2,21520712233552e+00	9,05429681341914e+01
100	66896	7,70548902126434e+01	7,70548902126434e+01	5,42676545425149e+02	865,75367621749137	865,75367621749137	119	1,01180693633592e+01	1,17095580283346e+02
101	98511	6,47605207865861e+01	6,47605207865861e+01	2,14642596475815e+02	1030,77716075377839	1030,77716075377839	119	8,31336090770498e+00	1,35202571900079e+02
102	53826	1,25579674787483e+00	1,08998525024501e+00	2,43094879306062e+00	3,18758620689655	3,18758620689655	119	0,00000000000000e+00	1,76915451404366e-01
103	47601	1,22682831366793e+01	1,22682831366793e+01	5,97702534150364e+02	1047,29917675544743	1047,29917675544743	119	1,31527384551572e+00	1,47602957969544e+02
104	70593	8,55353745383216e+01	8,55353745383216e+01	3,80774719552344e+02	950,57244318181847	950,57244318181847	119	1,11624999814504e+01	1,21481441303478e+02
105	89994	1,74513288116847e+01	1,74513288116847e+01	1,48907010675650e+02	912,30293330534778	912,30293330534778	119	2,00935516598573e+00	1,22262097590665e+02
106	60815	2,36415578138511e+00	2,03104192356965e+00	6,63022190497722e+00	16,28639618138422	16,28639618138422	119	8,48402617601681e-02	1,82544247761454e+00
107	44993	4,98780619303287e+01	4,95924610087711e+01	1,33807585938722e+02	945,51657320532081	945,51657320532081	119	6,27661272252626e+00	1,23209192013840e+02
108	45588	2,39120641982032e+00	2,27159925221465e+00	4,73367391433671e+01	141,47393981405568	141,47393981405568	119	6,42300145521501e-02	1,82688308746115e+01
109	69364	1,09767318091020e+00	1,06969458220207e+00	1,12347283655993e+00	2,11606305122912	2,11606305122912	119	0,00000000000000e+00	7,85863599169078e-02
110	51684	5,01979379792290e+00	4,61681083699668e+00	4,61681083699668e+00	6,57247259439706	6,57247259439706	119	3,96906363490483e-01	6,61589219642285e-01
111	90596	8,85756556443227e-01	8,37847941465688e-01	1,36317065050896e+00	3,23695345557122	3,23695345557122	119	0,00000000000000e+00	1,97336773061855e-01
112	72823	4,19193734358905e+00	3,52590059200466e+00	3,52590059200466e+00	3,19222263177294	3,52590059200466	119	2,60839113747140e-01	3,24620709638040e-01
113	57151	7,55447560143346e+01	7,55447560143346e+01	2,35011638219524e+02	988,88983050847503	988,88983050847503	119	9,54481200514806e+00	1,32571646440340e+02
114	55635	8,29918429449948e+00	8,29854961459250e+00	3,65688978494544e+02	937,88985442543708	937,88985442543708	119	7,68187568050412e-01	1,28734980063656e+02
115	64599	1,13696440633535e+01	1,13696440633535e+01	2,14816940848186e+02	1326,86925556098277	1326,86925556098277	119	1,15590995405954e+00	1,74772067754872e+02
116	125210	8,81427113488770e+01	8,81427113488770e+01	2,43133073269087e+02	1069,53389830507990	1069,53389830507990	119	1,13424482795791e+01	1,47887135557504e+02
117	57760	1,68880284566041e+00	1,68874392953464e+00	4,36976090855944e+02	1120,27023234930880	1120,27023234930880	119	6,42300145521501e-02	1,49803551808828e+02
118	64516	1,61846403052119e+02	1,61846403052119e+02	2,49088193046168e+03	998,84504452744386	2490,88193046167589	53	2,13267215783145e+01	5,37265223686221e+02
119	67638	6,78528135596578e+00	6,78528135596578e+00	3,68211085126790e+02	949,56728855987694	949,56728855987694	119	6,38819854317386e-01	1,37532556768160e+02
120	50412	5,40439253658179e+00	5,17769704454601e+00	1,15020072319281e+02	368,25189700553977	368,25189700553977	119	4,37734374343305e-01	5,00297678703895e+01
121	74960	2,78737407713920e+00	2,78699629127400e+00	2,72785196781735e+02	1069,53389830507990	1069,53389830507990	119	1,73608068537708e-01	1,39296933762607e+02
122	40876	6,05910525296678e+01	6,05910525296678e+01	4,84440092792666e+02	908,24576271186402	908,24576271186402	119	7,90112173841056e+00	1,19896756259185e+02
123	48930	2,17500619301710e+01	2,17500619301710e+01	3,57901533714653e+02	1095,48765815230331	1095,48765815230331	119	2,61121065264919e+00	1,49048442085718e+02
124	86840	1,64415261073083e+01	1,64283927778976e+01	1,63912809266269e+02	1029,21186440678002	1029,21186440678002	119	1,84419261240659e+00	1,43463993764704e+02
125	52466	1,37234671228306e+02	1,37234671228306e+02	3,55746318784589e+02	908,24576271186402	908,24576271186402	119	1,83748770623139e+01	1,18206303988849e+02
126	47167	3,86974745856978e+00	3,82013510178492e+00	1,14020514409233e+02	676,27313015083314	676,27313015083314	119	3,26425944816428e-01	9,41859740803275e+01
127	66594	1,55899097863263e+01	1,48803234295651e+01	5,58447359500542e+01	208,80832293612809	208,80832293612809	119	1,72075272118819e+00	2,85156177418409e+01
128	112201	9,30105204367995e+00	9,30105204367995e+00	8,01817173279980e+02	976,28140459909889	976,28140459909889	119	9,31171198910543e-01	1,26990204506467e+02
129	69889	9,89756483384901e+00	9,71303572084094e+00	6,28689418924637e+01	200,79224516338547	200,79224516338547	119	1,02925358887149e+00	2,77302447523616e+01
130	75237	2,99440660875007e+00	2,86151804648775e+00	2,86151804648775e+00	6,80867272194549	6,80867272194549	119	1,73608068537708e-01	6,82495404676508e-01
131	74284	8,76939941942394e-01	7,19892097890525e-01	3,77634428735561e+00	5,48191409193669	5,48191409193669	119	0,00000000000000e+00	4,01369257594249e-01
132	32674	3,66747376390596e+01	3,65480004981388e+01	1,61329531835223e+02	862,96512817952453	862,96512817952453	119	4,75079933412039e+00	1,19490204568623e+02
133	42503	4,28927126400854e+00	4,27972992400024e+00	2,23737996979196e+02	968,72881355932202	968,72881355932202	119	3,09001592933648e-01	1,28921073572405e+02
134	54355	1,81698940824399e+00	1,68471375846810e+00	3,41514791850740e+00	4,31737473273217	4,31737473273217	119	9,06523746769339e-02	2,94289822643957e-01
135	119069	1,32044193178913e+00	1,29303548406305e+00	1,29303548406305e+00	2,13016627078385	2,13016627078385	119	0,00000000000000e+00	9,61028876886112e-02
136	41819	9,07057902462241e+01	9,07057902462241e+01	3,58661671416090e+02	1130,01694915254006	1130,01694915254006	119	1,19459277617183e+01	1,49552269457754e+02
137	131528	2,68157995510118e+01	2,68155163695056e+01	1,19767133936913e+02	928,40677966101703	928,40677966101703	119	3,36484101389350e+00	1,23771567782214e+02
138	45444	2,75826478948029e+00	2,67363951363973e+00	2,67363951363973e+00	3,23296414492209	3,23296414492209	119	2,08089651866320e-01	1,85888733973620e-01
139	NA	NA	NA	NA	NA	NA	NA	NA	NA
140	38092	3,14542331150026e+00	3,13314151722493e+00	1,39708009216391e+02	1137,01421446628729	1137,01421446628729	119	1,97336773061855e-01	1,55595790941274e+02
141	21683	1,76679023481849e+00	1,59134368726358e+00	2,82279176822964e+00	5,62975576530115	5,62975576530115	119	7,85863599169078e-02	5,76080694442612e-01
142	25263	3,98860761798101e+00	3,35551655865010e+00	5,78543385955409e+00	13,07837164220435	13,07837164220435	119	1,60303531251503e-01	1,43521405802810e+00
143	NA	NA	NA	NA	NA	NA	NA	NA	NA
144	NA	NA	NA	NA	NA	NA	NA	NA	NA
145	24147	3,56502904997913e+00	3,38849760102110e+00	5,25063267083676e+01	153,49999999999991	153,49999999999991	119	2,00268512167854e-01	2,05470517743706e+01
146	27261	1,47287878267072e+01	1,44114449078859e+01	1,71153466164893e+02	1050,47906104694516	1050,47906104694516	119	1,62471354770896e+00	1,42369627993290e+02
147	39725	3,14729584459480e+00	3,14729584459480e+00	9,96619842569712e+02	908,62615925812906	996,61984256971186	107	1,77804546997251e-01	1,45681486411680e+02
148	28660	1,07506550977078e+01	1,06005066003037e+01	1,98900472301577e+02	923,88637227328434	923,88637227328434	119	1,17041603505891e+00	1,20150109420579e+02
149	34729	1,31617898189641e+02	1,31617898189641e+02	3,18228671407204e+02	1058,39239246842999	1058,39239246842999	119	1,73860457144495e+01	1,36005706846159e+02
150	25996	5,75845655775586e+01	5,73452523678549e+01	1,29288683114646e+02	955,54293517551844	955,54293517551844	119	7,37786146216446e+00	1,31583115896201e+02
151	26888	3,04720354226498e+01	3,04720354226498e+01	3,53152066815281e+02	928,40677966101703	928,40677966101703	119	3,60460864896674e+00	1,25669332184369e+02
152	36878	2,98537150176185e+01	2,98537150176185e+01	3,12245930881462e+02	843,53178302927722	843,53178302927722	119	3,82441522161372e+00	1,07747535698878e+02
153	29522	5,49660756794517e+02	5,49660756794517e+02	9,85317654852438e+02	733,82848609666269	985,31765485243830	50	7,31426361517149e+01	2,21162749740342e+02
154	26530	6,94494273078730e+01	6,94494273078730e+01	1,95412945117416e+03	726,35160918225426	1954,12945117415552	105	9,09629482099217e+00	2,77446936185424e+02
155	29660	1,93916075810845e+01	1,93916075810845e+01	4,82251819259820e+02	827,60169491525403	827,60169491525403	119	2,33829219924087e+00	1,06047116920788e+02
156	18030	2,36559209626673e+01	2,06853793428823e+01	6,67507871324815e+01	202,71806464292240	202,71806464292240	119	2,50053943273029e+00	2,73627948040787e+01
157	21157	1,71904393745688e+02	1,71904393745688e+02	5,89942342753591e+02	746,95762711864404	746,95762711864404	119	2,29631797445032e+01	9,80625726765352e+01
158	13980	5,26607424559797e+01	5,11309984603379e+01	2,93715523800720e+02	833,90201271186152	833,90201271186152	119	6,57951361824144e+00	1,16620722799786e+02
159	35887	7,05624637939421e+00	7,05583193532475e+00	4,49561525324976e+02	747,63053872774105	747,63053872774105	119	6,45126228686205e-01	1,05403942222194e+02
160	19884	5,32735504574983e+01	5,32665196550822e+01	8,00408645248734e+02	787,59002741023130	800,40864524873393	73	6,95998313554123e+00	1,43907504349799e+02
161	17390	6,91578131237452e-01	6,65219988545797e-01	1,40863689856166e+00	4,45049313479017	4,45049313479017	119	0,00000000000000e+00	2,74377541755010e-01
162	NA	NA	NA	NA	NA	NA	NA	NA	NA
163	NA	NA	NA	NA	NA	NA	NA	NA	NA
164	18868	5,90245941689020e-01	5,61828309132026e-01	5,61828309132026e-01	2,12047852298417	2,12047852298417	119	0,00000000000000e+00	1,06138475128498e-01
165	NA	NA	NA	NA	NA	NA	NA	NA	NA
166	NA	NA	NA	NA	NA	NA	NA	NA	NA
167	NA	NA	NA	NA	NA	NA	NA	NA	NA
168	12535	1,53924161081787e+01	1,24915903009649e+01	1,37357574884332e+01	24,77237656507427	24,77237656507427	119	1,41228721433262e+00	3,12479564963467e+00
169	48822	4,99542239672408e+01	4,99542239672408e+01	2,18110032596987e+02	747,63053872774105	747,63053872774105	119	6,79727592416245e+00	1,02111098591831e+02
170	28678	1,42973943166954e+00	1,35591351676079e+00	3,34401028026325e+00	6,67563698826223	6,67563698826223	119	0,00000000000000e+00	6,32400622370161e-01
171	26362	1,52091693323229e+01	1,46393321292483e+01	1,78356550070748e+02	440,39458663845932	440,39458663845932	119	1,75830898703707e+00	5,67259168299227e+01
172	27678	5,39020845406841e+00	3,95852372250214e+00	5,56065163707342e+00	10,06458373023431	10,06458373023431	119	3,16464789599938e-01	1,04583080430326e+00
173	21200	4,13699315724719e+01	3,81129350081373e+01	6,56768434306785e+01	284,75000000000040	284,75000000000040	119	4,88232065452819e+00	3,93337276735418e+01
174	30433	3,62348832458774e+00	3,41158448648779e+00	3,41158448648779e+00	7,46994832744083	7,46994832744083	119	2,11537985507519e-01	6,45808752268135e-01
175	14926	2,87611298641431e+00	2,66364343969295e+00	5,98664599270669e+00	8,65936896329683	8,65936896329683	119	2,00992648021736e-01	9,31132982494420e-01
176	6369	2,86797179375034e+01	9,48040511524959e+00	1,01515859052506e+01	12,12097980553476	12,12097980553476	119	9,83600877070804e-01	1,34857469383350e+00
177	34320	6,69703188395024e+01	6,69703188395024e+01	1,42195519959702e+03	905,62327567426314	1421,95519959701983	81	8,72246451744565e+00	2,37958582701391e+02
178	21271	8,93691159673879e+01	8,84932612276506e+01	1,83253791768775e+02	589,66110226368482	589,66110226368482	119	1,16854024000071e+01	7,94677324683421e+01
179	42403	2,36134089121831e+02	2,36134089121831e+02	1,06496911324851e+03	817,34762719751416	1064,96911324850839	93	3,12687044342925e+01	1,65459694135851e+02
180	17975	8,57189538991120e+00	8,56999149311948e+00	6,33668737824548e+02	807,44067796610204	807,44067796610204	119	9,32059701107615e-01	1,11368926573030e+02
181	21600	2,24817719305929e+02	2,24817719305929e+02	4,55600970010051e+02	748,13090627918450	748,13090627918450	119	3,05602575412064e+01	1,03430750260029e+02
182	16620	5,92630147661302e+00	5,60126776225996e+00	1,62490183027659e+02	552,12818476534142	552,12818476534142	119	5,53571350555327e-01	7,13563994315978e+01
183	21872	1,49027340828928e+01	1,49027340828928e+01	1,25725753418902e+03	935,11547160946998	1257,25753418901513	22	1,68641854070088e+00	4,66656423714143e+02
184	23283	1,22359078570454e+01	1,22359078570454e+01	2,00175631590512e+03	698,16880439761792	2001,75631590512216	15	1,29428776138305e+00	9,50496795605323e+02
185	25550	6,22378011859800e-01	6,08476367279397e-01	1,15440489417250e+00	2,08998442224869	2,08998442224869	119	0,00000000000000e+00	5,56527413906373e-02
186	38894	1,39446840689147e+00	1,37159242260289e+00	1,37159242260289e+00	1,00000000000000	1,37159242260289	119	0,00000000000000e+00	0,00000000000000e+00
187	28204	2,22659077496353e+01	2,09521778579012e+01	6,04878311507524e+01	216,01426226610758	216,01426226610758	119	2,57787704236810e+00	2,82649222035774e+01
188	19132	6,28131268310034e+00	3,28564525534999e+00	3,28564525534999e+00	6,79565386864158	6,79565386864158	119	1,97336773061855e-01	6,73185491415247e-01
189	19828	1,31766985901405e+00	1,27994073297238e+00	1,27994073297238e+00	1,00000000000000	1,27994073297238	119	0,00000000000000e+00	0,00000000000000e+00
190	14792	3,17650478652075e+00	3,00260808080139e+00	3,00260808080139e+00	3,17161113646736	3,17161113646736	119	1,89789595163246e-01	1,89789595163246e-01
191	NA	NA	NA	NA	NA	NA	NA	NA	NA
192	19611	2,72150766324864e+00	2,46316276534082e+00	2,46316276534082e+00	4,24615664513781	4,24615664513781	119	7,17752804448367e-02	3,16464789599938e-01
