## Supplementary material for "Time-resolved bottlenecks reveal concurrent pathogen entry and growth during bacterial infection dynamics": Code 1: 2025_9_9_NatComms_CFU_Data_Bachta.xlsx

### Sheet: Sheet1
Original CFU Data from STAMP Paper Figure 2
		Total CFU/organ
14HPI		M1	M2	M3	M4	M5	M6	M7	M8	M9
	lung	1750	1500	200	1500	3000	6000	300	0	0
	spleen	1650	220000	1500	1900	5000	3300	6000	3000	2750
	liver	230000	4350	50000	260000	200000	130000	80000	40000	135000
	gallbladder	1300000	800000	640000	200000	1050000	860000	800000	900000	150000
	stomach	0	200	0	60000	800	1400	1000	300	2000
	small intestine	400000	500000	225000	370000	900000	260000	210000	180000	150000
	cecum	13500	150000	7000	225000	9000	1800	16000	2200	900
	colon	100	7000	0	1100	9000	100	0	100	2150
	feces	6000	4000	700	4000	900	300	700	200	0
		Total CFU/organ
24HPI		M1	M2	M3	M4	M5	M6	M7	M8	M9	M10
	lung	7000	14000	3000	200	500	2150	100	8500	3000	1150
	spleen	5750	180000	15500	100	800	1500	750	28000	5600	7000
	liver	800000	3550000	510000	60000	170000	180000	440000	370000	1900000	3400000
	gallbladder	8500000	480000	605000	5750000		6650000	3450000	8000000	70000	800000
	stomach	10000	50000	16500	23500	3150	1	2000	2600	9000	112
	small intestine	850000	1400000	15000000	3100000	1400000	1700000	5050000	900000	400000	2400000
	cecum	120000	130000	90000	700000	5400000	385000	700000	150000	230000	960000
	colon	110000	175000	30000	240000	580000	13000	460000	150000	140000	400000
	feces	27000	14500	1200	80000	45000	330000	46500	150000	70000	130000
