## Supplementary material for "Time-resolved bottlenecks reveal concurrent pathogen entry and growth during bacterial infection dynamics": Code 1: CFU_KPPR1_24.48.hours_07292024.csv

Tube	CFU	BioSample
s1_ch08	-	Undiluted KPPR1 Library A
s2_ch08	-	Undiluted KPPR1 Library B
s9_ch08	32000000	KPPR1 07.22 Input A
s10_ch08	-	KPPR1 07.22 Input B
s33_ch08	26666666.67	039.WT.KPPR1.24 hours.Lung
s34_ch08	7866666.67	040.WT.KPPR1.24 hours.Lung
s35_ch08	45333333.33	041.WT.KPPR1.24 hours.Lung
s36_ch08	97333333.33	042.WT.KPPR1.24 hours.Lung
s37_ch08	226666666.7	043.WT.KPPR1.24 hours.Lung
s38_ch08	5866.67	039.WT.KPPR1.24 hours.Spleen
s39_ch08	115333.33	040.WT.KPPR1.24 hours.Spleen
s40_ch08	9333.33	041.WT.KPPR1.24 hours.Spleen
s41_ch08	79333.33	042.WT.KPPR1.24 hours.Spleen
s42_ch08	2533333.33	043.WT.KPPR1.24 hours.Spleen
s43_ch08	1000	039.WT.KPPR1.24 hours.Liver
s44_ch08	12000	040.WT.KPPR1.24 hours.Liver
s45_ch08	6800	041.WT.KPPR1.24 hours.Liver
s46_ch08	120666.67	042.WT.KPPR1.24 hours.Liver
s47_ch08	2533333.33	043.WT.KPPR1.24 hours.Liver
s48_ch08	6970.15	039.WT.KPPR1.24 hours.Blood
s49_ch09	41333.33	040.WT.KPPR1.24 hours.Blood
s50_ch09	7537.1	041.WT.KPPR1.24 hours.Blood
s51_ch09	700000000	042.WT.KPPR1.24 hours.Blood
s52_ch09	78000000	043.WT.KPPR1.24 hours.Blood
s53_ch09	2666666667	044.WT.KPPR1.48 hours.Lung
s54_ch09	2666666667	045.WT.KPPR1.48 hours.Lung
s55_ch09	4066666667	046.WT.KPPR1.48 hours.Lung
s56_ch09	35333333.33	047.WT.KPPR1.48 hours.Lung
s57_ch09	10533333333	048.WT.KPPR1.48 hours.Lung
s58_ch09	533333333.3	049.WT.KPPR1.48 hours.Lung
s59_ch09	493333333.3	050.WT.KPPR1.48 hours.Lung
s60_ch09	353333333.3	051.WT.KPPR1.48 hours.Lung
s61_ch09	10000000000	052.WT.KPPR1.48 hours.Lung
s62_ch09	2666666.67	044.WT.KPPR1.48 hours.Spleen
s63_ch09	7400000	045.WT.KPPR1.48 hours.Spleen
s64_ch09	2466666.67	046.WT.KPPR1.48 hours.Spleen
s65_ch09	193333.33	047.WT.KPPR1.48 hours.Spleen
s66_ch09	5466666.67	048.WT.KPPR1.48 hours.Spleen
s67_ch09	420000	049.WT.KPPR1.48 hours.Spleen
s68_ch09	2733333.33	050.WT.KPPR1.48 hours.Spleen
s69_ch09	206666.67	051.WT.KPPR1.48 hours.Spleen
s70_ch09	226666666.7	052.WT.KPPR1.48 hours.Spleen
s71_ch09	35333333.33	044.WT.KPPR1.48 hours.Liver
s72_ch09	20666666.67	045.WT.KPPR1.48 hours.Liver
s73_ch09	46000000	046.WT.KPPR1.48 hours.Liver
s74_ch09	2266666.67	047.WT.KPPR1.48 hours.Liver
s75_ch09	50666666.67	048.WT.KPPR1.48 hours.Liver
s76_ch09	380000	049.WT.KPPR1.48 hours.Liver
s77_ch09	820000	050.WT.KPPR1.48 hours.Liver
s78_ch09	1366666.67	051.WT.KPPR1.48 hours.Liver
s79_ch09	68666666.67	052.WT.KPPR1.48 hours.Liver
s80_ch09	76666666667	044.WT.KPPR1.48 hours.Blood
s81_ch09	4600000000	045.WT.KPPR1.48 hours.Blood
s82_ch09	2733333333	046.WT.KPPR1.48 hours.Blood
s83_ch09	226666.67	047.WT.KPPR1.48 hours.Blood
s84_ch09	3800000000	048.WT.KPPR1.48 hours.Blood
s85_ch09	506666.67	049.WT.KPPR1.48 hours.Blood
s86_ch09	84000000	050.WT.KPPR1.48 hours.Blood
s87_ch09	30000000	051.WT.KPPR1.48 hours.Blood
s88_ch09	38000000000	052.WT.KPPR1.48 hours.Blood
