## Supplementary material for "Time-resolved bottlenecks reveal concurrent pathogen entry and growth during bacterial infection dynamics": Code 1: CFU_KPPR1_CCR2_12112023.csv

Tube	CFU	BioSample
ch1_ch03	-	Undiluted Library A
ch2_ch03	-	Undiluted Library B
ch5_ch03	1170000	input A
ch6_ch03	1170000	input A
ch7_ch03	1030000	input B
ch8_ch03	1030000	input B
ch9_ch03	60666.67	KPPR1_Lung_272
ch13_ch03	8333333.33	KPPR1_Lung_273
ch17_ch03	326666666.7	KPPR1_Lung_274
ch41_ch03	72000000	KPPR1_Lung_280
ch45_ch03	52666666.67	KPPR1_Lung_281
ch49_ch03	35333333.33	KPPR1_Lung_282
ch10_ch03	541	KPPR1_Spleen_272
ch14_ch03	40666.67	KPPR1_Spleen_273
ch18_ch03	453333.33	KPPR1_Spleen_274
ch42_ch03	326666.67	KPPR1_Spleen_280
ch46_ch03	51333.33	KPPR1_Spleen_281
ch50_ch03	742	KPPR1_Spleen_282
ch11_ch03	64	KPPR1_Liver_272
ch15_ch03	53333.33	KPPR1_Liver_273
ch19_ch03	4933333.33	KPPR1_Liver_274
ch43_ch03	81333.33	KPPR1_Liver_280
ch47_ch03	7333.33	KPPR1_Liver_281
ch51_ch03	128	KPPR1_Liver_282
ch12_ch03	72666.67	KPPR1_Blood_272
ch16_ch03	83333.33	KPPR1_Blood_273
ch20_ch03	7133333.33	KPPR1_Blood_274
ch44_ch03	2600000	KPPR1_Blood_280
ch48_ch03	13333.33	KPPR1_Blood_281
ch52_ch03	720	KPPR1_Blood_282
ch21_ch03	4333333.33	CCR2_Lung_275
ch25_ch03	58666666.67	CCR2_Lung_276
ch29_ch03	4266666.67	CCR2_Lung_277
ch33_ch03	8466666.67	CCR2_Lung_278
ch37_ch03	3733333.33	CCR2_Lung_279
ch53_ch03	34000000	CCR2_Lung_284
ch57_ch03	680000000	CCR2_Lung_285
ch61_ch03	7066666.67	CCR2_Lung_286
ch22_ch03	17	CCR2_Spleen_275
ch26_ch03	213333.33	CCR2_Spleen_276
ch30_ch03	1600	CCR2_Spleen_277
ch34_ch03	39333.33	CCR2_Spleen_278
ch38_ch03	4866.67	CCR2_Spleen_279
ch54_ch03	1133.33	CCR2_Spleen_284
ch58_ch03	3000000	CCR2_Spleen_285
ch62_ch03	28666.67	CCR2_Spleen_286
ch23_ch03	99	CCR2_Liver_275
ch27_ch03	117333.33	CCR2_Liver_276
ch31_ch03	10400	CCR2_Liver_277
ch35_ch03	12933.33	CCR2_Liver_278
ch39_ch03	1333.33	CCR2_Liver_279
ch55_ch03	400	CCR2_Liver_284
ch59_ch03	733333.33	CCR2_Liver_285
ch63_ch03	7600	CCR2_Liver_286
ch24_ch03	6800	CCR2_Blood_275
ch28_ch03	226666.67	CCR2_Blood_276
ch32_ch03	45000	CCR2_Blood_277
ch36_ch03	306666.67	CCR2_Blood_278
ch40_ch03	2466.67	CCR2_Blood_279
ch56_ch03	620	CCR2_Blood_284
ch60_ch03	52666666.67	CCR2_Blood_285
ch64_ch03	35333.33	CCR2_Blood_286
