## Supplementary material for "Time-resolved bottlenecks reveal concurrent pathogen entry and growth during bacterial infection dynamics": Code 1: CFU_KPPR1_NOX2_12112023.csv

Tube	CFU	BioSmple ID
s1_ch06	-	Undiluted KPPR1 Library A
s2_ch06	-	Undiluted KPPR1 Library B
s3_ch06	10	Low Dilution KPPR1 Library A
s4_ch06	10	Low Dilution KPPR1 Library B
s13_ch06	40000000	KPPR1 06.26 Input A
s14_ch06	40000000	KPPR1 06.26 Input B
s19_ch06	38666666.67	KPPR1 06.27 Input A
s20_ch06	38666666.67	KPPR1 06.27 Input B
s25_ch06	2733333.333	KPPR1_Lung_177
s26_ch06	10400000	KPPR1_Lung_178
s27_ch06	9533333.333	KPPR1_Lung_179
s73_ch07	28666666.67	KPPR1_Lung_190
s74_ch07	940000000	KPPR1_Lung_191
s75_ch07	37333333.33	KPPR1_Lung_192
s38_ch06	3	KPPR1_Spleen_177
s39_ch06	4533.333333	KPPR1_Spleen_178
s40_ch06	7533.333333	KPPR1_Spleen_179
s83_ch07	4400	KPPR1_Spleen_190
s84_ch07	3866666.667	KPPR1_Spleen_191
s85_ch07	6133.333333	KPPR1_Spleen_192
s61_ch06	4	KPPR1_Liver_177
s62_ch06	511	KPPR1_Liver_178
s63_ch06	894	KPPR1_Liver_179
s103_ch07	1986666.667	KPPR1_Liver_190
s104_ch07	21200000	KPPR1_Liver_191
s105_ch07	84000	KPPR1_Liver_192
s50_ch06	3400	KPPR1_Blood_178
s51_ch06	3666.666667	KPPR1_Blood_179
s93_ch07	213333.3333	KPPR1_Blood_190
s94_ch07	87333333.33	KPPR1_Blood_191
s95_ch07	726.6666667	KPPR1_Blood_192
s35_ch06	4333333333	NOX2_Lung_187
s36_ch06	7200000000	NOX2_Lung_188
s37_ch06	566666666.7	NOX2_Lung_189
s81_ch07	1060000000	NOX2_Lung_200
s82_ch07	2933333333	NOX2_Lung_201
s47_ch06	900000	NOX2_Spleen_187
s48_ch06	180000	NOX2_Spleen_188
s49_ch06	128000	NOX2_Spleen_189
s91_ch07	54666.66667	NOX2_Spleen_200
s92_ch07	58000	NOX2_Spleen_201
s70_ch07	493333.3333	NOX2_Liver_187
s71_ch07	18533.33333	NOX2_Liver_188
s72_ch07	132000	NOX2_Liver_189
s111_ch07	56000	NOX2_Liver_200
s112_ch07	2053333.333	NOX2_Liver_201
s58_ch06	200000	NOX2_Blood_187
s59_ch06	320000	NOX2_Blood_188
s60_ch06	93333.33333	NOX2_Blood_189
s101_ch07	26666.66667	NOX2_Blood_200
s102_ch07	6666.666667	NOX2_Blood_201
