## Supplementary material for "Time-resolved bottlenecks reveal concurrent pathogen entry and growth during bacterial infection dynamics": Code 1: Metadata_KPPR1_24.48.hours_07292024.csv

Sample	Group	Order	BioSample
s33_ch08	1	1	039.WT.KPPR1.24 hours.Lung
s34_ch08	2	1	040.WT.KPPR1.24 hours.Lung
s35_ch08	3	1	041.WT.KPPR1.24 hours.Lung
s36_ch08	4	1	042.WT.KPPR1.24 hours.Lung
s37_ch08	5	1	043.WT.KPPR1.24 hours.Lung
s38_ch08	1	2	039.WT.KPPR1.24 hours.Spleen
s39_ch08	2	2	040.WT.KPPR1.24 hours.Spleen
s40_ch08	3	2	041.WT.KPPR1.24 hours.Spleen
s41_ch08	4	2	042.WT.KPPR1.24 hours.Spleen
s42_ch08	5	2	043.WT.KPPR1.24 hours.Spleen
s44_ch08	2	3	040.WT.KPPR1.24 hours.Liver
s45_ch08	3	3	041.WT.KPPR1.24 hours.Liver
s46_ch08	4	3	042.WT.KPPR1.24 hours.Liver
s47_ch08	5	3	043.WT.KPPR1.24 hours.Liver
s48_ch08	1	4	039.WT.KPPR1.24 hours.Blood
s49_ch09	2	4	040.WT.KPPR1.24 hours.Blood
s50_ch09	3	4	041.WT.KPPR1.24 hours.Blood
s51_ch09	4	4	042.WT.KPPR1.24 hours.Blood
s52_ch09	5	4	043.WT.KPPR1.24 hours.Blood
s53_ch09	6	5	044.WT.KPPR1.48 hours.Lung
s54_ch09	7	5	045.WT.KPPR1.48 hours.Lung
s55_ch09	8	5	046.WT.KPPR1.48 hours.Lung
s56_ch09	9	5	047.WT.KPPR1.48 hours.Lung
s57_ch09	10	5	048.WT.KPPR1.48 hours.Lung
s58_ch09	11	5	049.WT.KPPR1.48 hours.Lung
s59_ch09	12	5	050.WT.KPPR1.48 hours.Lung
s60_ch09	13	5	051.WT.KPPR1.48 hours.Lung
s61_ch09	14	5	052.WT.KPPR1.48 hours.Lung
s62_ch09	6	6	044.WT.KPPR1.48 hours.Spleen
s63_ch09	7	6	045.WT.KPPR1.48 hours.Spleen
s64_ch09	8	6	046.WT.KPPR1.48 hours.Spleen
s65_ch09	9	6	047.WT.KPPR1.48 hours.Spleen
s66_ch09	10	6	048.WT.KPPR1.48 hours.Spleen
s67_ch09	11	6	049.WT.KPPR1.48 hours.Spleen
s68_ch09	12	6	050.WT.KPPR1.48 hours.Spleen
s69_ch09	13	6	051.WT.KPPR1.48 hours.Spleen
s70_ch09	14	6	052.WT.KPPR1.48 hours.Spleen
s71_ch09	6	7	044.WT.KPPR1.48 hours.Liver
s72_ch09	7	7	045.WT.KPPR1.48 hours.Liver
s73_ch09	8	7	046.WT.KPPR1.48 hours.Liver
s74_ch09	9	7	047.WT.KPPR1.48 hours.Liver
s75_ch09	10	7	048.WT.KPPR1.48 hours.Liver
s76_ch09	11	7	049.WT.KPPR1.48 hours.Liver
s77_ch09	12	7	050.WT.KPPR1.48 hours.Liver
s78_ch09	13	7	051.WT.KPPR1.48 hours.Liver
s79_ch09	14	7	052.WT.KPPR1.48 hours.Liver
s80_ch09	6	8	044.WT.KPPR1.48 hours.Blood
s81_ch09	7	8	045.WT.KPPR1.48 hours.Blood
s82_ch09	8	8	046.WT.KPPR1.48 hours.Blood
s83_ch09	9	8	047.WT.KPPR1.48 hours.Blood
s84_ch09	10	8	048.WT.KPPR1.48 hours.Blood
s85_ch09	11	8	049.WT.KPPR1.48 hours.Blood
s86_ch09	12	8	050.WT.KPPR1.48 hours.Blood
s87_ch09	13	8	051.WT.KPPR1.48 hours.Blood
s88_ch09	14	8	052.WT.KPPR1.48 hours.Blood
