## Supplementary material for "Time-resolved bottlenecks reveal concurrent pathogen entry and growth during bacterial infection dynamics": Code 1: Metadata_KPPR1_CCR2_12112023.csv

Sample	Group	Order	BioSample
ch9_ch03	1	1	KPPR1_Lung_272
ch10_ch03	1	2	KPPR1_Spleen_272
ch11_ch03	1	3	KPPR1_Liver_272
ch12_ch03	1	4	KPPR1_Blood_272
ch13_ch03	2	1	KPPR1_Lung_273
ch14_ch03	2	2	KPPR1_Spleen_273
ch15_ch03	2	3	KPPR1_Liver_273
ch16_ch03	2	4	KPPR1_Blood_273
ch17_ch03	3	1	KPPR1_Lung_274
ch18_ch03	3	2	KPPR1_Spleen_274
ch19_ch03	3	3	KPPR1_Liver_274
ch20_ch03	3	4	KPPR1_Blood_274
ch41_ch03	4	1	KPPR1_Lung_280
ch42_ch03	4	2	KPPR1_Spleen_280
ch43_ch03	4	3	KPPR1_Liver_280
ch44_ch03	4	4	KPPR1_Blood_280
ch45_ch03	5	1	KPPR1_Lung_281
ch46_ch03	5	2	KPPR1_Spleen_281
ch47_ch03	5	3	KPPR1_Liver_281
ch48_ch03	5	4	KPPR1_Blood_281
ch49_ch03	6	1	KPPR1_Lung_282
ch50_ch03	6	2	KPPR1_Spleen_282
ch51_ch03	6	3	KPPR1_Liver_282
ch52_ch03	6	4	KPPR1_Blood_282
ch21_ch03	7	1	CCR2_Lung_275
ch22_ch03	7	2	CCR2_Spleen_275
ch23_ch03	7	3	CCR2_Liver_275
ch24_ch03	7	4	CCR2_Blood_275
ch25_ch03	8	1	CCR2_Lung_276
ch26_ch03	8	2	CCR2_Spleen_276
ch27_ch03	8	3	CCR2_Liver_276
ch28_ch03	8	4	CCR2_Blood_276
ch29_ch03	9	1	CCR2_Lung_277
ch30_ch03	9	2	CCR2_Spleen_277
ch31_ch03	9	3	CCR2_Liver_277
ch32_ch03	9	4	CCR2_Blood_277
ch33_ch03	10	1	CCR2_Lung_278
ch34_ch03	10	2	CCR2_Spleen_278
ch35_ch03	10	3	CCR2_Liver_278
ch36_ch03	10	4	CCR2_Blood_278
ch37_ch03	11	1	CCR2_Lung_279
ch38_ch03	11	2	CCR2_Spleen_279
ch39_ch03	11	3	CCR2_Liver_279
ch40_ch03	11	4	CCR2_Blood_279
ch53_ch03	12	1	CCR2_Lung_284
ch54_ch03	12	2	CCR2_Spleen_284
ch55_ch03	12	3	CCR2_Liver_284
ch56_ch03	12	4	CCR2_Blood_284
ch57_ch03	13	1	CCR2_Lung_285
ch58_ch03	13	2	CCR2_Spleen_285
ch59_ch03	13	3	CCR2_Liver_285
ch60_ch03	13	4	CCR2_Blood_285
ch61_ch03	14	1	CCR2_Lung_286
ch62_ch03	14	2	CCR2_Spleen_286
ch63_ch03	14	3	CCR2_Liver_286
ch64_ch03	14	4	CCR2_Blood_286
