## Supplementary material for "Time-resolved bottlenecks reveal concurrent pathogen entry and growth during bacterial infection dynamics": Code 1: Metadata_KPPR1_NOX2_12112023.csv

Sample	Group	Order	BioSample
s25_ch06	1	1	KPPR1_Lung_177
s38_ch06	1	2	KPPR1_Spleen_177
s61_ch06	1	3	KPPR1_Liver_177
s26_ch06	2	1	KPPR1_Lung_178
s39_ch06	2	2	KPPR1_Spleen_178
s62_ch06	2	3	KPPR1_Liver_178
s50_ch06	2	4	KPPR1_Blood_178
s27_ch06	3	1	KPPR1_Lung_179
s40_ch06	3	2	KPPR1_Spleen_179
s63_ch06	3	3	KPPR1_Liver_179
s51_ch06	3	4	KPPR1_Blood_179
s73_ch07	4	1	KPPR1_Lung_190
s83_ch07	4	2	KPPR1_Spleen_190
s103_ch07	4	3	KPPR1_Liver_190
s93_ch07	4	4	KPPR1_Blood_190
s74_ch07	5	1	KPPR1_Lung_191
s84_ch07	5	2	KPPR1_Spleen_191
s104_ch07	5	3	KPPR1_Liver_191
s94_ch07	5	4	KPPR1_Blood_191
s75_ch07	6	1	KPPR1_Lung_192
s85_ch07	6	2	KPPR1_Spleen_192
s105_ch07	6	3	KPPR1_Liver_192
s95_ch07	6	4	KPPR1_Blood_192
s35_ch06	7	1	NOX2_Lung_187
s47_ch06	7	2	NOX2_Spleen_187
s70_ch07	7	3	NOX2_Liver_187
s58_ch06	7	4	NOX2_Blood_187
s36_ch06	8	1	NOX2_Lung_188
s48_ch06	8	2	NOX2_Spleen_188
s71_ch07	8	3	NOX2_Liver_188
s59_ch06	8	4	NOX2_Blood_188
s37_ch06	9	1	NOX2_Lung_189
s49_ch06	9	2	NOX2_Spleen_189
s72_ch07	9	3	NOX2_Liver_189
s60_ch06	9	4	NOX2_Blood_189
s81_ch07	10	1	NOX2_Lung_200
s91_ch07	10	2	NOX2_Spleen_200
s111_ch07	10	3	NOX2_Liver_200
s101_ch07	10	4	NOX2_Blood_200
s82_ch07	11	1	NOX2_Lung_201
s92_ch07	11	2	NOX2_Spleen_201
s112_ch07	11	3	NOX2_Liver_201
s102_ch07	11	4	NOX2_Blood_201
