## Supplementary material for "Time-resolved bottlenecks reveal concurrent pathogen entry and growth during bacterial infection dynamics": Code 1: tab_holmes_dissemination_route.csv

Sample	TotalReads	Number of barcodes	Ns_MinCutoff	Nb	Ns	AverageFrequency	CFU	Log10Ns	Log10CFU	CFU/Ns	BioSample ID	Dissemination route	Validation ID
s80_ch09	222079	1	1	35529,16199	1	1	76666666667	0	10,88460658	76666666667	KPPR1_Blood 044	Metastatic	1
s81_ch09	391072	13	4	3,174904448	13	146,4306742	4,6e+09	1,113943352	9,662757832	353846153,8	KPPR1_Blood 045	Metastatic	1
s82_ch09	507310	2	2	1,833926949	2	2,692707742	2733333333	0,301029996	9,436692598	1366666667	KPPR1_Blood 046	Metastatic	1
s83_ch09	441222	93	37	10,3668775	95,58333333	892,5011781	226666,67	1,980382172	5,355387664	2371,403697	KPPR1_Blood 047	Direct	1
s84_ch09	532469	28	13	6,143979989	29	200,4328511	3,8e+09	1,462397998	9,579783597	131034482,8	KPPR1_Blood 048	Metastatic	1
s85_ch09	545426	181	77	31,10305138	186	1765,553167	506666,67	2,269512944	5,704722336	2724,014355	KPPR1_Blood 049	Metastatic	1
s86_ch09	489934	1	1	1,336983946	1	1	8,4e+07	0	7,924279286	8,4e+07	KPPR1_Blood 050	Metastatic	1
s87_ch09	336231	545	122,75	11,14426105	565	12859,30575	3e+07	2,752048448	7,477121255	53097,34513	KPPR1_Blood 051	Metastatic	1
s88_ch09	350198	17	8	112,2256862	17,33333333	117,9874582	3,8e+10	1,238882089	10,5797836	2192307692	KPPR1_Blood 052	Metastatic	1
s50_ch09	499220	19	14,08333333	16,67693077	19,5	56,96150104	7537,1	1,290034611	3,877204277	386,5179487	KPPR1_Blood_041	Metastatic	1
s51_ch09	320928	8	8	6,406308337	8	11,40847435	7e+08	0,903089987	8,84509804	87500000	KPPR1_Blood_042	Metastatic	1
s52_ch09	490016	7	3	1,601128947	7	65,17723624	7,8e+07	0,84509804	7,892094603	11142857,14	KPPR1_Blood_043	Metastatic	1
s51_ch06	851941	8	5	11,403094	8	25,71249868	3666,666667	0,903089987	3,56427143	458,3333334	KPPR1_Blood_179	Metastatic	1
s94_ch07	724347	5	4	31,6816539	5	9,945252694	87333333,33	0,698970004	7,941180037	17466666,67	KPPR1_Blood_191	Metastatic	1
ch20_ch03	337226	14	13	12,53385997	14	23,16094383	7133333,33	1,146128036	6,853292518	509523,8093	KPPR1_Blood_274	Metastatic	1
ch44_ch03	339272	90	16	12,38961007	92	4025,864626	2600000	1,963787827	6,414973348	28260,86957	KPPR1_Blood_280	Metastatic	1
ch48_ch03	210403	1393	744,25	11,05911331	1503,125	10176,40903	13333,33	3,176995098	4,124938628	8,870406653	KPPR1_Blood_281	Metastatic	1
s48_ch08	440100	6	4	5,899725217	6	16,80646353	6970,15	0,77815125	3,843242124	1161,691667	KPPR1_Blood_039	Direct	1
s49_ch09	394396	171	78,76923077	26,49329364	176	1121,851839	41333,33	2,245512668	4,616300395	234,8484659	KPPR1_Blood_040	Direct	1
s50_ch06	1035703	6	6	38,96433953	6	29,04137438	3400	0,77815125	3,531478917	566,6666667	KPPR1_Blood_178	Direct	1
s93_ch07	565078	9459	6137,571429	316,7369934	15538	50265,79933	213333,3333	4,191395117	5,329058719	13,72978075	KPPR1_Blood_190	Direct	1
s95_ch07	693673	16	4	32,41663916	16	429,669435	726,6666667	1,204119983	2,861335239	45,41666667	KPPR1_Blood_192	Direct	1
ch12_ch03	583	54	73,38461538	54,21392922	72	101,5091081	72666,67	1,857332496	4,861335259	1009,259306	KPPR1_Blood_272	Direct	0
ch16_ch03	85168	196	13	9,777264291	200	7674,241094	83333,33	2,301029996	4,920818737	416,66665	KPPR1_Blood_273	Direct	1
ch52_ch03	374227	37	31	18,50408074	37,05882353	78,0408055	720	1,568891628	2,857332496	19,42857143	KPPR1_Blood_282	Direct	1
s71_ch09	147202	22	5	75,74345895	22,75	426,9284947	35333333,33	1,356981401	7,548184611	1553113,553	KPPR1_Liver 044	Metastatic	1
s72_ch09	161605	27	9	3,349268753	28	499,439106	20666666,67	1,447158031	7,315270435	738095,2382	KPPR1_Liver 045	Metastatic	1
s73_ch09	333304	13	5	2,113327437	13	169,5942716	4,6e+07	1,113943352	7,662757832	3538461,538	KPPR1_Liver 046	Metastatic	1
s74_ch09	417840	277	12	2,2600223	285	15374,48912	2266666,67	2,45484486	6,355387659	7953,216386	KPPR1_Liver 047	Direct	1
s75_ch09	400629	27	26	7,256511234	28	84,59594517	50666666,67	1,447158031	7,704722333	1809523,81	KPPR1_Liver 048	Metastatic	1
s76_ch09	445556	1449	239	2,136847728	1579,2	38773,3314	380000	3,198437135	5,579783597	240,6281662	KPPR1_Liver 049	Metastatic	1
s77_ch09	452285	34	28	0,436325166	35	108,8679279	820000	1,544068044	5,913813852	23428,57143	KPPR1_Liver 050	Metastatic	1
s78_ch09	403431	766	186	20,28023564	807	16445,17452	1366666,67	2,906873535	6,135662603	1693,515081	KPPR1_Liver 051	Metastatic	1
s79_ch09	334192	75	20,58333333	111,3172802	77	1276,31223	68666666,67	1,886490725	7,836745966	891774,8918	KPPR1_Liver 052	Metastatic	1
s45_ch08	320239	874	345,5833333	70,39679192	930,2727273	6926,889175	6800	2,968610289	3,832508913	7,309684355	KPPR1_Liver_041	Metastatic	1
s46_ch08	288042	39	12	6,854499912	40,16666667	489,4329519	120666,67	1,603865792	5,081587328	3004,149461	KPPR1_Liver_042	Metastatic	1
s47_ch08	370475	2056	379,25	2,194265299	2312,4	49280,03754	2533333,33	3,364062961	6,403692337	1095,542869	KPPR1_Liver_043	Metastatic	1
s63_ch06	113742	23	14,18181818	24,90771228	24	93,70734466	894	1,380211242	2,951337519	37,25	KPPR1_Liver_179	Metastatic	1
s104_ch07	522210	5	4	30,6168837	5	9,864054693	21200000	0,698970004	7,326335861	4240000	KPPR1_Liver_191	Metastatic	1
ch19_ch03	266949	123	16	13,48139161	125	4595,344515	4933333,33	2,096910013	6,69314046	39466,66664	KPPR1_Liver_274	Metastatic	1
ch43_ch03	260909	83	34	14,35815758	84,70588235	693,7895637	81333,33	1,927913571	4,910268554	960,1851458	KPPR1_Liver_280	Metastatic	1
ch47_ch03	57886	77	36	18,29438292	78,35294118	522,0455361	7333,33	1,894055303	3,865301229	93,59355105	KPPR1_Liver_281	Metastatic	1
s44_ch08	329382	246	114,0833333	34,13197842	253	1693,171904	12000	2,403120521	4,079181246	47,43083004	KPPR1_Liver_040	Direct	1
s61_ch06	154847	3	3	0,335497282	3	3,253019052	4	0,477121255	0,602059991	1,333333333	KPPR1_Liver_177	Direct	1
s62_ch06	233910	7	5	35,02682805	7	26,50032337	511	0,84509804	2,7084209	73	KPPR1_Liver_178	Direct	1
s103_ch07	407333	4675	866,1818182	123,0389525	5985,5	97263,47455	1986666,667	3,777100435	6,298125005	331,9132348	KPPR1_Liver_190	Direct	1
s105_ch07	791303	501	516,6363636	51,26232492	517,7272727	2638,699311	84000	2,714101043	4,924279286	162,2475856	KPPR1_Liver_192	Direct	1
ch11_ch03	77977	2	2	11,73492013	2	2,079151736	64	0,301029996	1,806179974	32	KPPR1_Liver_272	Direct	1
ch15_ch03	138761	51	10	19,55133969	51,88235294	967,4045668	53333,33	1,715019664	4,726998701	1027,966678	KPPR1_Liver_273	Direct	1
ch51_ch03	6108	17	17	9,160554997	17	246,2739879	128	1,230448921	2,10720997	7,529411765	KPPR1_Liver_282	Direct	0
s53_ch09	408054	2180	554,25	9,327403924	2469,9	40444,35728	2666666667	3,39267937	9,425968732	1079665,844	KPPR1_Lung 044	Metastatic	1
s54_ch09	386149	1482	295,5833333	5,455926367	1629,2	35921,78258	2666666667	3,211974401	9,425968732	1636795,155	KPPR1_Lung 045	Metastatic	1
s55_ch09	330663	1104	161	5,259493674	1184,8	32609,91911	4066666667	3,073645046	9,609238576	3432365,519	KPPR1_Lung 046	Metastatic	1
s56_ch09	340674	196	204	70,11218377	201	412,7835812	35333333,33	2,303196057	7,548184611	175787,728	KPPR1_Lung 047	Direct	1
s57_ch09	284985	760	70,58333333	15,73838205	798,75	29725,26121	10533333333	2,902410871	10,02256583	13187271,78	KPPR1_Lung 048	Metastatic	1
s58_ch09	382355	2383	912	16,16350725	2744,4	27147,31151	533333333,3	3,438447411	8,726998728	194335,1309	KPPR1_Lung 049	Metastatic	1
s59_ch09	361283	1107	246,6666667	70,90019535	1187,636364	22109,45661	493333333,3	3,074683487	8,693140461	415390,8961	KPPR1_Lung 050	Metastatic	1
s60_ch09	490441	2828	1052	17,71412247	3322	36553,6176	353333333,3	3,521399628	8,548184611	106361,6295	KPPR1_Lung 051	Metastatic	1
s61_ch09	419669	8798	3630	135,0933876	13848,33333	114515,3379	1e+10	4,141397509	10	722108,557	KPPR1_Lung 052	Metastatic	1
s35_ch08	394079	5431	2631,6	251,3900088	7235	36491,32692	45333333,33	3,859438535	7,656417654	6265,837364	KPPR1_Lung_041	Metastatic	1
s36_ch08	414132	7405	2662,666667	54,63979964	10884	94015,01245	97333333,33	4,036788533	7,988261597	8942,79064	KPPR1_Lung_042	Metastatic	1
s37_ch08	380905	7364	2470,333333	21,97883547	10800,83333	100965,484	226666666,7	4,033457265	8,355387658	20986,03503	KPPR1_Lung_043	Metastatic	1
s27_ch06	627716	6618	2978	330,4197598	9280	52441,47055	9533333,333	3,967547976	6,979244778	1027,298851	KPPR1_Lung_179	Metastatic	1
s74_ch07	488725	9760	6073	82,803529	16407	60075,72591	9,4e+08	4,215029178	8,973127854	57292,619	KPPR1_Lung_191	Metastatic	1
ch17_ch03	286309	4269	3381,571429	26,632225	5363	33069,82598	326666666,7	3,729407797	8,514104821	60911,18156	KPPR1_Lung_274	Metastatic	1
ch41_ch03	255404	2296	720,25	59,47621826	2610	34264,5666	7,2e+07	3,416640507	7,857332496	27586,2069	KPPR1_Lung_280	Metastatic	1
ch45_ch03	161130	2133	1050,5	45,76940017	2392,4	18823,91276	52666666,67	3,378833794	7,721535832	22014,15594	KPPR1_Lung_281	Metastatic	1
s33_ch08	348495	5676	3117	555,2546743	7698	29727,04504	26666666,67	3,886377907	7,425968732	3464,103231	KPPR1_Lung_039	Direct	1
s34_ch08	366411	5239	2601,6	275,126876	6936,5	33729,2165	7866666,67	3,841140391	6,895790748	1134,097408	KPPR1_Lung_040	Direct	1
s25_ch06	537842	1285	327,6363636	19,07673087	1381,4	22314,60889	2733333,333	3,140319452	6,436692598	1978,668983	KPPR1_Lung_177	Direct	1
s26_ch06	664769	4437	1951,666667	860,3263422	5544,111111	38212,10983	10400000	3,743831926	7,017033339	1875,86428	KPPR1_Lung_178	Direct	1
s73_ch07	565310	8013	4592,5	362,921404	12112	41479,09375	28666666,67	4,083215862	7,457377197	2366,798767	KPPR1_Lung_190	Direct	1
s75_ch07	423023	6420	4325,666667	1398,38998	8957	24114,12234	37333333,33	3,952162574	7,572096768	4168,062223	KPPR1_Lung_192	Direct	1
ch9_ch03	238639	284	154,3888889	12,25595782	291	1863,270214	60666,67	2,463892989	4,782950157	208,4765292	KPPR1_Lung_272	Direct	1
ch13_ch03	164126	3125	2190,6	791,7419401	3714,5	9883,587494	8333333,33	3,569900363	6,920818754	2243,460312	KPPR1_Lung_273	Direct	1
ch49_ch03	322034	2040	2213,142857	1048,712132	2281,285714	3386,835562	35333333,33	3,358179681	7,548184611	15488,34199	KPPR1_Lung_282	Direct	1
s62_ch09	377367	61	35	11,02311505	63	263,2422895	2666666,67	1,799340549	6,425968733	42328,04238	KPPR1_Spleen 044	Metastatic	1
s63_ch09	331997	23	12	4,164577926	23,83333333	139,7506643	7400000	1,377184787	6,86923172	310489,5105	KPPR1_Spleen 045	Metastatic	1
s64_ch09	323429	21	14,08333333	2,432955609	21,66666667	97,60765395	2466666,67	1,335792102	6,392110466	113846,154	KPPR1_Spleen 046	Metastatic	1
s65_ch09	267026	16	4	2,002462456	16,25	241,1100967	193333,33	1,210853365	5,286306731	11897,43569	KPPR1_Spleen 047	Direct	1
s66_ch09	342738	39	35	13,9472971	40,16666667	83,61538094	5466666,67	1,603865792	6,737722594	136099,5851	KPPR1_Spleen 048	Metastatic	1
s67_ch09	356122	27	15,16666667	1,330623586	28	153,7401413	420000	1,447158031	5,62324929	15000	KPPR1_Spleen 049	Metastatic	1
s68_ch09	387380	29	26	0,366358321	30	89,7221076	2733333,33	1,477121255	6,436692597	91111,111	KPPR1_Spleen 050	Metastatic	1
s69_ch09	407137	346	14,08333333	9,400965518	355	23799,84438	206666,67	2,550228353	5,315270442	582,1596338	KPPR1_Spleen 051	Metastatic	1
s70_ch09	317613	17	6	98,59416116	17,33333333	192,3525661	226666666,7	1,238882089	8,355387658	13076923,08	KPPR1_Spleen 052	Metastatic	1
s40_ch08	478683	25	16,25	16,47214175	26	81,9263247	9333,33	1,414973348	3,970036622	358,9742308	KPPR1_Spleen_041	Metastatic	1
s41_ch08	259450	106	58	31,10039171	109	556,3369638	79333,33	2,037426498	4,899455684	727,8287156	KPPR1_Spleen_042	Metastatic	1
s42_ch08	316165	62	18,41666667	2,177366677	64,08333333	1323,018792	2533333,33	1,806745094	6,403692337	39531,85951	KPPR1_Spleen_043	Metastatic	1
s40_ch06	425766	6	5	13,99851699	6	15,11755583	7533,333333	0,77815125	3,876987184	1255,555556	KPPR1_Spleen_179	Metastatic	1
s84_ch07	978960	64	8	40,39113263	66	7784,258817	3866666,667	1,819543936	6,587336735	58585,85859	KPPR1_Spleen_191	Metastatic	1
ch18_ch03	274080	47	38,11764706	14,65321195	47,64705882	168,8876522	453333,33	1,678036098	5,65641765	9514,403222	KPPR1_Spleen_274	Metastatic	1
ch42_ch03	305861	93	32	14,35221411	95	911,5199928	326666,67	1,977723605	5,514104825	3438,596526	KPPR1_Spleen_280	Metastatic	1
ch46_ch03	179655	64	39,17647059	20,79933764	65	279,3369177	51333,33	1,812913357	4,710399438	789,7435385	KPPR1_Spleen_281	Metastatic	1
s38_ch08	378643	11	4	3,598080155	11	107,7973127	5866,67	1,041392685	3,76839166	533,3336364	KPPR1_Spleen_039	Direct	1
s39_ch08	442085	95	97,75	31,61322033	98,83333333	251,3859848	115333,33	1,994903443	5,061954832	1166,94769	KPPR1_Spleen_040	Direct	1
s38_ch06	236833	1	1	53719,06072	1	1	3	0	0,477121255	3	KPPR1_Spleen_177	Direct	1
s39_ch06	521289	6	4	44,04526228	6	71,68157916	4533,333333	0,77815125	3,656417654	755,5555555	KPPR1_Spleen_178	Direct	1
s83_ch07	443411	119	20	0,263448728	122,2727273	2411,6804	4400	2,087329599	3,643452676	35,98513011	KPPR1_Spleen_190	Direct	1
s85_ch07	390117	21	7	80,72893962	21,81818182	452,7852659	6133,333333	1,338818557	3,787696568	281,1111111	KPPR1_Spleen_192	Direct	1
ch10_ch03	230395	2	2	11,46431177	2	2,052083192	541	0,301029996	2,733197265	270,5	KPPR1_Spleen_272	Direct	1
ch14_ch03	160217	34	10	19,36571637	34	393,1535027	40666,67	1,531478917	4,609238612	1196,078529	KPPR1_Spleen_273	Direct	1
ch50_ch03	308422	2	2	8,220538607	2	2,309257791	742	0,301029996	2,870403905	371	KPPR1_Spleen_282	Direct	1
