## Supplementary material for "Time-resolved bottlenecks reveal concurrent pathogen entry and growth during bacterial infection dynamics": Code 1: CR_list.csv

0.08120185590287347;0.046160056786851124;0.03548791001619392;0.03222715872601114;0.028890429040869647;0.02868063442905271;0.027368424630878053;0.02436002887689097;0.02427273554350195;0.023641624347934393;0.02305607151823219;0.022787616772405674;0.02075415642366211;0.02000809371769436;0.018016726817025756;0.017395260751556212;0.017274937143349996;0.017189255472886106;0.017181892106607286;0.0167533…
0.08902074586616691;0.07362576396690985;0.05833858427962199;0.039896735074370505;0.0350479523053752;0.034524938691046024;0.03435453098140274;0.032691453327797965;0.029350513993219845;0.02707011961885815;0.02671522306348972;0.026597480054538953;0.026294859237055258;0.025761145656847655;0.02529811065013671;0.02433630755670185;0.023728662439546456;0.019447729456301195;0.018041193230867104;0.01742842…
0.10453731484459995;0.05825372738230338;0.055934883887672676;0.05570838549944366;0.04997501781625926;0.04705530485218773;0.04682240600510665;0.04262048497091868;0.0405929727678;0.03161155830950524;0.028244618651129254;0.02771605935958881;0.025906373243104703;0.024639437495689382;0.024618396022063217;0.022400900788672858;0.021464812421312644;0.021193170519667008;0.019364157088989687;0.017602859696…
0.09596652512847827;0.0820285024474607;0.06313019714815396;0.058817939725962;0.05172985640688568;0.04782391075169295;0.0363705651700863;0.035909291208118685;0.035892191370244506;0.03574584059599731;0.03448729342639982;0.03208779698282048;0.028752974065075456;0.02792722179674591;0.027061359253791085;0.02580429095133261;0.021433923255715054;0.02056629234823833;0.019431585186950685;0.018489743353263…
0.10336733761525914;0.09827306653366204;0.09159175814181374;0.08765022044833509;0.08477203327604578;0.0723234314048354;0.06673188194288578;0.055193274452180745;0.03302816645986838;0.03233992219338847;0.029019142692855958;0.02785814046367124;0.024611005616662376;0.023017788605380837;0.019225984228101622;0.018150381447484674;0.018048516095707155;0.01268813833786694;0.011042580724758003;0.0096203059…
0.16503102340460762;0.07722822008553525;0.07246966380171699;0.06315041640752808;0.044042560169326596;0.04092234717735006;0.04021689136581956;0.03901833610364171;0.035610539893665756;0.03452308940934168;0.02829439365145592;0.026229588579218917;0.024156593467185135;0.023410560752490848;0.02163043379282614;0.02126520964489885;0.01965070880030202;0.019371217057322598;0.016232432913852776;0.0157085872…
0.1810422931677805;0.1666797817286185;0.07252144374211289;0.057719833384155476;0.04408358204712576;0.03816702733394526;0.03721739928240788;0.03632917833466911;0.034895367752412663;0.026444361566516826;0.02424673414978446;0.023549979938042354;0.022589608881113585;0.022218407355994688;0.021194719714489572;0.019543491981740886;0.014742870207867948;0.014675265706536215;0.01458886903825383;0.014334564…
0.11101973658061726;0.10544096907695365;0.10098378939986284;0.10082934631416025;0.09930493650976871;0.08160258187998648;0.04904861245077616;0.046632948730668915;0.03266724390901059;0.03075617452349313;0.025457420092472684;0.025110615186481198;0.02215953327488249;0.020045968653935674;0.018935347995193974;0.015421988066717204;0.015014511195488486;0.013860862143355924;0.011574597164479374;0.00999195…
0.1340320104060317;0.12428760322703661;0.09025859808362452;0.06466885720642646;0.05990033560669058;0.055297403723889554;0.05476230689198194;0.05084345647864106;0.04894177816307411;0.04252309261196886;0.042271186483997684;0.03539059934465431;0.032392893714537276;0.01906420962175564;0.013927428286823054;0.013721875889932804;0.012661963577013716;0.009974441731006844;0.008926814271092445;0.0086044513…
0.47269778079799324;0.2492079565236974;0.08305577171960551;0.031427992915952475;0.02605960895808395;0.02554802356907909;0.025467334423960084;0.02218960537303395;0.02013678043058659;0.015056514449166447;0.014982220401150624;0.0050526148313643805;0.005014763210526586;0.001144623299314426;0.001004737453686516;0.0009865891587633746;0.0003778771797801013;0.0001865024615195838;9.39458668584528e-05;7.73…
0.5184299189240664;0.16803203691367177;0.150749747820272;0.05512677835044384;0.052693095918480766;0.04408198790639135;0.003906434349292427;0.00190948288494847;0.0011770650932200193;0.0010604718275820147;0.0007558248090518864;0.0005808471458991359;0.0004492877961800316;0.0003485930378299011;0.00020932879063412932;0.00016131407088647607;0.0001171086852343213;8.34708121446135e-05;7.140069362833013e-…
0.7061272902607194;0.15272017634140797;0.0718517064598999;0.02067842518844586;0.01476799949200984;0.01246064428467331;0.00834360319085454;0.008034053896871602;0.0036450115604273236;0.0013675556983487535;3.533626341451904e-06;0.0;0.0;0.0;0.0;0.0;0.0;0.0;0.0;0.0;0.0;0.0;0.0;0.0;0.0;0.0;0.0;0.0;0.0;0.0;0.0;0.0;0.0;0.0;0.0;0.0;0.0;0.0;0.0;0.0;0.0;0.0;0.0;0.0;0.0;0.0;0.0;0.0;0.0;0.0;0.0;0.0;0.0;0.0;0.…
0.6910128853005395;0.1704675102092406;0.061962677755863595;0.04228189402037727;0.013005903537083483;0.008866065616007179;0.00755237671300982;0.0024066536157582408;0.001264735284125885;0.0003853681069926219;0.0003642931600523426;0.0003208530859352049;5.051806882159615e-05;4.8665333521168713e-05;9.600192671525383e-06;0.0;0.0;0.0;0.0;0.0;0.0;0.0;0.0;0.0;0.0;0.0;0.0;0.0;0.0;0.0;0.0;0.0;0.0;0.0;0.0;0.…
0.9673962230093033;0.017022583053805034;0.0087104247396105;0.006243661848043601;0.0004370474244286611;9.418241056723542e-05;8.786559674477791e-05;8.0119174968524e-06;0.0;0.0;0.0;0.0;0.0;0.0;0.0;0.0;0.0;0.0;0.0;0.0;0.0;0.0;0.0;0.0;0.0;0.0;0.0;0.0;0.0;0.0;0.0;0.0;0.0;0.0;0.0;0.0;0.0;0.0;0.0;0.0;0.0;0.0;0.0;0.0;0.0;0.0;0.0;0.0;0.0;0.0;0.0;0.0;0.0;0.0;0.0;0.0;0.0;0.0;0.0;0.0;0.0;0.0;0.0;0.0;0.0;0.0;0…
0.8730915285325982;0.054598578296427676;0.049244036772304614;0.008348186850528417;0.006041699642714659;0.0037136973130228188;0.0019015772349284513;0.0007548349420511861;0.0007483545420736035;0.0006395076598840228;0.0005647467985040504;0.00032859948435171184;2.465193061058843e-05;0.0;0.0;0.0;0.0;0.0;0.0;0.0;0.0;0.0;0.0;0.0;0.0;0.0;0.0;0.0;0.0;0.0;0.0;0.0;0.0;0.0;0.0;0.0;0.0;0.0;0.0;0.0;0.0;0.0;0.0…
0.943278493238022;0.03304229114840513;0.010540587758139593;0.009306226563900595;0.002969765159556753;0.00030035306771225594;0.00017337866545627704;0.00017033043918713965;0.00010644681899278137;5.734579186795943e-05;5.4781348759411266e-05;0.0;0.0;0.0;0.0;0.0;0.0;0.0;0.0;0.0;0.0;0.0;0.0;0.0;0.0;0.0;0.0;0.0;0.0;0.0;0.0;0.0;0.0;0.0;0.0;0.0;0.0;0.0;0.0;0.0;0.0;0.0;0.0;0.0;0.0;0.0;0.0;0.0;0.0;0.0;0.0;0…
0.9684799814888526;0.016064150298029368;0.006451749332258157;0.0024237593729511744;0.0018311038004608514;0.001823099385912517;0.001698504176207834;0.0007721349199752114;0.0004555172253523877;0.0;0.0;0.0;0.0;0.0;0.0;0.0;0.0;0.0;0.0;0.0;0.0;0.0;0.0;0.0;0.0;0.0;0.0;0.0;0.0;0.0;0.0;0.0;0.0;0.0;0.0;0.0;0.0;0.0;0.0;0.0;0.0;0.0;0.0;0.0;0.0;0.0;0.0;0.0;0.0;0.0;0.0;0.0;0.0;0.0;0.0;0.0;0.0;0.0;0.0;0.0;0.0;…
