## Supplementary material for "Time-resolved bottlenecks reveal concurrent pathogen entry and growth during bacterial infection dynamics": Code 1: IR_list.csv

0.0777623605851264;0.05635428449155366;0.041356911156636145;0.03921090885999503;0.03438354798022394;0.03230599228218707;0.0317063007395741;0.02948197871299533;0.028370336344803633;0.02723478577900787;0.025319109269784985;0.02180659224283005;0.02093823755235831;0.020074745332977987;0.017117675987460123;0.016699537266670568;0.015940136640500032;0.01591178402078222;0.015463563018985872;0.01396732032…
0.10173285234450234;0.067170626523331;0.05699879801683185;0.05234601940080834;0.046797972807335615;0.03742827897479081;0.03325190559966523;0.028710131719639567;0.02480479788607957;0.02091409139796177;0.018979706878445978;0.016772281217310232;0.015379417166018967;0.014881372892406958;0.014841684805096024;0.014262780697658616;0.014251455275083487;0.01375706352546443;0.013294443222391305;0.013038862…
0.11763474613586097;0.06916875135364361;0.06653244585719828;0.059957611711450996;0.054571259735743984;0.048315522242882505;0.04327810713059165;0.03858523302392274;0.034528110665815716;0.03411357399708808;0.031821942545902905;0.02872231153019539;0.026148334086883666;0.021505491743590104;0.02064042164147967;0.015531247534621711;0.014774890038153533;0.012657012299608278;0.012652514920361067;0.011276…
0.11992465474689923;0.07864083505374815;0.06799298321204507;0.05380156670460755;0.042653452638827284;0.040483545941446736;0.04000658348561062;0.03628743677604482;0.033408841306907716;0.02909121372243284;0.02507902830629141;0.018449221469634326;0.01819038180737291;0.017605359408877308;0.017198446686625218;0.015819896972868203;0.014936859207460377;0.014155966790995093;0.011765338940088067;0.0112574…
0.12372020403728129;0.12061426208698378;0.11193275901996988;0.10657288449531964;0.05479573871194503;0.050368566870411045;0.04278183680922257;0.03479728488414167;0.032728030474015554;0.019400185873535723;0.01903179874260448;0.01880059018213049;0.015161509874244146;0.013152169325336614;0.012842273462480673;0.012397786911801364;0.011861055599769228;0.009401305893075546;0.007605899565338303;0.0071506…
0.12043848952983192;0.11886924128793563;0.10177482816061857;0.07117417612904736;0.06009952022054486;0.05589391423924593;0.05152973858100505;0.04424392942438919;0.04098683847537804;0.02710279325277808;0.025259554652138527;0.0233731538551049;0.02205693966545031;0.015106340087317014;0.014575693089079524;0.013025800071829612;0.01162595132124647;0.010527639920557968;0.009993424559620137;0.007118841015…
0.23436560707955686;0.05804235061372416;0.035823789015207;0.02837233242248167;0.027261488022228768;0.02416730104436926;0.023359473373068547;0.02283305150159056;0.022125941067030384;0.019766669977068125;0.019192411850689258;0.017835840650850966;0.016827869558333614;0.016344755054366836;0.015957871234412252;0.013961302219416633;0.01395944346455197;0.011449992417008802;0.011146725617265239;0.0106445…
0.13851591833179575;0.11914345107553204;0.09080033948506236;0.0806329031508705;0.060554954244032795;0.04542413063932151;0.039453529237881174;0.03345579761593031;0.03256497665816772;0.030791704572899252;0.027028681326884203;0.02012629358875988;0.01558022402375238;0.01529893926859657;0.014778087384111351;0.014161222610696416;0.01390929502084495;0.012499684438228865;0.011026985672808869;0.0107254217…
0.1425826864750492;0.11468156012354207;0.10785357988334673;0.08945303232083117;0.0449898090604452;0.04486967839396831;0.03559516234796503;0.02936515014536433;0.021418229096041234;0.020867624872464033;0.01893773896262679;0.01798103938077027;0.015881407869262093;0.013759962920396414;0.01357987559021486;0.013140698379766414;0.012397387489083728;0.010878085806817704;0.009490684268359648;0.00919806153…
0.5062319508753119;0.16872043292294245;0.12817158778234677;0.04386804528637331;0.033710432934066205;0.014580845103942053;0.012230592555162866;0.009093053099516154;0.00666110161314493;0.006148594319449427;0.004805702184183864;0.00409590709107722;0.003778516799947323;0.003078054686941355;0.0021641680069347476;0.001990815287327475;0.001987618364458873;0.0018777053552404665;0.001829640302810632;0.001…
0.5494223386865735;0.23770579552664164;0.08803855934432973;0.02859106441653795;0.02232910221205926;0.01288065759854669;0.007194606113558173;0.007045669803758859;0.004101734327460782;0.00391135156967365;0.003725740537675825;0.00289599486267231;0.002417040201961866;0.0024037608578588833;0.0018206457393591465;0.0016474282649138776;0.0013425851292332737;0.0013347898583082687;0.0012890123625864192;0.0…
0.6919906356209286;0.09855982116443711;0.05889779357540012;0.050179667314440735;0.02205487238526325;0.013064221241585322;0.0073273093627497015;0.003805697242982846;0.0036459987326580494;0.0036020983095926516;0.0034774401927768223;0.002427302432181131;0.002375344336898895;0.0021339668836505765;0.0020391200028360853;0.0012690156727197424;0.0011689389599578862;0.0011670838861991275;0.001116334838316…
0.716546961889958;0.19394174403423428;0.029070529522689268;0.006136715244539362;0.005035758147143926;0.004468706606727486;0.003866982979560952;0.00339638540730985;0.003106714663028562;0.0027458498404492934;0.002589123149857993;0.0024701739165327646;0.0021363300393055376;0.0017391023361092235;0.0016853573197014864;0.0012785281176754173;0.0012143539279969016;0.0011448872027001156;0.0010770289279820…
0.8134831237571682;0.029788075901692038;0.024394325128576488;0.010899069240693142;0.010441349146085114;0.008992512270904243;0.0078650984610397;0.007437845401640681;0.006832505209595581;0.0049219633142404805;0.004531379842286542;0.002970457254735022;0.0025007193868316936;0.002442085580597611;0.002403073684971397;0.0022690363730903185;0.002196488809040812;0.002176477737920462;0.0020067638041568353;…
0.8931077193855624;0.029771080058364482;0.012704982509597581;0.011492991634016065;0.01075183813600761;0.003074708380486741;0.0030573930768072605;0.0030081016591391044;0.002370540052688631;0.0023483974511627095;0.001993136542906713;0.0019399101735842598;0.001713341460225324;0.00164956595915092;0.0014644847274080024;0.0013657150911434266;0.0012245368109533666;0.0011568753324836432;0.000884609875952…
0.9218874368361261;0.008339838791496265;0.005981253026513773;0.005155601924444849;0.0048774605763850535;0.004515524173440264;0.0032661986091757004;0.0030491899311969085;0.00301052355104405;0.0024271538346347468;0.0019465159953938457;0.0019242130494383776;0.001854597031257147;0.0018072637122230203;0.0017473942688519448;0.0016768846342061076;0.0016731448947670848;0.0015516168441652052;0.00140930533…
0.9155622141085122;0.013186994573741086;0.012796108592626993;0.004955177911142415;0.004778939890059559;0.004635137601909206;0.004232278950538292;0.0041516259200361505;0.00404279219077421;0.0023852298795022458;0.0022186135657505106;0.002142471765172412;0.0014279772137329228;0.0012322196317815992;0.0010930524340433028;0.001035764253343803;0.0009375377332999441;0.0009366629121180164;0.00077556886775…
