## Supplementary material for "Time-resolved bottlenecks reveal concurrent pathogen entry and growth during bacterial infection dynamics": Code 1: observed_list.csv

0.0025343953656770456;0.002217595944967415;9.051412020275162e-05;0.0009956553222302679;0.00013577118030412745;0.002941708906589428;0.0;0.01651882693700217;0.010680666183924692;0.0016292541636495294;0.0019460535843591601;0.00013577118030412745;0.0012671976828385228;0.004254163649529326;4.525706010137581e-05;0.007557929036929761;0.0037563359884141925;0.006245474293989863;0.0014934829833454018;0.008…
0.0034553958956638994;0.004424592305423286;0.0031182841009649827;0.0015591420504824914;0.0016434199991572204;0.0018541148708440436;0.0;0.007247903586026716;0.001685558973494585;0.005520205638194766;0.0013063082044583035;0.0017698369221693143;0.0021069487168682314;0.005393788715182673;0.002064809742530867;0.0524208840756816;0.001811975896506679;0.0043403143567485565;0.020395263579284482;0.00206480…
8.446183732650131e-05;0.0006193868070610096;0.00025338551197950395;0.0006475407528365101;0.00016892367465300262;5.6307891551000874e-05;0.0;0.007629719305160618;2.8153945775500437e-05;2.8153945775500437e-05;0.0017736985838565276;0.07249641037191362;0.007967566654466624;2.8153945775500437e-05;0.0;0.030040260142458964;0.0013232354514485206;0.0;0.00011261578310200175;0.0005912328612855092;0.000309693…
3.9377830281551485e-05;3.9377830281551485e-05;0.0;3.9377830281551485e-05;7.875566056310297e-05;0.0;0.0;0.0;0.0;0.02059460523725143;3.9377830281551485e-05;7.875566056310297e-05;3.9377830281551485e-05;0.0;0.007206142941523922;0.046426461901949205;7.875566056310297e-05;0.0;0.00015751132112620594;3.9377830281551485e-05;0.00011813349084465446;0.0;0.00011813349084465446;3.9377830281551485e-05;3.9377830…
5.153178222668831e-05;0.00015459534668006494;0.0;5.153178222668831e-05;5.153178222668831e-05;7.729767334003247e-05;0.0;5.153178222668831e-05;0.0003091906933601299;2.5765891113344154e-05;2.5765891113344154e-05;2.5765891113344154e-05;0.00036072247558681814;2.5765891113344154e-05;2.5765891113344154e-05;0.029501945324779056;0.0;0.0;0.08229625621602123;0.01679936100590039;0.00033495658447347404;2.5765…
0.0023392168180575387;9.113831758665735e-05;0.0;0.00297718504116414;0.0;0.004192362608986238;0.0;9.113831758665735e-05;0.0;0.014369474739496308;0.035483184980405265;0.0016708691557553847;6.07588783911049e-05;0.0;3.037943919555245e-05;0.11778108576115685;0.0001822766351733147;0.0001822766351733147;0.00015189719597776224;9.113831758665735e-05;0.01622262053042501;0.0018531457909286995;6.075887839110…
0.003304575395329238;0.00044356716715828696;0.0007097074674532591;0.003304575395329238;0.0028831865865288652;0.008494311251081195;0.0;0.0011310962762536318;0.00022178358357914348;0.0029053649448867796;0.004923595555456985;0.0008427776176007452;0.011998491871631661;0.018851604604227194;0.00026614030029497215;0.018962496396016767;0.007385393333185478;0.004546563463372441;0.0018851604604227196;0.009…
0.00024026497794710737;0.034924230723025966;0.0001029707048344746;0.0001544560572517119;0.00012013248897355369;0.0001029707048344746;0.0;5.14853524172373e-05;0.0;0.05725171188796788;6.86471365563164e-05;0.0001544560572517119;0.013025794161561036;1.71617841390791e-05;1.71617841390791e-05;0.0006006624448677685;0.04975201221919031;6.86471365563164e-05;0.010554497245533645;0.04522130120647343;0.13621…
2.9129041654529566e-05;0.0;0.04517914360617536;0.0;0.0;0.0;0.0;2.9129041654529566e-05;0.0;0.06023885814156714;0.0;0.0;2.9129041654529566e-05;0.0;0.01733177978444509;0.00011651616661811826;0.0;0.0;2.9129041654529566e-05;5.825808330905913e-05;0.00011651616661811826;0.0;2.9129041654529566e-05;2.9129041654529566e-05;0.012671133119720361;0.00014564520827264782;0.0;2.9129041654529566e-05;5.825808330905…
8.731717965509715e-05;0.0;4.365858982754857e-05;4.365858982754857e-05;4.365858982754857e-05;0.0;0.0;0.0;0.0;0.0;4.365858982754857e-05;0.0;4.365858982754857e-05;4.365858982754857e-05;8.731717965509715e-05;0.0001746343593101943;0.0;4.365858982754857e-05;0.0001746343593101943;0.0;0.01004147566033617;0.0;0.0001746343593101943;4.365858982754857e-05;4.365858982754857e-05;0.0002619515389652914;0.0001746…
6.802258349772124e-05;4.534838899848083e-05;4.534838899848083e-05;2.2674194499240414e-05;4.534838899848083e-05;0.0;0.0;0.0;4.534838899848083e-05;4.534838899848083e-05;4.534838899848083e-05;4.534838899848083e-05;0.09577579756479151;2.2674194499240414e-05;0.0007255742239756932;0.0003174387229893658;9.069677799696165e-05;2.2674194499240414e-05;4.534838899848083e-05;0.0003627871119878466;0.0002040677…
0.00011994146856334109;7.196488113800466e-05;0.0;0.0;0.0009355434547940605;0.00011994146856334109;0.0;0.0;0.0;7.196488113800466e-05;2.398829371266822e-05;4.797658742533644e-05;9.595317485067288e-05;4.797658742533644e-05;0.0038141387003142466;0.00016791805598867753;0.0;4.797658742533644e-05;0.024707942524048263;2.398829371266822e-05;0.00023988293712668218;4.797658742533644e-05;0.000263871230839350…
7.540767273070035e-05;1.8851918182675087e-05;1.8851918182675087e-05;1.8851918182675087e-05;9.425959091337543e-05;3.7703836365350174e-05;0.0;9.425959091337543e-05;3.7703836365350174e-05;0.0001319634272787256;3.7703836365350174e-05;3.7703836365350174e-05;1.8851918182675087e-05;5.655575454802526e-05;1.8851918182675087e-05;0.000433594118201527;0.00011311150909605052;1.8851918182675087e-05;0.000207371…
7.43070864191415e-05;2.47690288063805e-05;0.0;2.47690288063805e-05;2.47690288063805e-05;4.9538057612761e-05;0.0;2.47690288063805e-05;0.0;0.0;0.0;2.47690288063805e-05;2.47690288063805e-05;0.0;2.47690288063805e-05;0.0;4.9538057612761e-05;2.47690288063805e-05;4.9538057612761e-05;4.9538057612761e-05;0.00017338320164466352;0.0;2.47690288063805e-05;0.0;4.9538057612761e-05;0.000247690288063805;0.0;2.476…
4.835823782581363e-05;0.0003385076647806954;0.0;0.00048358237825813627;0.00048358237825813627;0.0004352241404323226;0.0;0.00024179118912906814;0.0002901494269548818;0.0003385076647806954;0.00048358237825813627;0.00019343295130325451;0.0;9.671647565162726e-05;0.0;0.0018859712752067315;0.00019343295130325451;0.00038686590260650903;9.671647565162726e-05;9.671647565162726e-05;0.002901494269548818;0.0…
0.00017891648178630214;3.5783296357260434e-05;7.156659271452087e-05;3.5783296357260434e-05;3.5783296357260434e-05;3.5783296357260434e-05;0.0;3.5783296357260434e-05;3.5783296357260434e-05;3.5783296357260434e-05;3.5783296357260434e-05;3.5783296357260434e-05;0.00014313318542904174;0.00010734988907178129;3.5783296357260434e-05;0.00014313318542904174;7.156659271452087e-05;0.0;3.5783296357260434e-05;0.…
0.0;0.0;0.00010059350165979277;0.0;0.00010059350165979277;0.0;0.0;0.0;0.0;0.0;0.0;0.00010059350165979277;0.0;0.00010059350165979277;0.0;0.00020118700331958554;0.0;0.0;0.0;0.0;0.00020118700331958554;0.0;0.00010059350165979277;0.0;0.0;0.00010059350165979277;0.00010059350165979277;0.0;0.0;0.0;0.0;0.0015089025248968917;0.00010059350165979277;0.0;0.0;0.0;0.0;0.0;0.0;0.0;0.0;0.0;0.0;0.0;0.0002011870033…
