## Supplementary material for "Time-resolved bottlenecks reveal concurrent pathogen entry and growth during bacterial infection dynamics": Code 1: data_and_estimators_model_BS.csv

index	1 / theta_BS
1	0.30000000000000004
2	0.45
3	0.45
4	0.15000000000000002
5	0.05
6	0.05
7	0.1
8	0.05
9	0.30000000000000004
10	0.25
11	0.7000000000000001
12	0.25
14	0.75
15	0.55
16	0.5
17	0.30000000000000004
18	0.45
19	0.1
20	0.25
21	0.05
22	0.75
23	0.05
24	0.25
25	0.25
27	0.25
28	0.2
29	0.25
30	0.30000000000000004
31	0.1
32	0.45
33	0.35000000000000003
34	0.4
35	0.2
36	0.55
38	0.5
39	0.15000000000000002
40	0.7000000000000001
49	0.30000000000000004
50	0.5
51	0.4
52	0.7000000000000001
53	0.15000000000000002
54	0.15000000000000002
55	0.45
56	0.25
58	0.1
61	0.1
63	0.25
64	0.1
65	0.35000000000000003
69	0.30000000000000004
70	0.9500000000000001
81	0.30000000000000004
82	0.55
83	0.2
84	0.1
85	0.8500000000000001
86	0.1
87	0.25
88	0.45
97	0.35000000000000003
98	0.2
99	0.35000000000000003
100	0.1
101	0.25
102	0.35000000000000003
103	0.15000000000000002
104	0.2
105	0.15000000000000002
106	0.55
107	0.15000000000000002
108	0.35000000000000003
109	0.4
110	0.75
111	0.45
112	0.55
113	0.25
114	0.30000000000000004
115	0.15000000000000002
116	0.15000000000000002
117	0.2
118	0.05
119	0.4
120	0.5
121	0.2
122	0.15000000000000002
123	0.25
124	0.30000000000000004
125	0.2
126	0.2
127	0.45
128	0.45
129	0.35000000000000003
130	0.7000000000000001
131	0.6000000000000001
132	0.15000000000000002
133	0.2
134	0.5
135	0.4
136	0.15000000000000002
137	0.2
138	0.9500000000000001
140	0.25
141	0.35000000000000003
142	0.55
145	0.35000000000000003
146	0.35000000000000003
147	0.15000000000000002
148	0.35000000000000003
149	0.15000000000000002
150	0.15000000000000002
151	0.2
152	0.35000000000000003
153	0.05
154	0.05
155	0.1
156	0.30000000000000004
157	0.1
158	0.15000000000000002
159	0.35000000000000003
160	0.25
161	0.35000000000000003
164	0.30000000000000004
168	0.25
169	0.2
170	0.9
171	0.45
172	0.5
173	0.30000000000000004
174	0.75
175	0.5
176	0.30000000000000004
177	0.1
178	0.15000000000000002
179	0.1
180	0.1
181	0.05
182	0.35000000000000003
183	0.15000000000000002
184	0.1
185	0.75
186	0.55
187	0.35000000000000003
188	0.6000000000000001
189	0.6000000000000001
190	0.55
192	0.55
