## Supplementary material for "Time-resolved bottlenecks reveal concurrent pathogen entry and growth during bacterial infection dynamics": Code 1: data_and_estimators_model_CR.csv

index	theta_CR	r	mu
1	36	2.8874232744605495	103.94723788057978
2	2	3.798853231641348	7.597706463282696
3	4	3.622014533126351	14.488058132505405
4	9	3.5680494963417475	32.11244546707573
5	50	2.765743488247087	138.28717441235435
6	49	3.0020526066918474	147.10057772790051
7	49	2.9893444057300407	146.477875880772
8	34	3.303816340934836	112.32975559178442
9	17	2.2720230609061507	38.62439203540456
10	11	2.9428420684365104	32.37126275280161
11	1	2.542018912706947	2.542018912706947
12	42	0.8032906141340793	33.73820579363133
14	2	3.2858641031589038	6.5717282063178075
15	11	2.140917457352361	23.55009203087597
16	1	3.255281629088605	3.255281629088605
17	11	5.134341594921138	56.47775754413252
18	7	5.17451091366999	36.22157639568993
19	42	3.7306611465994646	156.68776815717752
20	28	4.969841239635249	139.15555470978697
21	46	5.1645094376133525	237.56743413021422
22	4	4.5973891635605275	18.38955665424211
23	49	4.624127550267629	226.58224996311384
24	1	6.157174450860318	6.157174450860318
25	3	1.2576449721840333	3.7729349165521
27	1	1.528306895785988	1.528306895785988
28	25	1.2729856054371445	31.82464013592861
29	2	1.5224317025716914	3.0448634051433827
30	8	1.3462617711699099	10.770094169359279
31	14	1.4441356702099695	20.21789938293957
32	8	1.648523447658225	13.1881875812658
33	1	2.052309688534517	2.052309688534517
34	12	2.1791797275358724	26.150156730430467
35	16	2.1434082797884377	34.294532476615004
36	2	2.522886793205204	5.045773586410408
38	10	1.5117239631624455	15.117239631624455
39	31	1.9472715228369628	60.365417207945846
40	1	2.204106340621412	2.204106340621412
49	5	2.7150998450063364	13.575499225031681
50	8	3.515454043665429	28.123632349323433
51	2	2.8030117409006845	5.606023481801369
52	2	3.8262624958509956	7.652524991701991
53	23	2.9049719484563163	66.81435481449527
54	32	2.5237279144984197	80.75929326394943
55	4	2.770475241297932	11.081900965191728
56	10	3.2137222918059307	32.13722291805931
58	36	0.8090744935097013	29.126681766349247
61	19	0.8625817573949792	16.389053390504607
63	20	1.1793348446373129	23.586696892746257
64	50	1.1339114049941001	56.69557024970501
65	1	1.1761285115547793	1.1761285115547793
69	10	2.453806108490565	24.53806108490565
70	1	2.379480104165578	2.379480104165578
81	4	1.4574630386101852	5.829852154440741
82	5	1.5067999079924053	7.533999539962027
83	31	1.2788354203137406	39.64389802972596
84	38	1.1577415754022762	43.9941798652865
85	2	1.2725616393300068	2.5451232786600135
86	49	1.035669744181742	50.74781746490535
87	21	1.0664652814744875	22.395770910964238
88	4	1.0658407366129363	4.263362946451745
97	2	4.943849893491097	9.887699786982195
98	8	3.477198045100549	27.817584360804393
99	13	4.246447678639728	55.20381982231647
100	50	3.735474004604356	186.7737002302178
101	35	3.980095228441632	139.30333299545714
102	1	4.536922594647225	4.536922594647225
103	4	4.7813844229938125	19.12553769197525
104	45	3.7053087277964103	166.73889275083846
105	12	3.3939995210444436	40.72799425253332
106	4	3.7443093786016455	14.977237514406582
107	31	2.935934549432451	91.01397103240599
108	3	3.4163095194994275	10.248928558498282
109	1	3.9306830765034566	3.9306830765034566
110	3	2.4038338173685094	7.211501452105528
111	1	2.9591037050115907	2.9591037050115907
112	1	4.104517103211997	4.104517103211997
113	39	1.9102115273399103	74.4982495662565
114	5	2.0142665015362735	10.071332507681367
115	11	2.1336885271793675	23.470573798973042
116	41	1.8796984131854166	77.06763494060208
117	1	2.1144564046228678	2.1144564046228678
118	48	2.013699174799302	96.6575603903665
119	3	1.8486496587525758	5.545948976257727
120	2	2.164104842168273	4.328209684336546
121	1	4.159726879965316	4.159726879965316
122	40	3.2959160885793186	131.83664354317276
123	11	3.320311555669936	36.5234271123693
124	8	3.0541012899374937	24.43281031949995
125	46	2.8021646241411386	128.89957271049238
126	2	3.554123789773665	7.10824757954733
127	10	2.7912798237755614	27.912798237755613
128	5	2.954594620686862	14.77297310343431
129	12	1.2537786821036188	15.045344185243426
130	1	1.4189807796592453	1.4189807796592453
131	1	1.6514967491431172	1.6514967491431172
132	43	0.9687414443604413	41.655882107498975
133	3	0.8273098373246234	2.48192951197387
134	1	1.0876036636028337	1.0876036636028337
135	1	1.2854737189013832	1.2854737189013832
136	42	0.5108943108127257	21.45756105413448
137	35	3.076637418356304	107.68230964247064
138	1	1.9352348406333075	1.9352348406333075
140	5	3.0539977872996578	15.269988936498288
141	1	2.8748509848123884	2.8748509848123884
142	2	1.7304256095814425	3.460851219162885
145	6	2.2647074570289782	13.58824474217387
146	15	1.917270186737514	28.75905280106271
147	2	1.8693888813795032	3.7387777627590064
148	6	1.9205215925841406	11.523129555504843
149	47	1.9189429059508571	90.19031657969029
150	40	1.4828920123290243	59.315680493160976
151	23	1.7800122805518257	40.94028245269199
152	18	1.730749829834021	31.153496937012378
153	50	4.205059831976525	210.25299159882627
154	38	4.2549370147630805	161.68760656099707
155	17	4.707916177488442	80.03457501730351
156	15	4.369143953433931	65.53715930150896
157	50	3.0858283670444404	154.29141835222202
158	32	3.100096645867948	99.20309266777434
159	6	3.2109484365092595	19.265690619055558
160	30	3.9154045866855625	117.46213760056688
161	1	1.29586705206597	1.29586705206597
164	1	1.12317428716849	1.12317428716849
168	10	0.9097785921577084	9.097785921577085
169	32	1.8335374409083756	58.67319810906802
170	1	2.1488327749810088	2.1488327749810088
171	8	2.0058536412917545	16.046829130334036
172	3	2.124360027260015	6.373080081780045
173	26	1.9350621682921356	50.31161637559553
174	2	2.1717076064095076	4.343415212819015
175	2	1.7286883022483295	3.457376604496659
176	16	2.4727653165256918	39.56424506441107
177	38	1.5579407801335816	59.2017496450761
178	46	1.7936296608307567	82.5069643982148
179	50	1.4136681567475702	70.68340783737851
180	8	1.6604694823328199	13.283755858662559
181	49	1.383370268067019	67.78514313528393
182	5	1.7937258196089558	8.96862909804478
183	10	1.613465342253837	16.13465342253837
184	8	1.9174642736636656	15.339714189309325
185	1	1.6146571193884314	1.6146571193884314
186	1	1.0431891067593164	1.0431891067593164
187	8	1.258907032344576	10.071256258756607
188	3	1.3496969713464586	4.049090914039375
189	1	1.3865284880358248	1.3865284880358248
190	2	1.2058646788862077	2.4117293577724155
192	1	0.8690573778942651	0.8690573778942651
