## Supplementary material for "Time-resolved bottlenecks reveal concurrent pathogen entry and growth during bacterial infection dynamics": Code 1: data_and_estimators_model_IR.csv

index	theta_IR	r	mu
1	0.5100000000000001	3.1121320809480526	1.5871873612835072
2	0.05	4.465266291894606	0.2232633145947303
3	0.13	4.085386359841125	0.5311002267793462
4	0.8100000000000002	3.7041533031249014	3.0003641755311707
5	0.9700000000000002	2.9027314392899926	2.8156494961112934
6	1.0100000000000002	3.134363054023901	3.1657066845641406
7	0.9700000000000002	3.1262303159566196	3.0324434064779218
8	0.8700000000000002	3.451372393886854	3.0026939826815635
9	0.9900000000000002	2.3553272491892394	2.3317739766973475
10	0.8900000000000002	3.029114924739135	2.695912283017831
11	0.05	2.9029609528757856	0.14514804764378927
12	0.8900000000000002	0.900746731619965	0.801664591141769
14	0.05	3.730139476661076	0.1865069738330538
15	0.07	2.5885942719836765	0.18120159903885738
16	0.05	3.6162236692574434	0.18081118346287217
17	0.9300000000000002	5.299884050597341	4.928892167055528
18	0.5700000000000002	5.411963947338392	3.0848194499828843
19	0.9700000000000002	3.912041906720164	3.79468064951856
20	0.7900000000000001	5.180754206814066	4.0927958233831125
21	0.7900000000000001	5.380080789885336	4.250263824009417
22	0.13	5.215218265846892	0.677978374560096
23	0.7100000000000002	4.859272506005588	3.4500834792639687
24	0.11000000000000001	6.5834560217694245	0.7241801623946368
25	0.13	1.4346603695366091	0.1865058480397592
27	0.09000000000000001	1.6779157388238826	0.15101241649414945
28	0.9500000000000002	1.326743141521488	1.2604059844454139
29	0.17000000000000004	1.6558148259908179	0.2814885204184391
30	0.49000000000000005	1.4290879528489708	0.7002530968959958
31	1.0100000000000002	1.4919578083264644	1.5068773864097293
32	0.15000000000000002	1.8317932989674255	0.27476899484511386
33	0.09000000000000001	2.3016577602643413	0.20714919842379073
34	0.07	2.6281191684298144	0.18396834179008703
35	0.11000000000000001	2.512799065242991	0.27640789717672903
36	0.05	2.9671621667073755	0.14835810833536878
38	0.05	2.022666003331284	0.10113330016656422
39	0.9900000000000002	2.0350032886026574	2.0146532557166315
40	0.05	2.5650483807902504	0.12825241903951254
49	0.25000000000000006	3.034138481577246	0.7585346203943117
50	0.05	4.2756171039186865	0.21378085519593434
51	0.05	3.4694248011539424	0.17347124005769712
52	0.05	4.4926755561042535	0.22463377780521268
53	0.8900000000000002	3.0462389404201344	2.7111526569739204
54	0.9300000000000002	2.6627995289828443	2.476403561954046
55	0.05	3.49938830155119	0.1749694150775595
56	0.29000000000000004	3.5260086326552043	1.0225425034700093
58	0.9100000000000003	0.860899558088536	0.783418597860568
61	0.9700000000000002	0.9094290505971842	0.8821461790792688
63	0.8300000000000002	1.2332530451806347	1.023600027499927
64	0.6100000000000001	1.2060591315884783	0.7356960702689719
65	0.05	1.4855074031280693	0.07427537015640347
69	1.0100000000000002	2.518041816003925	2.5432222341639648
70	0.05	2.688858995738868	0.1344429497869434
81	0.21000000000000002	1.5957756492118826	0.3351128863344954
82	0.09000000000000001	1.7364087510302997	0.15627678759272698
83	0.8700000000000002	1.337573211513523	1.1636886940167654
84	0.9500000000000002	1.2128675325392515	1.1522241559122892
85	0.11000000000000001	1.4504461106027384	0.15954907216630124
86	0.8100000000000002	1.099181561679584	0.8903370649604632
87	0.8900000000000002	1.1225579995850665	0.9990766196307095
88	0.15000000000000002	1.236610587922137	0.18549158818832057
97	0.15000000000000002	5.4297493978551	0.8144624096782651
98	0.8100000000000002	3.654040157848458	2.9597725278572518
99	0.05	5.276024066669713	0.26380120333348567
100	1.0100000000000002	3.9120239888021966	3.9511442286902194
101	0.8500000000000002	4.180953318685269	3.5538103208824796
102	0.07	5.129245920879554	0.3590472144615688
103	0.39000000000000007	5.069735570939087	1.977196872666244
104	0.8900000000000002	3.900750063297282	3.471667556334582
105	0.9300000000000002	3.5200503021955347	3.273646781041848
106	0.11000000000000001	4.251520556783475	0.4676672612461823
107	0.9700000000000002	3.0698579843463243	2.9777622448159353
108	0.17000000000000004	3.7914339947139104	0.644543779101365
109	0.07	4.374925571177703	0.3062447899824392
110	0.13	2.8463723107499495	0.37002840039749346
111	0.05	3.5005167652648486	0.17502583826324244
112	0.11000000000000001	4.424228281393826	0.48666511095332093
113	0.8700000000000002	1.9950679488931857	1.735709115537072
114	0.15000000000000002	2.265366289120846	0.339804943368127
115	1.0100000000000002	2.199222935991429	2.2212151653513437
116	0.9500000000000002	1.9587248584627022	1.8607886155395674
117	0.13	2.272097448459881	0.29537266829978454
118	0.9300000000000002	2.094656764028497	1.9480307905465026
119	0.23000000000000004	2.022488712826626	0.465172403950124
120	0.15000000000000002	2.3723474868957024	0.3558521230343554
121	0.19	4.341431061816832	0.824871901745198
122	0.9100000000000003	3.439129460615559	3.1296078091601593
123	0.7300000000000002	3.4752263033429087	2.536915201440324
124	0.6700000000000002	3.212479154536555	2.1523610335394925
125	0.9900000000000002	2.936392006310017	2.9070280862469176
126	0.13	3.9549956164884383	0.514149430143497
127	0.05	3.5576928840288193	0.17788464420144098
128	0.4100000000000001	3.1741439320655687	1.3013990121468835
129	0.09000000000000001	1.4731200545623109	0.132580804910608
130	0.07	1.5805235049953348	0.11063664534967345
131	0.07	1.8130394744792069	0.1269127632135445
132	0.9900000000000002	1.0174135211928783	1.0072393859809496
133	0.4100000000000001	0.8950247384320317	0.36696014275713307
134	0.05	1.2844811400585638	0.0642240570029282
135	0.05	1.4823511953571133	0.07411755976785567
136	0.7300000000000002	0.5733269069755856	0.4185286420921776
137	1.0100000000000002	3.2069070493618272	3.238976119855446
138	0.07	2.379477335307554	0.16656341347152878
140	0.5900000000000002	3.2124688375387245	1.895356614147848
141	0.05	3.4162640450656463	0.17081320225328234
142	0.05	2.3968386698347004	0.11984193349173503
145	0.11000000000000001	2.5664471778947857	0.2823091895684265
146	0.35000000000000003	2.0788130015731188	0.7275845505505917
147	0.17000000000000004	2.059936200549684	0.35018915409344636
148	0.6300000000000001	2.010191686117192	1.266420762253831
149	0.9300000000000002	1.9998371719784311	1.8598485699399412
150	0.9900000000000002	1.5591275350590668	1.5435362597084765
151	0.9100000000000003	1.859208741591168	1.6918799548479633
152	0.7900000000000001	1.8183066343619037	1.4364622411459043
153	0.8900000000000002	4.401241908218139	3.9171052983141443
154	1.0100000000000002	4.429381735803026	4.4736755531610575
155	0.9500000000000002	4.880833454632332	4.636791781900716
156	0.17000000000000004	4.958198809275464	0.842893797576829
157	0.8300000000000002	3.2935284357032875	2.733628601633729
158	0.9500000000000002	3.282205099482427	3.118094844508306
159	0.4100000000000001	3.5147919627919797	1.441064704744712
160	0.9300000000000002	4.100138961553684	3.813129234244927
161	0.07	1.4574097774020596	0.10201868441814418
164	0.05	1.3200517636242202	0.066002588181211
168	0.09000000000000001	1.1276048131012488	0.1014844331791124
169	0.6300000000000001	1.9861589051879807	1.2512801102684281
170	0.05	2.581963223183615	0.12909816115918077
171	0.17000000000000004	2.3476198881300077	0.3990953809821014
172	0.05	2.6908238087959546	0.13454119043979773
173	0.5900000000000002	2.0941467007910815	1.2355465534667385
174	0.05	2.7048380546121136	0.13524190273060568
175	0.07	2.1840822979877266	0.15288576085914088
176	0.05	3.093395764728298	0.15466978823641492
177	0.9900000000000002	1.6339883329388118	1.617648449609424
178	0.9700000000000002	1.8716600427931624	1.815510241509368
179	0.9900000000000002	1.4906179651918983	1.4757117855399795
180	0.6300000000000001	1.7560919568182523	1.1063379327954992
181	0.9100000000000003	1.4658624573355412	1.333934836175343
182	0.49000000000000005	1.9013346505790434	0.9316539787837314
183	0.9100000000000003	1.6845872691316885	1.532974414909837
184	0.9900000000000002	1.9794140821079937	1.9596199412869142
185	0.05	1.8115345958441615	0.09057672979220809
186	0.05	1.2400665832150466	0.06200332916075233
187	0.21000000000000002	1.3960094056188463	0.29316197517995773
188	0.07	1.5718457572886086	0.11002920301020262
189	0.05	1.5834059644915548	0.07917029822457775
190	0.07	1.4128619496768429	0.09890033647737902
192	0.07	1.0306001032303547	0.07214200722612484
