## Supplementary material for "Time-resolved bottlenecks reveal concurrent pathogen entry and growth during bacterial infection dynamics": Code 1: data_and_estimators_model_STAMP.csv

index	theta_STAMP
1	77
2	4
3	8
4	19
5	200
6	200
7	164
8	100
9	35
10	21
11	1
12	78
14	5
15	24
16	2
17	21
18	14
19	96
20	52
21	113
22	7
23	194
24	2
25	5
27	2
28	64
29	5
30	11
31	21
32	12
33	1
34	22
35	40
36	5
38	20
39	65
40	2
49	8
50	20
51	4
52	5
53	42
54	60
55	5
56	19
58	71
61	33
63	42
64	200
65	1
69	20
70	1
81	11
82	9
83	64
84	59
85	6
86	142
87	41
88	6
97	5
98	11
99	27
100	116
101	65
102	1
103	6
104	81
105	19
106	7
107	55
108	4
109	1
110	6
111	1
112	2
113	74
114	8
115	21
116	98
117	2
118	126
119	5
120	5
121	2
122	109
123	20
124	18
125	90
126	6
127	21
128	9
129	31
130	2
131	1
132	91
133	7
134	2
135	1
136	90
137	70
138	2
140	9
141	2
142	5
145	9
146	22
147	3
148	12
149	81
150	75
151	42
152	24
153	200
154	67
155	23
156	25
157	164
158	53
159	8
160	61
161	1
164	1
168	23
169	58
170	2
171	20
172	6
173	48
174	3
175	3
176	25
177	75
178	84
179	189
180	11
181	199
182	8
183	20
184	18
185	1
186	1
187	20
188	7
189	1
190	3
192	2
