## Supplementary material for "Time-resolved bottlenecks reveal concurrent pathogen entry and growth during bacterial infection dynamics": Code 1: data_and_estimators_model_BS.csv

index	1 / theta_BS
1	0.35000000000000003
2	0.5
3	0.7000000000000001
4	0.65
5	0.45
6	0.15000000000000002
7	0.35000000000000003
8	0.05
9	0.4
10	0.5
11	0.55
12	0.45
13	0.4
14	0.45
15	0.15000000000000002
16	0.2
17	0.1
18	0.4
19	0.55
20	0.5
21	0.5
22	0.55
23	0.55
24	0.6000000000000001
25	0.55
26	0.55
27	0.55
28	0.35000000000000003
29	0.4
30	0.4
31	0.55
32	0.55
33	0.30000000000000004
34	0.25
35	0.30000000000000004
36	0.45
37	0.55
38	0.6000000000000001
39	0.55
40	0.4
41	0.5
42	0.5
43	0.4
44	0.2
45	0.6000000000000001
46	0.5
47	0.55
48	0.7000000000000001
49	0.45
50	0.8
51	0.45
52	0.30000000000000004
53	0.7000000000000001
54	0.35000000000000003
55	0.4
56	0.45
57	0.35000000000000003
58	0.5
59	0.2
60	0.4
61	0.15000000000000002
62	0.6000000000000001
63	0.35000000000000003
64	0.5
65	0.45
66	0.55
67	0.5
68	0.7000000000000001
69	0.5
70	0.25
71	0.55
72	0.5
73	0.4
74	0.5
75	0.45
76	0.5
77	0.2
78	0.15000000000000002
79	0.15000000000000002
80	0.45
81	0.5
82	0.4
83	0.30000000000000004
84	0.35000000000000003
85	0.45
86	0.4
87	0.45
88	0.25
89	0.45
