## Supplementary material for "Time-resolved bottlenecks reveal concurrent pathogen entry and growth during bacterial infection dynamics": Code 1: data_and_estimators_model_CR.csv

index	theta_CR	r	mu
1	2	0.5705588140988013	1.1411176281976025
2	2	0.5351830982377964	1.0703661964755928
3	1	0.5091926797745439	0.5091926797745439
4	2	0.5640718983166565	1.128143796633313
5	2	0.6096787179417921	1.2193574358835841
6	5	0.25451694428210053	1.2725847214105026
7	2	0.6223238957236962	1.2446477914473923
8	50	0.1842859009777974	9.21429504888987
9	4	0.15426024478784403	0.6170409791513761
10	7	0.4345457008814429	3.0418199061701
11	8	0.4299180047299818	3.4393440378398545
12	8	0.37262584191679055	2.9810067353343244
13	6	0.6175508671466454	3.7053052028798725
14	6	0.5196692255729451	3.118015353437671
15	3	0.35302166875714086	1.0590650062714226
16	16	0.47713168685998486	7.634106989759758
17	49	0.24888587442507867	12.195407846828855
18	8	0.32565310653549234	2.6052248522839387
19	6	0.4363400457045372	2.6180402742272233
20	6	0.45024303230273394	2.7014581938164035
21	7	0.34355385274075334	2.404876969185273
22	7	0.48992647372975595	3.4294853161082917
23	6	0.5362653652530247	3.2175921915181482
24	6	0.3448875606051547	2.069325363630928
25	6	0.5751654087029433	3.45099245221766
26	7	0.45039613667810907	3.1527729567467633
27	6	0.3964260058292743	2.3785560349756456
28	5	0.4338200092081621	2.1691000460408105
29	5	0.39233969131966284	1.9616984565983142
30	4	0.2602858511688367	1.0411434046753467
31	4	0.520524099996256	2.082096399985024
32	4	0.6530184211500428	2.6120736846001713
33	5	0.2865235074301494	1.432617537150747
34	3	0.5139270238051293	1.5417810714153881
35	3	0.3684559318554577	1.1053677955663732
36	3	0.3730425411286024	1.1191276233858072
37	6	0.5133725920291174	3.0802355521747047
38	5	0.47022592210063086	2.351129610503154
39	5	0.4241859472542251	2.1209297362711252
40	6	0.6011376679736887	3.606826007842132
41	5	0.5770426422405716	2.8852132112028577
42	2	0.21449896427777784	0.4289979285555557
43	9	0.3949361782155232	3.5544256039397086
44	25	0.09084261505770364	2.271065376442591
45	5	0.37595507473698003	1.8797753736849
46	3	0.6195311455721756	1.8585934367165269
47	3	0.5277712194060887	1.583313658218266
48	2	0.42739728015514894	0.8547945603102979
49	2	0.5703038997483443	1.1406077994966886
50	3	0.22917307290867886	0.6875192187260366
51	3	0.4758052233050634	1.4274156699151903
52	22	0.18186396468498003	4.001007223069561
53	3	0.31095464159614183	0.9328639247884255
54	15	0.4476492203500751	6.714738305251126
55	13	0.30361045822126514	3.946935956876447
56	14	0.4401630539058076	6.162282754681307
57	15	0.5643314470789453	8.46497170618418
58	16	0.5089894211577575	8.14383073852412
59	3	0.3060430536301089	0.9181291608903268
60	17	0.41243412058634193	7.011380049967813
61	50	0.17383390380453412	8.691695190226707
62	6	-0.07724081718335365	-0.46344490310012193
63	4	0.5228643441714553	2.0914573766858213
64	4	0.5058569874458619	2.0234279497834478
65	4	0.4093404361948507	1.6373617447794029
66	4	0.5895262102332052	2.3581048409328207
67	4	0.6046095562035089	2.4184382248140355
68	4	0.15452703081101266	0.6181081232440506
69	5	0.5007144677296681	2.5035723386483406
70	28	0.177844653851382	4.979650307838696
71	4	0.27581243478930834	1.1032497391572333
72	10	0.4169611521667793	4.169611521667793
73	9	0.419480181542311	3.775321633880799
74	10	0.418777063017757	4.18777063017757
75	9	0.5848970453054763	5.264073407749287
76	11	0.492951833701464	5.422470170716104
77	14	0.2871871573007168	4.0206202022100355
78	15	0.44200981560094893	6.630147234014234
79	13	0.3388775383353598	4.405407998359677
80	10	0.2496932570532354	2.496932570532354
81	9	0.4339338657860625	3.9054047920745627
82	11	0.41438696281983395	4.558256591018173
83	10	0.3845620630002613	3.845620630002613
84	10	0.3861444970034524	3.861444970034524
85	9	0.45905482309495826	4.131493407854625
86	12	0.24789482303317098	2.9747378763980517
87	9	0.5255385696725239	4.7298471270527145
88	13	0.2716590033392503	3.531567043410254
89	10	0.30145885152459223	3.014588515245922
