## Supplementary material for "Time-resolved bottlenecks reveal concurrent pathogen entry and growth during bacterial infection dynamics": Code 1: data_and_estimators_model_IR.csv

index	theta_IR	r	mu
1	0.11000000000000001	0.6446773437957728	0.07091450781753501
2	0.07	0.6300568473501709	0.04410397931451197
3	0.09000000000000001	0.571529697707	0.051437672793630006
4	0.11000000000000001	0.638190428013628	0.07020094708149908
5	0.05	0.7207475613173351	0.03603737806586676
6	0.33	0.29800801900074986	0.09834264627024746
7	0.23000000000000004	0.6660825087175163	0.15319897700502877
8	0.9900000000000002	0.20672959510739308	0.2046622991563192
9	0.05	0.27574575483005365	0.013787287741502683
10	0.11000000000000001	0.5235451829593669	0.05758997012553037
11	0.07	0.5404167538423562	0.03782917276896494
12	0.05	0.49931968529233356	0.02496598426461668
13	0.05	0.7425085994110773	0.03712542997055387
14	0.05	0.644626957837377	0.03223134789186885
15	0.33	0.39095718792023465	0.12901587201367745
16	0.9900000000000002	0.4978045476562472	0.4928265021796848
17	0.9300000000000002	0.2725162200364284	0.25344008463387846
18	0.15000000000000002	0.4020155445809926	0.060302331687148894
19	0.09000000000000001	0.5333992858592156	0.04800593572732941
20	0.11000000000000001	0.5382504508885945	0.0592075495977454
21	0.05	0.46950364849724874	0.023475182424862438
22	0.15000000000000002	0.5655448641562086	0.08483172962343132
23	0.11000000000000001	0.6242727838388852	0.06867000622227738
24	0.05	0.4698452928695866	0.02349226464347933
25	0.09000000000000001	0.6722246488576217	0.06050021839718596
26	0.05	0.5763459324346044	0.028817296621730222
27	0.05	0.5213837380937062	0.02606918690468531
28	0.09000000000000001	0.5294903604739516	0.04765413244265565
29	0.05	0.5159085346952058	0.02579542673476029
30	0.07	0.36557626694787776	0.025590338686351445
31	0.09000000000000001	0.6141111179287121	0.05527000061358409
32	0.05	0.7745039311922525	0.038725196559612624
33	0.23000000000000004	0.34278212042396955	0.078839887697513
34	0.33	0.5518625429682231	0.18211463917951365
35	0.21000000000000002	0.4226139640506094	0.08874893245062798
36	0.05	0.4910558289485898	0.02455279144742949
37	0.09000000000000001	0.6104318321837958	0.05493886489654163
38	0.07	0.5775996712130053	0.04043197698491037
39	0.05	0.5477547906297681	0.027387739531488403
40	0.07	0.7099003059749521	0.049693021418246656
41	0.05	0.7006114856161144	0.03503057428080572
42	0.07	0.30937271339015227	0.02165608993731066
43	0.21000000000000002	0.4583534696699341	0.09625422863068618
44	0.33	0.1410003564430196	0.046530117626196466
45	0.07	0.4833288238493545	0.03383301766945482
46	0.05	0.7375444333921629	0.03687722166960815
47	0.09000000000000001	0.6178860151163225	0.05560974136046903
48	0.07	0.5222710292675233	0.036558972048726636
49	0.05	0.6813727431238873	0.03406863715619437
50	0.07	0.3309912664654977	0.023169388652584843
51	0.17000000000000004	0.5383259691741439	0.09151541475960448
52	0.15000000000000002	0.26154079666987423	0.03923111950048114
53	0.05	0.42896792941612927	0.021448396470806465
54	0.09000000000000001	0.5488751271714202	0.04939876144542782
55	0.05	0.4323075067250133	0.021615375336250665
56	0.05	0.5690890401384935	0.028454452006924674
57	0.05	0.6934558460100438	0.03467279230050219
58	0.05	0.6382874311999671	0.03191437155999836
59	0.21000000000000002	0.36020108582526067	0.07564222802330475
60	0.5300000000000001	0.4475445022206477	0.23719858617694334
61	0.9300000000000002	0.19748125621860493	0.18365756828330262
62	0.05	0.04771691508107819	0.0023858457540539097
63	0.07	0.6281547599504964	0.043970833196534755
64	0.05	0.6273424974880716	0.03136712487440358
65	0.05	0.5308259462370604	0.02654129731185302
66	0.05	0.7110117202754148	0.035550586013770744
67	0.09000000000000001	0.6981965741359649	0.06283769167223685
68	0.05	0.2760125408532223	0.013800627042661115
69	0.09000000000000001	0.5963848189954576	0.05367463370959119
70	0.19	0.2483072555885394	0.047178378561822484
71	0.07	0.3811028505683494	0.026677199539784462
72	0.05	0.5446966622089889	0.027234833110449448
73	0.07	0.5305576343583891	0.03713903440508724
74	0.05	0.5465125730599667	0.027325628652998337
75	0.05	0.7121695923847229	0.03560847961923615
76	0.05	0.6210661316224615	0.031053306581123076
77	0.33	0.336035374876509	0.11089167370924796
78	0.9500000000000002	0.4632976778583144	0.4401327939653987
79	0.5500000000000002	0.3722437376591006	0.20473405571250541
80	0.05	0.37742876709544504	0.018871438354772254
81	0.05	0.5612064128653093	0.028060320643265465
82	0.05	0.5425012607408314	0.02712506303704157
83	0.6300000000000001	0.4134936180585124	0.2605009793768629
84	0.39000000000000007	0.42843839049661175	0.1670909722936786
85	0.07	0.5701322759110364	0.03990925931377255
86	0.19	0.3163732977862014	0.06011092657937826
87	0.07	0.636616022488602	0.04456312157420215
88	0.37000000000000005	0.3165661025097389	0.1171294579286034
89	0.05	0.42919436156680185	0.021459718078340094
