## Supplementary material for "Time-resolved bottlenecks reveal concurrent pathogen entry and growth during bacterial infection dynamics": Code 1: data_and_estimators_model_STAMP.csv

index	theta_STAMP
1	3
2	3
3	3
4	3
5	3
6	6
7	3
8	200
9	7
10	10
11	10
12	9
13	8
14	9
15	3
16	25
17	121
18	15
19	10
20	9
21	10
22	14
23	10
24	10
25	10
26	10
27	10
28	6
29	6
30	6
31	5
32	6
33	8
34	6
35	6
36	5
37	8
38	8
39	8
40	8
41	8
42	3
43	12
44	42
45	7
46	4
47	4
48	4
49	4
50	5
51	4
52	39
53	4
54	25
55	26
56	25
57	26
58	25
59	3
60	27
61	160
62	15
63	6
64	6
65	6
66	6
67	6
68	6
69	6
70	55
71	6
72	15
73	14
74	19
75	14
76	18
77	25
78	26
79	21
80	16
81	17
82	18
83	15
84	16
85	14
86	21
87	14
88	22
89	14
