## Supplementary material for "Time-resolved bottlenecks reveal concurrent pathogen entry and growth during bacterial infection dynamics": Code 1: data_and_estimators_model_BS.csv

index	1 / theta_BS
1	0.4
2	0.5
3	0.45
4	0.45
5	0.4
6	0.1
7	0.25
8	0.0
9	0.45
10	0.45
11	0.5
12	0.45
13	0.4
14	0.4
15	0.1
16	0.1
17	0.05
18	0.30000000000000004
19	0.35000000000000003
20	0.45
21	0.5
22	0.5
23	0.5
24	0.4
25	0.5
26	0.45
27	0.55
28	0.4
29	0.35000000000000003
30	0.45
31	0.5
32	0.30000000000000004
33	0.30000000000000004
34	0.4
35	0.30000000000000004
36	0.45
37	0.55
38	0.65
39	0.55
40	0.4
41	0.65
42	0.45
43	0.45
44	0.30000000000000004
45	0.45
46	0.55
47	0.55
48	0.5
49	0.45
50	0.75
51	0.4
52	0.25
53	0.7000000000000001
54	0.45
55	0.30000000000000004
56	0.35000000000000003
57	0.30000000000000004
58	0.30000000000000004
59	0.1
60	0.30000000000000004
61	0.05
62	0.6000000000000001
63	0.4
64	0.45
65	0.55
66	0.35000000000000003
67	0.35000000000000003
68	0.6000000000000001
69	0.30000000000000004
70	0.2
71	0.5
72	0.5
73	0.4
74	0.45
75	0.4
76	0.5
77	0.2
78	0.15000000000000002
79	0.25
80	0.45
81	0.45
82	0.4
83	0.35000000000000003
84	0.30000000000000004
85	0.45
86	0.30000000000000004
87	0.4
88	0.30000000000000004
89	0.45
