## Supplementary material for "Time-resolved bottlenecks reveal concurrent pathogen entry and growth during bacterial infection dynamics": Code 1: data_and_estimators_model_CR.csv

index	theta_CR	r	mu
1	2	0.5705588140988013	1.1411176281976025
2	2	0.5351830982377964	1.0703661964755928
3	2	0.48835934644121054	0.9767186928824211
4	3	0.5571274538722121	1.6713823616166361
5	2	0.6096787179417921	1.2193574358835841
6	5	0.25451694428210053	1.2725847214105026
7	2	0.6223238957236962	1.2446477914473923
8	50	0.1842859009777974	9.21429504888987
9	5	0.1521769114545107	0.7608845572725536
10	6	0.4355377643735064	2.6132265862410384
11	8	0.4299180047299818	3.4393440378398545
12	7	0.37336988953583816	2.613589226750867
13	6	0.6175508671466454	3.7053052028798725
14	6	0.5196692255729451	3.118015353437671
15	3	0.35302166875714086	1.0590650062714226
16	16	0.47713168685998486	7.634106989759758
17	48	0.2489035898445798	11.94737231253983
18	8	0.32565310653549234	2.6052248522839387
19	7	0.4353479822124737	3.047435875487316
20	7	0.44925096881067045	3.144756781674693
21	7	0.34355385274075334	2.404876969185273
22	7	0.48992647372975595	3.4294853161082917
23	7	0.5352733017609612	3.7469131123267285
24	7	0.3438954971130912	2.4072684797916386
25	7	0.5741733452108798	4.019213416476159
26	8	0.44965208905906145	3.5972167124724916
27	7	0.3954339423372108	2.7680375963604757
28	4	0.4359033425414955	1.743613370165982
29	4	0.3944230246529962	1.577692098611985
30	5	0.25820251783550335	1.2910125891775168
31	4	0.520524099996256	2.082096399985024
32	4	0.6530184211500428	2.6120736846001713
33	5	0.2865235074301494	1.432617537150747
34	5	0.5083714682495738	2.541857341247869
35	4	0.3649837096332355	1.459934838532942
36	4	0.36957031890638015	1.4782812756255206
37	5	0.5147614809180063	2.5738074045900317
38	6	0.46883703321174197	2.813022199270452
39	6	0.4227970583653362	2.5367823501920173
40	6	0.6011376679736887	3.606826007842132
41	6	0.5756537533516827	3.453922520110096
42	2	0.21449896427777784	0.4289979285555557
43	10	0.39447321525256024	3.9447321525256025
44	31	0.09052003441254235	2.806121066788813
45	5	0.37595507473698003	1.8797753736849
46	2	0.62647559001662	1.25295118003324
47	3	0.5277712194060887	1.583313658218266
48	3	0.4204528357107045	1.2613585071321136
49	2	0.5703038997483443	1.1406077994966886
50	3	0.22917307290867886	0.6875192187260366
51	2	0.48274966774950784	0.9654993354990157
52	32	0.18127210862437396	5.800707475979967
53	3	0.31095464159614183	0.9328639247884255
54	15	0.4476492203500751	6.714738305251126
55	18	0.3027201448309518	5.4489626069571315
56	13	0.44039199163474535	5.72509589125169
57	15	0.5643314470789453	8.46497170618418
58	16	0.5089894211577575	8.14383073852412
59	2	0.3129874980745534	0.6259749961491068
60	18	0.41229795500899985	7.421363190161998
61	50	0.17383390380453412	8.691695190226707
62	6	-0.07724081718335365	-0.46344490310012193
63	4	0.5228643441714553	2.0914573766858213
64	4	0.5058569874458619	2.0234279497834478
65	5	0.40725710286151734	2.0362855143075866
66	4	0.5895262102332052	2.3581048409328207
67	5	0.6025262228701754	3.012631114350877
68	5	0.15244369747767933	0.7622184873883966
69	5	0.5007144677296681	2.5035723386483406
70	38	0.17745304984135693	6.743215893971564
71	5	0.273729101455975	1.368645507279875
72	9	0.41742411512974226	3.7568170361676803
73	9	0.419480181542311	3.775321633880799
74	11	0.4183982751389692	4.602381026528661
75	10	0.5844340823425133	5.844340823425132
76	11	0.492951833701464	5.422470170716104
77	18	0.2865257816393411	5.15746406950814
78	16	0.44183620448983785	7.0693792718374056
79	12	0.33914463235245385	4.069735588229446
80	11	0.24931446917444752	2.742459160918923
81	10	0.4334709028230996	4.3347090282309955
82	11	0.41438696281983395	4.558256591018173
83	11	0.3841832751214735	4.226016026336208
84	10	0.3861444970034524	3.861444970034524
85	11	0.45821307225320745	5.040343794785282
86	11	0.24821047959882755	2.730315275587103
87	10	0.5250756067095609	5.250756067095609
88	16	0.2710580418007888	4.336928668812621
89	9	0.3019218144875552	2.7172963303879967
