## Supplementary material for "Time-resolved bottlenecks reveal concurrent pathogen entry and growth during bacterial infection dynamics": Code 1: data_and_estimators_model_IR.csv

index	theta_IR	r	mu
1	0.11000000000000001	0.6446773437957728	0.07091450781753501
2	0.11000000000000001	0.609301627934768	0.0670231790728245
3	0.11000000000000001	0.5624778761381821	0.06187256637520004
4	0.09000000000000001	0.6472422495824458	0.05825180246242013
5	0.07	0.7045524670541665	0.049318672693791664
6	0.5300000000000001	0.2837449729752298	0.15038483567687186
7	0.21000000000000002	0.6695374834744033	0.14060287152962472
8	0.8100000000000002	0.210766165071286	0.1707205937077417
9	0.05	0.27574575483005365	0.013787287741502683
10	0.09000000000000001	0.5325970045281848	0.04793373040753664
11	0.11000000000000001	0.5196615344269534	0.05716276878696488
12	0.07	0.483124591029165	0.03381872137204155
13	0.05	0.7425085994110773	0.03712542997055387
14	0.19	0.5846754781037533	0.11108834083971313
15	0.4100000000000001	0.38405766509803635	0.15746364269019494
16	0.9900000000000002	0.4978045476562472	0.4928265021796848
17	0.8100000000000002	0.2753491317158462	0.22303279668983544
18	0.19	0.39239547017741155	0.07455513933370819
19	0.05	0.5612977779689691	0.028064888898448454
20	0.05	0.5752007645671658	0.028760038228358292
21	0.11000000000000001	0.43255333481867736	0.04758086683005452
22	0.07	0.5996811752230827	0.041977682265615796
23	0.07	0.645028003254288	0.045151960227800166
24	0.07	0.45365019860641803	0.03175551390244927
25	0.23000000000000004	0.6328129105856523	0.14554696943470005
26	0.05	0.5763459324346044	0.028817296621730222
27	0.09000000000000001	0.49348524598395266	0.044413672138555745
28	0.13	0.513131980327291	0.06670715744254783
29	0.07	0.4997134404320373	0.03497994083024261
30	0.21000000000000002	0.31791610558621064	0.06676238217310423
31	0.19	0.582058130304842	0.11059104475791998
32	0.15000000000000002	0.7241725258622097	0.10862587887933148
33	0.35000000000000003	0.3280846062016453	0.11482961217057587
34	0.31000000000000005	0.5539608971684029	0.17172787812220494
35	0.27	0.4132967629551767	0.11159012599789772
36	0.09000000000000001	0.4631573368388362	0.04168416031549526
37	0.05	0.6383303242935493	0.03191651621467747
38	0.11000000000000001	0.5568444517976024	0.061252889697736276
39	0.11000000000000001	0.5108044769511967	0.056188492464631645
40	0.17000000000000004	0.6706028582872138	0.11400248590882636
41	0.15000000000000002	0.6502800802860719	0.0975420120429108
42	0.05	0.32556780765332083	0.01627839038266604
43	0.39000000000000007	0.4367671087457196	0.17033917241083069
44	0.29000000000000004	0.14539033853258254	0.04216319817444894
45	0.05	0.49952391811252306	0.024976195905626154
46	0.09000000000000001	0.7096459412824094	0.06386813471541686
47	0.13	0.601527634969662	0.07819859254605606
48	0.13	0.4942092512742779	0.06424720266565613
49	0.15000000000000002	0.6310413377938445	0.09465620066907669
50	0.19	0.28723488099504263	0.0545746273890581
51	0.15000000000000002	0.5434871057950081	0.08152306586925123
52	0.23000000000000004	0.24456197161819407	0.056249253472184645
53	0.09000000000000001	0.4010694373063757	0.036096249357573815
54	0.05	0.5767736192811737	0.028838680964058686
55	0.11000000000000001	0.3953571930464419	0.04348929123510861
56	0.07	0.5528939458753249	0.038702576211272745
57	0.07	0.6772607517468753	0.04740825262228127
58	0.05	0.6382874311999671	0.03191437155999836
59	0.31000000000000005	0.34607692699338255	0.1072838473679486
60	0.6700000000000002	0.4415877842940286	0.29586381547699925
61	0.7900000000000001	0.2008527866066481	0.15867370141925202
62	0.05	0.04771691508107819	0.0023858457540539097
63	0.05	0.644349854213665	0.03221749271068325
64	0.07	0.611147403224903	0.042780318225743214
65	0.13	0.4865690739806463	0.06325397961748402
66	0.05	0.7110117202754148	0.035550586013770744
67	0.13	0.6818381939893045	0.08863896521860958
68	0.05	0.2760125408532223	0.013800627042661115
69	0.13	0.580026438848797	0.07540343705034361
70	0.21000000000000002	0.24440347969732737	0.05132473073643875
71	0.07	0.3811028505683494	0.026677199539784462
72	0.05	0.5446966622089889	0.027234833110449448
73	0.07	0.5305576343583891	0.03713903440508724
74	0.07	0.5303174787967981	0.037122223515775876
75	0.05	0.7121695923847229	0.03560847961923615
76	0.09000000000000001	0.5931676395127079	0.05338508755614372
77	0.6300000000000001	0.31730918854944407	0.1999047887861498
78	1.0100000000000002	0.46213411918123454	0.466755460373047
79	0.9900000000000002	0.3589494375931606	0.3553599432172291
80	0.11000000000000001	0.34047845341687366	0.03745262987585611
81	0.05	0.5612064128653093	0.028060320643265465
82	0.07	0.5263061664776628	0.0368414316534364
83	0.8500000000000002	0.40669313380452543	0.34568916373384667
84	0.8700000000000002	0.40779599602486716	0.3547825165416345
85	0.11000000000000001	0.5493770564956336	0.060431476214519705
86	0.39000000000000007	0.29088316097077477	0.11344443277860218
87	0.05	0.6528111167517706	0.032640555837588535
88	0.5500000000000002	0.30502520266299116	0.1677638614646452
89	0.09000000000000001	0.4012958694570483	0.036116628251134354
