## Supplementary material for "Time-resolved bottlenecks reveal concurrent pathogen entry and growth during bacterial infection dynamics": Code 1: data_and_estimators_model_STAMP.csv

index	theta_STAMP
1	3
2	3
3	3
4	3
5	3
6	8
7	3
8	199
9	7
10	12
11	12
12	12
13	10
14	11
15	3
16	30
17	198
18	13
19	12
20	11
21	12
22	12
23	11
24	11
25	11
26	11
27	12
28	9
29	6
30	8
31	7
32	6
33	10
34	8
35	8
36	5
37	9
38	10
39	9
40	10
41	10
42	3
43	14
44	50
45	9
46	4
47	4
48	5
49	4
50	7
51	6
52	59
53	4
54	34
55	30
56	31
57	31
58	33
59	3
60	32
61	200
62	15
63	8
64	6
65	8
66	9
67	7
68	6
69	7
70	69
71	7
72	19
73	24
74	17
75	16
76	16
77	30
78	32
79	28
80	20
81	19
82	19
83	18
84	18
85	16
86	21
87	16
88	25
89	18
