## Supplementary material for "Time-resolved bottlenecks reveal concurrent pathogen entry and growth during bacterial infection dynamics": Code 1: CR_list.csv

0.06096777832448887;0.060744815037598036;0.057882473130443556;0.03024740582291033;0.02720228570943255;0.027029120538584594;0.025560599239232634;0.023277024052876943;0.021963371344172963;0.02144263956769317;0.021102538716534055;0.021013074634024194;0.02066015648310815;0.019474000046346893;0.018604239625736835;0.018157507329513684;0.017506440371261294;0.0174348417185194;0.016778677837182177;0.01560…
0.0972544807635853;0.07372737761733367;0.05547581324863281;0.05055482484363274;0.04456309693860432;0.03457950926680636;0.031266371607997674;0.0286465065135641;0.026867002210881855;0.025427744751501887;0.025322448013007443;0.02456446721198292;0.023883803330655394;0.02361547689393602;0.02330892133702755;0.022921671235505356;0.02059966059064081;0.020153981409391022;0.01845188950630425;0.017616218722…
0.09666045209414094;0.07690077390900871;0.0573529307858961;0.05207039333491756;0.04969947296474194;0.04469733263649258;0.04424983339037995;0.03856236901241891;0.03798732238774143;0.03739316216971187;0.03539491108152554;0.03176050941091572;0.022157682632836913;0.01874961942632675;0.018551366386544744;0.018390230662500902;0.01829463415415669;0.01615228472905526;0.01608415240396382;0.015034537915518…
0.09143672195902533;0.08686374383380924;0.06204378522160431;0.05971972095759433;0.05740533142159327;0.048724280740959025;0.044967240602935235;0.03420280825543293;0.03180505734256115;0.031763150587295806;0.030913969160010976;0.030706681467771405;0.02910698309771803;0.028044327809280553;0.02585373287628514;0.024622379944983914;0.022216566020126036;0.02043411433166224;0.01916682818725592;0.016956954…
0.10577535424001594;0.09926464730031488;0.08691711021471481;0.07536002723412694;0.0747815740691322;0.07223159567300975;0.06908230583675273;0.05600790405419118;0.04759094543207405;0.0411899166897196;0.039594390196293176;0.032649935773899436;0.030826716259304034;0.028534689563661696;0.019535242625781792;0.014749797909056277;0.012649618645730562;0.012119154027729364;0.01183237227378084;0.00973695294…
0.17740766815798656;0.0650052018949083;0.06438205529102904;0.05743587921892344;0.05490207900366218;0.043370913104726606;0.0425311381194791;0.04158778386054247;0.032104297612414935;0.03034386337436588;0.026067433147221836;0.025367477179672745;0.024882199109489866;0.024304638769861338;0.024038470383581572;0.021697763862255137;0.019799342575998764;0.01715004608773981;0.016153662676551224;0.013699137…
0.12243748192342249;0.11577786506097003;0.10528159438357446;0.09794845521154692;0.07740442037732816;0.07447692916879187;0.05635586775361183;0.04437468667085909;0.0336644695246942;0.03143092671283623;0.025498898006616016;0.020550620334702636;0.018486554934889873;0.01785551849505916;0.01718526231110237;0.014919860888840652;0.013855705205124167;0.01285918948136949;0.012666596206141007;0.012609165327…
0.13089682764373467;0.11775934908277548;0.10049816531173604;0.07611244981050698;0.05357583110932744;0.050407829946827645;0.046209642538415224;0.044050290945782174;0.043953863090879175;0.04279547713569467;0.04017051028241115;0.03589597574287495;0.03543475255486603;0.023605045926828033;0.023391586195338546;0.01978213341506472;0.01469879713956588;0.01421810978460405;0.012883754512096418;0.0122993342…
0.17081377605588258;0.12952901235650238;0.06476364146543925;0.05457242054390455;0.04930397583354589;0.045013839710475935;0.042586022356535205;0.04225230612375739;0.03970640677217316;0.03715697297326128;0.036109890479148324;0.031888516282514275;0.025033724191285002;0.01711814934375416;0.016117434041606964;0.014899099879940833;0.014519231907369116;0.014017277140757081;0.013500743426810692;0.0120327…
0.5024843103208714;0.1354750065029594;0.09270820630397707;0.08104837181167807;0.05605202376778067;0.044818352368326625;0.029272498960175714;0.014381549120858848;0.01303833107021491;0.012279428323344553;0.0034318823362169673;0.0031473384824238708;0.002973681783119493;0.0023956595050751064;0.001977012586984621;0.0010994485595963621;0.0010471418230588653;0.0005898500021524885;0.00047041960268883246;…
0.48772371221707816;0.28029026812499946;0.08330452239926982;0.06363322333158834;0.048558156498029185;0.014259719574852007;0.008216458262427513;0.006282208909200469;0.004292179772535888;0.0007956858094962503;0.0007161434652033915;0.0005979345801620468;0.0005732043230626199;0.00024567590831821984;0.00015740640699489467;0.00014067409363727128;8.940297566744039e-05;6.758188835368067e-05;3.69241709830…
0.6783529746604902;0.09847992025229627;0.0766648303058713;0.061260374767341634;0.036431939070394506;0.029268485265746918;0.00898066989560335;0.007213308130238312;0.0015931857119744432;0.0008400044134308551;0.0005769638546232968;0.00014822882638199786;0.00010729197867055989;4.9325265451750194e-05;3.24976014847067e-05;0.0;0.0;0.0;0.0;0.0;0.0;0.0;0.0;0.0;0.0;0.0;0.0;0.0;0.0;0.0;0.0;0.0;0.0;0.0;0.0;0…
0.6896172243117182;0.12518594759394666;0.07317004276545812;0.06877195221840084;0.01563153794620598;0.010984662606963683;0.0036583798617855524;0.0035640426155121837;0.003218435756393038;0.002867070246000614;0.002115322171949472;0.0012153819056657186;0.0;0.0;0.0;0.0;0.0;0.0;0.0;0.0;0.0;0.0;0.0;0.0;0.0;0.0;0.0;0.0;0.0;0.0;0.0;0.0;0.0;0.0;0.0;0.0;0.0;0.0;0.0;0.0;0.0;0.0;0.0;0.0;0.0;0.0;0.0;0.0;0.0;0.…
0.9864607539979453;0.006945051084650874;0.005854183121896761;0.000668702572499767;7.13092230073164e-05;0.0;0.0;0.0;0.0;0.0;0.0;0.0;0.0;0.0;0.0;0.0;0.0;0.0;0.0;0.0;0.0;0.0;0.0;0.0;0.0;0.0;0.0;0.0;0.0;0.0;0.0;0.0;0.0;0.0;0.0;0.0;0.0;0.0;0.0;0.0;0.0;0.0;0.0;0.0;0.0;0.0;0.0;0.0;0.0;0.0;0.0;0.0;0.0;0.0;0.0;0.0;0.0;0.0;0.0;0.0;0.0;0.0;0.0;0.0;0.0;0.0;0.0;0.0;0.0;0.0;0.0;0.0;0.0;0.0;0.0;0.0;0.0;0.0;0.0;…
0.9163439340201499;0.034391407456266135;0.024776513287893077;0.018679258231801513;0.0033996247459886176;0.001725261967837366;0.00035980175850277993;0.0002621401205384547;4.4477377463451915e-05;1.7581033558762126e-05;0.0;0.0;0.0;0.0;0.0;0.0;0.0;0.0;0.0;0.0;0.0;0.0;0.0;0.0;0.0;0.0;0.0;0.0;0.0;0.0;0.0;0.0;0.0;0.0;0.0;0.0;0.0;0.0;0.0;0.0;0.0;0.0;0.0;0.0;0.0;0.0;0.0;0.0;0.0;0.0;0.0;0.0;0.0;0.0;0.0;0.0…
0.9521583864497779;0.018988413482711405;0.01607240019926376;0.005175528028792906;0.0044881003261923865;0.0025035679276941072;0.0004057155344492495;0.0001282591072003891;6.609255159616072e-05;1.3536392321539258e-05;0.0;0.0;0.0;0.0;0.0;0.0;0.0;0.0;0.0;0.0;0.0;0.0;0.0;0.0;0.0;0.0;0.0;0.0;0.0;0.0;0.0;0.0;0.0;0.0;0.0;0.0;0.0;0.0;0.0;0.0;0.0;0.0;0.0;0.0;0.0;0.0;0.0;0.0;0.0;0.0;0.0;0.0;0.0;0.0;0.0;0.0;0…
0.9316913753023406;0.0374775149997058;0.014163251629241482;0.005210801770463893;0.0033313090959646917;0.0020584191003065553;0.0019740311438184235;0.0012012745245732711;0.0009491948507921632;0.0006332781782681682;0.00046738650965448563;0.0003240255999674437;0.00022800855191638445;0.0002008980483154136;8.92306946710685e-05;0.0;0.0;0.0;0.0;0.0;0.0;0.0;0.0;0.0;0.0;0.0;0.0;0.0;0.0;0.0;0.0;0.0;0.0;0.0;…
