## Supplementary material for "Time-resolved bottlenecks reveal concurrent pathogen entry and growth during bacterial infection dynamics": Code 1: IR_list.csv

0.06509954258823536;0.06402115151177135;0.05372386075408343;0.0417036234209026;0.03976549409666399;0.03860283275332401;0.035166044217459995;0.030229473090210453;0.02921024382544461;0.026849302956427675;0.024194158213500367;0.02213774449538623;0.019016461498340912;0.018508094597938327;0.017560827519594785;0.017278270597294056;0.013191238086647395;0.01298848474524014;0.012837554792940582;0.01265245…
0.09337906256134085;0.0868094992731277;0.04486506175775287;0.03998158419512274;0.03882281096067887;0.03319580341191732;0.033060996261671;0.032714835262317915;0.025472864917830938;0.025391362301892616;0.022097590950506896;0.02199700131813899;0.01812064153687028;0.01718498409808569;0.01693026726915006;0.016758149523032867;0.016611330758330375;0.015070161969454753;0.014088536679813584;0.014022879765…
0.10548795097747242;0.0699978190144875;0.06368688139981132;0.0634304312576022;0.055525688667794004;0.05079302544945106;0.046638604189981434;0.04249809929594249;0.03520060647772783;0.028474640535422643;0.021931739124735984;0.021326089271012063;0.018861426156133742;0.017098855219808622;0.01688080168506025;0.015197079230586684;0.015048989999382489;0.013522221789952093;0.012105519129955793;0.01099892…
0.0884909252071245;0.0855211086453682;0.0787634204043709;0.07435575565006615;0.059109643514950024;0.05131811244919532;0.04848764454184217;0.04769430323481316;0.04501191080179464;0.03650628664855812;0.03485858621329993;0.022648158029468714;0.01994310135496421;0.019600696165504382;0.01810596269973066;0.017380943952663788;0.017334925270184057;0.01295196498866381;0.010783956939079875;0.00916365939478…
0.1300301421754967;0.1024418365424814;0.09932436635395905;0.08795864807032261;0.08391630094339964;0.07180486241205988;0.06204740763653656;0.05343505011436265;0.030118084355226397;0.028044236986321636;0.027917385351113943;0.021279793930853268;0.02011866573294678;0.01820336227342369;0.015408297690906446;0.007570469357463233;0.007322745358730901;0.007249771336963458;0.007204638677019913;0.0060865320…
0.11804288123670967;0.11758035261903071;0.09596716703079909;0.09061637832974558;0.05213254462905;0.04236773972709392;0.0377866760294342;0.035939539880753026;0.03548074669753492;0.03314692102677496;0.027640565285696868;0.021601494452866885;0.021566311371323414;0.01469115769913889;0.014503444982822754;0.012056620342186202;0.012051071844269384;0.010726971030129994;0.010586814359450645;0.010346728048…
0.12666489076796578;0.10791166655990415;0.09205454102074707;0.09131189328833719;0.08615730305408749;0.07495853303127493;0.04755795548459273;0.04084702665400419;0.0319211084570614;0.021708513336112515;0.021110023308428445;0.020495077603838695;0.020058754272229036;0.01853663255831414;0.01390538078620004;0.013760690487248766;0.012499175768682787;0.009434591708976193;0.009328780303737504;0.0089190073…
0.1606196398986511;0.11449013865743987;0.07645829546180272;0.07255181629755358;0.06360810400813394;0.0620162180864888;0.05517218845601414;0.048087976218724016;0.026327943088683005;0.025304274755089586;0.024002478840732058;0.01841136914988727;0.012902917236514178;0.012437937392465992;0.012373891965901416;0.012330510737059468;0.011946470508816195;0.009928482499561297;0.009215580527359562;0.00760351…
0.22813504224139494;0.05732901018120489;0.03882703645223321;0.03495555280927129;0.033935230782161714;0.03377691863706687;0.025181436992827398;0.024854946226022273;0.02082616268093156;0.01883669539659971;0.017653742493984634;0.0161373086591509;0.01567936168490906;0.013915889892141422;0.01382938346785297;0.012266179790589162;0.01202820880564714;0.011809166895107368;0.011759277404166494;0.0113573158…
0.4222684794222918;0.3688566788901185;0.05256719216197521;0.035786788795546455;0.007687874004172903;0.0070142132806891725;0.006964860909113273;0.006417499466097475;0.005014866595307072;0.004349101467744316;0.003931735301523258;0.0037134668958690525;0.0036947432115640726;0.0034096014868795115;0.003184634816349756;0.002985882973830777;0.00295215157923973;0.0022537156111105757;0.0021358366174342516;…
0.5859966914279744;0.19865199073471856;0.10120021864526872;0.016360254587617293;0.008389550746937095;0.007385762311845868;0.005445170053468449;0.005389438929704735;0.005099144929662391;0.004823376805879212;0.004766517068574532;0.004265879757578425;0.003948715695060849;0.003214587008760483;0.0024414228653048377;0.0022034518150480073;0.002120768585263955;0.0018327265621096661;0.0016618420823527828;…
0.718965434009019;0.18345070663909047;0.014508087968635711;0.014354679658603028;0.012055717060508852;0.009079979845396048;0.005302784278572449;0.004044589299099644;0.003627453418546195;0.0022300236619936897;0.0022295094623042107;0.0020436158204784464;0.0017840467922145358;0.0014526222569544566;0.0013889522748397355;0.0013684271519610058;0.0012614058861413798;0.0012448180925391196;0.00104924298507…
0.7634462307064709;0.08412136715730345;0.025130510805935032;0.02089053172670923;0.018154840043932547;0.01814908411199226;0.00623629243709431;0.005965176775944237;0.004253243493995987;0.003786485801385129;0.0035068397863105504;0.0030039521419376464;0.0023090602258188436;0.002174076541705722;0.0021666959640620274;0.0019485873114280063;0.0016837105583524896;0.0015849976505434395;0.001534877867641572…
0.950173759008387;0.0035486334093735995;0.0035204302585269648;0.002557287462095721;0.0025477390011059186;0.0023587727362921434;0.0020900801524209246;0.0020512139080383555;0.0017736251016748767;0.0016471041594203386;0.0016142576121710704;0.0015101611628603056;0.001239855852184347;0.0010669320629800973;0.0010377870987547141;0.0010316286549900578;0.0009888493224137576;0.0009319345873408749;0.0009002…
0.8759231140467779;0.05490220088130665;0.009695663820009854;0.007775449390933979;0.0058581665893034755;0.004857003589522415;0.0034056325990351097;0.002981320719777457;0.0029028230178144787;0.001693167074344007;0.0016734705031506624;0.0015664190192276517;0.0011165640161675146;0.0010956960807464826;0.0010431590854801398;0.0008865726471034651;0.0008451548680953385;0.0008316903204968623;0.00079296094…
0.880996030678177;0.02543480240074187;0.023308315119936026;0.003619416685386536;0.003475396331622449;0.0029903408450317323;0.0028616491296705234;0.002717134809357015;0.002526039241870661;0.002434743614553697;0.002421471355632464;0.002398845768066493;0.0022215128802897596;0.001973945665908702;0.0019569074889109624;0.001841860091032962;0.0017984172746371872;0.0016491291896257047;0.00164379759117267…
0.952532002508298;0.006561834182739065;0.002196139914721782;0.0018169377486137379;0.0018099825518613471;0.0017849953330024001;0.0017590453093879264;0.0017043678499294814;0.0016728788061977414;0.001536144923847929;0.0014918321802128785;0.0013195439411138026;0.0011464308000588507;0.0011368872729785513;0.0010371250427964717;0.0009456446301391837;0.0008961935464794465;0.0008898089272029288;0.00087991…
