## Supplementary material for "Time-resolved bottlenecks reveal concurrent pathogen entry and growth during bacterial infection dynamics": Code 1: data_and_estimators_model_BS.csv

index	1 / theta_BS
1	0.1
2	0.55
3	0.35000000000000003
4	0.1
5	0.05
6	0.05
7	0.1
8	0.1
9	0.3
10	0.1
11	0.55
12	0.1
14	0.7000000000000001
15	0.4
16	0.7500000000000001
17	0.35000000000000003
18	0.4
19	0.1
20	0.15000000000000002
21	0.05
22	0.7000000000000001
23	0.05
24	0.25
25	0.25
27	0.25
28	0.25
29	0.3
30	0.2
31	0.05
32	0.5
33	0.6500000000000001
34	0.3
35	0.2
36	0.6500000000000001
38	0.4
39	0.15000000000000002
40	0.55
49	0.25
50	0.3
51	0.4
52	0.6000000000000001
53	0.3
54	0.15000000000000002
55	0.55
56	0.2
58	0.15000000000000002
61	0.05
63	0.3
64	0.05
65	0.6000000000000001
69	0.6500000000000001
70	0.55
81	0.3
82	0.55
83	0.15000000000000002
84	0.1
85	0.7000000000000001
86	0.1
87	0.2
88	0.5
97	0.35000000000000003
98	0.1
99	0.35000000000000003
100	0.1
101	0.15000000000000002
102	0.35000000000000003
103	0.15000000000000002
104	0.2
105	0.1
106	0.5
107	0.3
108	0.4
109	0.45
110	0.7000000000000001
111	0.25
112	0.5
113	0.25
114	0.2
115	0.2
116	0.2
117	0.3
118	0.05
119	0.35000000000000003
120	0.5
121	0.25
122	0.1
123	0.2
124	0.25
125	0.15000000000000002
126	0.35000000000000003
127	0.45
128	0.45
129	0.35000000000000003
130	0.8
131	0.3
132	0.2
133	0.15000000000000002
134	0.55
135	0.4
136	0.15000000000000002
137	0.25
138	0.9500000000000001
140	0.2
141	0.45
142	0.6000000000000001
145	0.45
146	0.4
147	0.1
148	0.35000000000000003
149	0.1
150	0.15000000000000002
151	0.2
152	0.25
153	0.05
154	0.05
155	0.05
156	0.25
157	0.05
158	0.2
159	0.35000000000000003
160	0.15000000000000002
161	0.55
164	0.4
168	0.4
169	0.15000000000000002
170	0.7000000000000001
171	0.3
172	0.5
173	0.3
174	0.55
175	0.6500000000000001
176	0.2
177	0.05
178	0.2
179	0.1
180	0.15000000000000002
181	0.05
182	0.2
183	0.15000000000000002
184	0.1
185	0.3
186	0.55
187	0.4
188	0.45
189	0.45
190	0.7000000000000001
192	0.5
