## Supplementary material for "Time-resolved bottlenecks reveal concurrent pathogen entry and growth during bacterial infection dynamics": Code 1: data_and_estimators_model_CR.csv

index	theta_CR	r	mu
1	39	2.886889086426361	112.58867437062808
2	1	3.923853231641348	3.923853231641348
3	5	3.609514533126351	18.047572665631755
4	9	3.5680494963417475	32.11244546707573
5	50	2.765743488247087	138.28717441235435
6	50	3.0019505658755206	150.09752829377604
7	47	2.989561513849884	140.50939115094457
8	43	3.3022773532467373	141.9979261896097
9	17	2.2720230609061507	38.62439203540456
10	11	2.9428420684365104	32.37126275280161
11	1	2.542018912706947	2.542018912706947
12	44	0.8031102389537041	35.336850513962986
14	2	3.2858641031589038	6.5717282063178075
15	10	2.142432608867512	21.42432608867512
16	1	3.255281629088605	3.255281629088605
17	11	5.134341594921138	56.47775754413252
18	7	5.17451091366999	36.22157639568993
19	41	3.7308547199637694	152.96504351851453
20	29	4.96943073060405	144.11349118751747
21	49	5.164065781890193	253.03922331261947
22	4	4.5973891635605275	18.38955665424211
23	49	4.624127550267629	226.58224996311384
24	1	6.157174450860318	6.157174450860318
25	3	1.2576449721840333	3.7729349165521
27	1	1.528306895785988	1.528306895785988
28	28	1.2725570340085732	35.63159695224005
29	3	1.5057650359050248	4.517295107715074
30	7	1.348047485455624	9.436332398189368
31	14	1.4441356702099695	20.21789938293957
32	8	1.648523447658225	13.1881875812658
33	1	2.052309688534517	2.052309688534517
34	14	2.1771956005517454	30.480738407724438
35	22	2.1405673706975286	47.09248215534563
36	3	2.4951090154274262	7.485327046282279
38	9	1.5135758150142973	13.622182335128675
39	28	1.9478475597033222	54.53973167169302
40	1	2.204106340621412	2.204106340621412
49	5	2.7150998450063364	13.575499225031681
50	11	3.506931316392702	38.57624448031972
51	3	2.761345074234018	8.284035222702054
52	2	3.8262624958509956	7.652524991701991
53	20	2.9066023832389254	58.13204766477851
54	43	2.521729367986792	108.43436282343205
55	4	2.770475241297932	11.081900965191728
56	8	3.219972291805931	25.759778334447446
58	37	0.809006243441451	29.93323100733369
61	19	0.8625817573949792	16.389053390504607
63	22	1.178921621496817	25.936275672929973
64	49	1.1339485107454916	55.56347702652909
65	1	1.1761285115547793	1.1761285115547793
69	8	2.4573775370619937	19.65902029649595
70	1	2.379480104165578	2.379480104165578
81	5	1.452463038610185	7.2623151930509255
82	8	1.4992999079924052	11.994399263939242
83	35	1.2784667567192705	44.74633648517447
84	31	1.1583358029065207	35.90840989010214
85	4	1.2475616393300066	4.9902465573200265
86	50	1.035628927855211	51.78144639276056
87	23	1.0660512027995392	24.519177664389403
88	4	1.0658407366129363	4.263362946451745
97	2	4.943849893491097	9.887699786982195
98	7	3.48315042605293	24.38205298237051
99	15	4.243028875220925	63.645433128313876
100	48	3.7357517823821342	179.31608555434244
101	42	3.9785079268543306	167.0973329278819
102	1	4.536922594647225	4.536922594647225
103	4	4.7813844229938125	19.12553769197525
104	44	3.7054770779647606	163.04099143044945
105	10	3.39816618771111	33.9816618771111
106	5	3.7318093786016453	18.659046893008227
107	37	2.9346267900601752	108.58119123222649
108	2	3.457976186166094	6.915952372332188
109	1	3.9306830765034566	3.9306830765034566
110	3	2.4038338173685094	7.211501452105528
111	1	2.9591037050115907	2.9591037050115907
112	1	4.104517103211997	4.104517103211997
113	48	1.909524714153097	91.65718627934866
114	7	2.006103236230151	14.042722653611056
115	18	2.1286380221288623	38.31548439831952
116	47	1.879253606305737	88.32491949636965
117	1	2.1144564046228678	2.1144564046228678
118	48	2.013699174799302	96.6575603903665
119	3	1.8486496587525758	5.545948976257727
120	3	2.140295318358749	6.420885955076248
121	2	4.034726879965316	8.069453759930632
122	48	3.294874421912652	158.1539722518073
123	11	3.320311555669936	36.5234271123693
124	11	3.0455785626647667	33.50136418931243
125	47	2.802048990468613	131.6963025520248
126	3	3.5124571231069983	10.537371369320995
127	10	2.7912798237755614	27.912798237755613
128	6	2.9462612873535288	17.67756772412117
129	15	1.252263530588467	18.783952958827005
130	1	1.4189807796592453	1.4189807796592453
131	1	1.6514967491431172	1.6514967491431172
132	48	0.9685212188495181	46.48901850477687
133	5	0.8151886252034111	4.075943126017055
134	1	1.0876036636028337	1.0876036636028337
135	1	1.2854737189013832	1.2854737189013832
136	48	0.5106237480421629	24.50993990602382
137	44	3.0751763793952653	135.30776069339169
138	1	1.9352348406333075	1.9352348406333075
140	8	3.035247787299658	24.281982298397264
141	1	2.8748509848123884	2.8748509848123884
142	3	1.6887589429147758	5.066276828744328
145	6	2.2647074570289782	13.58824474217387
146	12	1.9196511391184663	23.035813669421596
147	3	1.8455793575699795	5.536738072709938
148	7	1.9171202320399228	13.41984162427946
149	47	1.9189429059508571	90.19031657969029
150	42	1.4827219443018134	62.274321660676165
151	27	1.7790921057186073	48.0354868544024
152	17	1.7312166832420508	29.430683615114862
153	50	4.205059831976525	210.25299159882627
154	40	4.254498418271852	170.17993673087406
155	13	4.713949359992212	61.28134167989876
156	14	4.370731255021233	61.190237570297256
157	50	3.0858283670444404	154.29141835222202
158	34	3.099483900769909	105.38245262617691
159	6	3.2109484365092595	19.265690619055558
160	32	3.914710142241118	125.27072455171577
161	1	1.29586705206597	1.29586705206597
164	1	1.12317428716849	1.12317428716849
168	11	0.9089521458767167	9.998473604643884
169	34	1.833169793849552	62.32777299088477
170	1	2.1488327749810088	2.1488327749810088
171	13	1.9962382566763697	25.951097336792806
172	4	2.1076933605933483	8.430773442373393
173	29	1.9342664123239661	56.093725957395016
174	2	2.1717076064095076	4.343415212819015
175	2	1.7286883022483295	3.457376604496659
176	13	2.475649931910307	32.18344911483399
177	37	1.5580423854983447	57.64756826343876
178	44	1.7937708240153982	78.92591625667752
179	50	1.4136681567475702	70.68340783737851
180	6	1.6664218632852008	9.998531179711204
181	48	1.3834310066481659	66.40468831911195
182	5	1.7937258196089558	8.96862909804478
183	11	1.6121666409551358	17.733833050506494
184	12	1.9115118927112849	22.938142712535416
185	1	1.6146571193884314	1.6146571193884314
186	1	1.0431891067593164	1.0431891067593164
187	9	1.2576444060819496	11.318799654737546
188	5	1.3375757592252464	6.687878796126232
189	1	1.3865284880358248	1.3865284880358248
190	1	1.2513192243407532	1.2513192243407532
192	1	0.8690573778942651	0.8690573778942651
