## Supplementary material for "Time-resolved bottlenecks reveal concurrent pathogen entry and growth during bacterial infection dynamics": Code 1: data_and_estimators_model_IR.csv

index	theta_IR	r	mu
1	0.9700000000000002	3.0224667810590105	2.9317927776272406
2	0.07	4.368095726315595	0.3057667008420917
3	0.21000000000000002	3.9677960596305946	0.8332371725224249
4	0.9700000000000002	3.6822596696068755	3.57179187951867
5	1.0100000000000002	2.898155976395467	2.9271375361594227
6	0.9500000000000002	3.1413444060863798	2.9842771857820614
7	1.0100000000000002	3.1216548530620942	3.1528714015927157
8	0.9100000000000003	3.4459267717946056	3.135793362333092
9	0.05	2.789827846173029	0.13949139230865146
10	0.9900000000000002	3.0207986631367114	2.990590676505345
11	0.05	2.9029609528757856	0.14514804764378927
12	0.7900000000000001	0.9107312247076146	0.7194776675190157
14	0.05	3.730139476661076	0.1865069738330538
15	0.05	2.653374649036351	0.13266873245181754
16	0.05	3.6162236692574434	0.18081118346287217
17	0.37000000000000005	5.4889363836230425	2.030906461940526
18	0.25000000000000006	5.618943381478822	1.4047358453697056
19	0.8500000000000002	3.933106538430403	3.3431405576658433
20	0.9300000000000002	5.1537819637097195	4.79301722625004
21	0.9300000000000002	5.353108546780991	4.9783909485063225
22	0.15000000000000002	5.1666220012578625	0.7749933001886795
23	0.9100000000000003	4.816609325227514	4.383114485957039
24	0.15000000000000002	6.476407288557655	0.9714610932836484
25	0.37000000000000005	1.33978098455218	0.4957189642843067
27	0.19	1.6009885685265943	0.30418782802005295
28	1.0100000000000002	1.3239506006964965	1.3371901067034617
29	0.13	1.6827804332576008	0.21876145632348812
30	0.4100000000000001	1.4415814957213924	0.591048413245771
31	0.8700000000000002	1.4989564107185078	1.3040920773251021
32	0.05	1.952588671759528	0.0976294335879764
33	0.05	2.4132517287033557	0.12066258643516779
34	0.05	2.6928995454824887	0.13464497727412444
35	1.0100000000000002	2.2245999385540247	2.2468459379395656
36	0.05	2.9671621667073755	0.14835810833536878
38	0.05	2.022666003331284	0.10113330016656422
39	0.9100000000000003	2.0415374267751014	1.8577990583653428
40	0.07	2.500268003737576	0.17501876026163035
49	0.27	3.017478164937984	0.8147191045332557
50	0.13	4.010075870380203	0.5213098631494264
51	0.09000000000000001	3.3020338484954213	0.2971830463645879
52	0.05	4.4926755561042535	0.22463377780521268
53	0.9500000000000002	3.0384962234497843	2.886571412277296
54	0.7500000000000002	2.6898999528282848	2.017424964621214
55	0.05	3.49938830155119	0.1749694150775595
56	0.6700000000000002	3.3783501564049923	2.263494604791345
58	0.8700000000000002	0.8628797843038991	0.7507054123443924
61	0.8900000000000002	0.9131194528292945	0.8126763130180723
63	0.7500000000000002	1.238056494939082	0.9285423712043117
64	0.6300000000000001	1.2043075251211934	0.758713740826352
65	0.07	1.4299813656543485	0.10009869559580441
69	0.05	2.8917564286352837	0.14458782143176419
70	0.05	2.688858995738868	0.1344429497869434
81	0.21000000000000002	1.5957756492118826	0.3351128863344954
82	0.05	1.8033651320937083	0.09016825660468542
83	0.7900000000000001	1.342454932587201	1.060539396743889
84	0.5700000000000002	1.2406316208411425	0.7071600238794514
85	0.07	1.5002586371997053	0.10501810460397938
86	0.5900000000000002	1.1170173479508378	0.6590402352909945
87	0.8700000000000002	1.1236669743639782	0.9775902676966614
88	0.09000000000000001	1.290449579650831	0.1161404621685748
97	0.09000000000000001	5.609212703617413	0.5048291433255672
98	0.5700000000000002	3.7206034597213318	2.1207439720411596
99	0.05	5.276024066669713	0.26380120333348567
100	0.9300000000000002	3.9246528239169223	3.6499271262427384
101	0.9300000000000002	4.166416904897056	3.8747677215542624
102	0.05	5.2588066749849025	0.26294033374924514
103	0.4100000000000001	5.057450171498754	2.0735545703144895
104	0.9700000000000002	3.8872185884462103	3.7706020307928245
105	1.0100000000000002	3.5105786758594903	3.545684462618086
106	0.07	4.376051873275892	0.3063236311293125
107	0.8900000000000002	3.0800065904846283	2.74120586553132
108	0.21000000000000002	3.7412577126703375	0.785664119660771
109	0.05	4.472096136756714	0.2236048068378357
110	0.07	3.0147429787094224	0.21103200850965959
111	0.05	3.5005167652648486	0.17502583826324244
112	0.05	4.645930163465254	0.2322965081732627
113	0.9700000000000002	1.9876844957014241	1.9280539608303817
114	0.5500000000000002	2.111082481635253	1.1610953648993896
115	0.9700000000000002	2.201837486216872	2.1357823616303664
116	0.9700000000000002	1.957350064652443	1.8986295627128702
117	0.11000000000000001	2.2971485064410557	0.2526863357085162
118	0.9700000000000002	2.091858956347629	2.0291031876572005
119	0.19	2.04771871504868	0.3890665558592492
120	0.15000000000000002	2.3723474868957024	0.3558521230343554
121	0.23000000000000004	4.297278557928236	0.9883740683234945
122	0.9500000000000002	3.4340599287901776	3.262356932350669
123	0.9900000000000002	3.4372464477202374	3.402873983243036
124	0.7300000000000002	3.2004933103377393	2.33636011654655
125	0.5900000000000002	3.0052008917715094	1.773068526145191
126	0.23000000000000004	3.8166754677365855	0.8778353575794148
127	0.09000000000000001	3.3903019313702982	0.3051271738233269
128	0.33	3.2155410689987582	1.0611285527695902
129	0.13	1.4374290433332333	0.18686577563332032
130	0.05	1.6158582561149755	0.08079291280574878
131	0.05	1.8483742255988473	0.09241871127994238
132	0.8300000000000002	1.025090934544355	0.8508254756718149
133	0.23000000000000004	0.9379346899172005	0.21572497868095616
134	0.07	1.2491463889389234	0.08744024722572465
135	0.07	1.4470164442374729	0.10129115109662311
136	1.0100000000000002	0.5586979861567254	0.5642849660182928
137	1.0100000000000002	3.2069070493618272	3.238976119855446
138	0.07	2.379477335307554	0.16656341347152878
140	0.7900000000000001	3.1711110841123418	2.5051777564487505
141	0.05	3.4162640450656463	0.17081320225328234
142	0.05	2.3968386698347004	0.11984193349173503
145	0.13	2.541396119913611	0.3303814955887694
146	0.7100000000000002	2.011438238710731	1.4281211494846193
147	0.21000000000000002	2.031264039381928	0.4265654482702049
148	0.5300000000000001	2.0254938814367742	1.0735117571614907
149	1.0100000000000002	1.9944248140721201	2.014369062212842
150	0.9700000000000002	1.5604565557821133	1.5136428591086502
151	0.8300000000000002	1.8656725584242508	1.5485082234921286
152	0.9300000000000002	1.8067471016028984	1.6802748044906959
153	0.9100000000000003	4.39767766135818	4.001886671835945
154	1.0100000000000002	4.429381735803026	4.4736755531610575
155	0.9900000000000002	4.874524554054619	4.825779308514074
156	0.9500000000000002	4.539446851492854	4.312474508918212
157	0.9100000000000003	3.2784461964260943	2.9833860387477467
158	0.8900000000000002	3.292528722109561	2.93035056267751
159	0.25000000000000006	3.6474443963815837	0.9118610990953961
160	0.7500000000000002	4.136272860014271	3.1022046450107044
161	0.05	1.4927445285217003	0.07463722642608502
164	0.05	1.3200517636242202	0.066002588181211
168	0.07	1.15313949931198	0.08071976495183861
169	0.9900000000000002	1.9390171727304348	1.9196270010031309
170	0.05	2.581963223183615	0.12909816115918077
171	0.49000000000000005	2.171506004649877	1.0640379422784398
172	0.09000000000000001	2.556911046669138	0.23012199420022242
173	0.19	2.2727332060810403	0.4318193091553977
174	0.05	2.7048380546121136	0.13524190273060568
175	0.05	2.261818750450936	0.1130909375225468
176	0.07	3.0156593122650888	0.21109615185855624
177	0.9700000000000002	1.6353173536618584	1.586257833052003
178	0.8700000000000002	1.879043495984924	1.6347678415068843
179	0.9900000000000002	1.4906179651918983	1.4757117855399795
180	0.6900000000000002	1.7485848793157064	1.2065235667278378
181	0.8100000000000002	1.4741014359210791	1.1940221630960743
182	0.5900000000000002	1.8842807054598512	1.1117256162213125
183	0.9900000000000002	1.6789865792695937	1.6621967134768982
184	0.9700000000000002	1.9807431028310403	1.9213208097461094
185	0.07	1.776199844724521	0.12433398913071649
186	0.05	1.2400665832150466	0.06200332916075233
187	0.7100000000000002	1.313529126024502	0.9326056794773966
188	0.07	1.5718457572886086	0.11002920301020262
189	0.05	1.5834059644915548	0.07917029822457775
190	0.05	1.4481967007964833	0.07240983503982416
192	0.07	1.0306001032303547	0.07214200722612484
