## Supplementary material for "Time-resolved bottlenecks reveal concurrent pathogen entry and growth during bacterial infection dynamics": Code 1: data_and_estimators_model_STAMP.csv

index	theta_STAMP
1	80
2	4
3	8
4	17
5	200
6	190
7	185
8	121
9	37
10	19
11	1
12	89
14	4
15	24
16	2
17	20
18	17
19	120
20	54
21	168
22	7
23	198
24	2
25	5
27	2
28	64
29	5
30	11
31	33
32	16
33	1
34	22
35	41
36	5
38	20
39	68
40	2
49	8
50	18
51	4
52	5
53	48
54	81
55	5
56	17
58	102
61	34
63	51
64	197
65	1
69	20
70	1
81	7
82	11
83	64
84	59
85	6
86	200
87	42
88	6
97	5
98	11
99	35
100	152
101	95
102	1
103	6
104	128
105	29
106	7
107	69
108	4
109	1
110	6
111	1
112	2
113	91
114	8
115	24
116	171
117	2
118	164
119	5
120	5
121	2
122	129
123	20
124	16
125	98
126	5
127	20
128	9
129	31
130	2
131	1
132	125
133	6
134	2
135	1
136	108
137	106
138	2
140	10
141	2
142	5
145	14
146	22
147	4
148	16
149	110
150	93
151	49
152	30
153	199
154	133
155	19
156	33
157	188
158	65
159	10
160	75
161	1
164	1
168	24
169	81
170	2
171	19
172	6
173	53
174	3
175	3
176	26
177	119
178	107
179	198
180	11
181	200
182	8
183	17
184	15
185	1
186	1
187	18
188	9
189	1
190	3
192	3
