## Supplementary material for "Time-resolved bottlenecks reveal concurrent pathogen entry and growth during bacterial infection dynamics": Code 1: data_and_estimators_model_BS.csv

index	1 / theta_BS
1	0.7000000000000001
2	0.5
4	0.05
5	0.65
6	0.6000000000000001
7	0.55
8	0.2
9	0.4
10	0.55
11	0.7000000000000001
12	0.25
13	0.55
14	0.45
15	0.75
16	0.30000000000000004
17	0.4
18	0.6000000000000001
19	0.2
20	0.05
21	0.8
23	0.7000000000000001
24	0.15000000000000002
25	0.15000000000000002
26	0.15000000000000002
27	0.15000000000000002
28	0.30000000000000004
29	0.05
30	0.05
31	0.05
32	0.05
33	0.05
34	0.2
35	0.25
36	0.05
37	0.55
38	0.5
39	0.45
40	0.7000000000000001
41	0.7000000000000001
42	0.55
43	0.4
44	0.45
45	0.25
46	0.7000000000000001
47	0.15000000000000002
48	0.9
49	0.35000000000000003
50	0.55
51	0.55
52	0.5
53	0.8
54	0.65
55	0.30000000000000004
56	0.2
57	0.2
58	0.25
59	0.35000000000000003
60	0.2
61	0.30000000000000004
62	0.2
63	0.8500000000000001
64	0.15000000000000002
65	0.45
66	0.6000000000000001
67	0.6000000000000001
68	0.7000000000000001
69	0.30000000000000004
70	0.65
71	0.6000000000000001
72	0.55
73	0.55
74	0.30000000000000004
75	0.5
76	0.45
77	0.5
78	0.0
79	0.45
80	0.1
81	0.5
82	0.0
83	0.8
84	0.2
85	0.35000000000000003
86	0.25
87	0.45
88	0.45
89	0.7000000000000001
90	0.9500000000000001
91	0.30000000000000004
92	0.45
93	0.55
94	0.75
95	0.6000000000000001
96	0.35000000000000003
97	0.45
98	0.25
99	0.55
100	0.05
101	0.45
102	0.65
