## Supplementary material for "Time-resolved bottlenecks reveal concurrent pathogen entry and growth during bacterial infection dynamics": Code 1: data_and_estimators_model_CR.csv

index	theta_CR	r	mu
1	1	0.2833045519412665	0.2833045519412665
2	1	0.1959335051264337	0.1959335051264337
4	50	0.5075872515815818	25.37936257907909
5	2	0.43516914137095486	0.8703382827419097
6	3	0.4249752537883726	1.2749257613651177
7	2	0.4717195744198781	0.9434391488397562
8	18	0.7221805724848358	12.999250304727045
9	7	0.48775533309499947	3.414287331664996
10	5	0.5920285321014637	2.9601426605073184
11	4	0.6108694918031965	2.443477967212786
12	16	0.6582627593011235	10.532204148817977
13	5	0.4842555289754556	2.421277644877278
14	4	0.42774162617647726	1.710966504705909
15	4	0.573727493307017	2.294909973228068
16	20	0.6404163065614927	12.808326131229855
17	5	0.4194591786482085	2.0972958932410424
18	3	0.3494806297377769	1.0484418892133307
19	1	0.42207038891167636	0.42207038891167636
20	50	0.5356249104785071	26.781245523925357
21	1	0.3047681518111	0.3047681518111
23	7	0.2284929897876802	1.5994509285137615
24	1	0.4813269362077548	0.4813269362077548
25	48	0.4798672020777126	23.033625699730205
26	1	0.7299654726891784	0.7299654726891784
27	10	0.4068515358119249	4.0685153581192495
28	18	0.5238352785677571	9.429035014219629
29	49	0.4909110453435089	24.054641221831936
30	50	0.5249051525967524	26.24525762983762
31	50	0.49597761268972546	24.798880634486274
32	50	0.48303283716924467	24.151641858462234
33	20	0.644274669100671	12.88549338201342
34	18	0.6689782203859553	12.041607966947197
35	22	0.6913453641037708	15.209598010282956
36	50	-0.16075506057301936	-8.037753028650968
37	1	0.3887378726968957	0.3887378726968957
38	1	0.38800955561388334	0.38800955561388334
39	14	0.40118119168756233	5.616536683625872
40	1	0.40041125526454246	0.40041125526454246
41	6	0.32631738764644164	1.95790432587865
42	9	0.400719364174261	3.606474277568349
43	2	0.6180948584195151	1.2361897168390301
44	11	0.30242337904174327	3.326657169459176
45	30	0.2672940021991717	8.01882006597515
46	3	0.4536773886893278	1.3610321660679834
47	1	0.641120580022059	0.641120580022059
48	1	0.39491858516057016	0.39491858516057016
49	12	0.35184116567366175	4.222093988083941
50	1	0.37625749814078485	0.37625749814078485
51	2	0.3654718107480764	0.7309436214961528
52	1	0.3662902621685659	0.3662902621685659
53	3	0.8165484563782152	2.4496453691346454
54	1	0.7958114384596685	0.7958114384596685
55	11	0.4128213380622676	4.541034718684944
56	4	0.4330429464880943	1.7321717859523773
57	2	0.4582517569668696	0.9165035139337392
58	30	0.3036749694445392	9.110249083336177
59	6	0.45476643598510386	2.7285986159106232
60	13	0.3712003632420129	4.825604722146167
61	17	0.3675816015408046	6.248887226193678
62	5	0.38487527811964006	1.9243763905982003
63	1	0.08596657926327989	0.08596657926327989
64	12	0.44292778829954943	5.315133459594593
65	1	0.29451416363716104	0.29451416363716104
66	6	0.27741793494188827	1.6645076096513296
67	3	0.2585355651636066	0.7756066954908198
68	2	0.3241950505003623	0.6483901010007246
69	1	0.3219116089997173	0.3219116089997173
70	1	0.26956139924909944	0.26956139924909944
71	5	0.2997048628663224	1.498524314331612
72	5	0.24548127659196808	1.2274063829598405
73	8	0.27613316154653195	2.2090652923722556
74	1	0.268754620288909	0.268754620288909
75	2	0.4004928687577798	0.8009857375155596
76	2	0.3514888368088767	0.7029776736177534
77	2	0.34777075780027517	0.6955415156005503
78	50	0.49412473927019485	24.706236963509742
79	1	0.3826745221811097	0.3826745221811097
80	25	0.7569881079535755	18.924702698839386
81	1	0.3196178722192064	0.3196178722192064
82	50	0.5182699579900648	25.91349789950324
83	2	0.35987292517871783	0.7197458503574357
84	9	0.23193338812149267	2.0874004930934342
85	9	0.24907870021439102	2.241708301929519
86	2	0.2919601895267026	0.5839203790534052
87	6	0.35499566249855025	2.1299739749913016
88	2	0.5230489346967307	1.0460978693934615
89	1	0.4708101764088572	0.4708101764088572
90	1	0.46941364884623155	0.46941364884623155
91	3	0.32397737825429257	0.9719321347628778
92	7	0.22624432896375957	1.5837103027463169
93	2	0.631789241412318	1.263578482824636
94	2	0.45112474180891127	0.9022494836178225
95	3	0.33629573103760985	1.0088871931128296
96	9	0.24125479898513355	2.171293190866202
97	6	0.35177800474579546	2.1106680284747728
98	1	0.371351976548395	0.371351976548395
99	2	0.5014303690301599	1.0028607380603198
100	49	0.3609031793041792	17.68425578590478
101	1	0.7925961753191703	0.7925961753191703
102	2	0.269842010970576	0.539684021941152
