## Supplementary material for "Time-resolved bottlenecks reveal concurrent pathogen entry and growth during bacterial infection dynamics": Code 1: data_and_estimators_model_IR.csv

index	theta_IR	r	mu
1	0.05	0.37354006198347617	0.01867700309917381
2	0.05	0.2861690151686433	0.014308450758432165
4	0.9500000000000002	0.5308195582833917	0.5042785803692221
5	0.05	0.5462379847464979	0.027311899237324896
6	0.09000000000000001	0.5150900494986064	0.04635810445487458
7	0.07	0.5665933235322526	0.039661532647257684
8	0.9900000000000002	0.74314278513295	0.7357113572816206
9	0.05	0.6137051288514949	0.030685256442574745
10	0.05	0.7155973754770066	0.03577986877385033
11	0.05	0.7323550018454061	0.03661775009227031
12	0.5900000000000002	0.6904037676743013	0.40733822292783795
13	0.05	0.6078243723509986	0.030391218617549932
14	0.05	0.5492271362186869	0.027461356810934347
15	0.07	0.6790179090860581	0.04753125363602407
16	0.9500000000000002	0.6623986132633025	0.6292786826001375
17	0.05	0.5430280220237514	0.027151401101187574
18	0.05	0.4674939175577643	0.023374695877888218
19	0.19	0.45235441922026237	0.08594733965184985
20	1.0100000000000002	0.5576936585032372	0.5632705950882697
21	0.05	0.39500366185330965	0.019750183092665484
23	0.05	0.3544427855441756	0.017722139277208778
24	0.21000000000000002	0.5077071906251287	0.10661851003127704
25	1.0100000000000002	0.5019012278802204	0.5069202401590227
26	0.09000000000000001	0.7923024906216346	0.07130722415594712
27	0.5500000000000002	0.4392561966741273	0.24159090817077009
28	0.27	0.5802501837415502	0.1566675496102186
29	0.9100000000000003	0.5149712672134945	0.4686238531642801
30	0.9700000000000002	0.5477364777705701	0.5313043834374531
31	0.9900000000000002	0.5184213068193212	0.5132370937511281
32	0.8500000000000002	0.5084972413068422	0.4322226551108159
33	0.9900000000000002	0.6654683632302667	0.6588136795979642
34	1.0100000000000002	0.6895654869292039	0.6964611417984962
35	0.9500000000000002	0.7135170647449746	0.6778412115077259
36	0.6300000000000001	-0.12849017218143496	-0.08094880847430404
37	0.05	0.47897338273910534	0.02394866913695527
38	0.05	0.478245065656093	0.02391225328280465
39	0.05	0.5301071779202482	0.02650535889601241
40	0.05	0.4906467653067521	0.024532338265337607
41	0.05	0.4512751199108735	0.022563755995543677
42	0.05	0.5279919112535078	0.02639959556267539
43	0.07	0.7129686075318894	0.049907802527232266
44	0.11000000000000001	0.3935873632841694	0.04329460996125864
45	0.25000000000000006	0.32741155273876776	0.08185288818469195
46	0.05	0.5716906765093152	0.02858453382546576
47	0.19	0.6714046103306449	0.12756687596282254
48	0.05	0.4851540952027798	0.02425770476013899
49	0.05	0.4802711201603158	0.02401355600801579
50	0.05	0.4664930081829945	0.023324650409149727
51	0.05	0.4765406541236194	0.023827032706180973
52	0.13	0.4122688999543615	0.053594956994066995
53	0.07	0.918366649935034	0.0642856654954524
54	0.07	0.8698518542387096	0.06088962979670968
55	0.5700000000000002	0.4287444037487938	0.24438431013681253
56	0.33	0.4537468171807523	0.14973644966964827
57	0.23000000000000004	0.48013106346377965	0.11043014459666933
58	0.43000000000000005	0.32472693759286875	0.13963258316493357
59	0.17000000000000004	0.4894990311418663	0.0832148352941173
60	0.9100000000000003	0.38205308014246886	0.34766830292964673
61	0.33	0.39226831537071744	0.12944854407233675
62	0.7100000000000002	0.39583034125462313	0.2810395422907825
63	0.05	0.1762020893054895	0.008810104465274476
64	0.9100000000000003	0.4536469581914584	0.41281873195422725
65	0.07	0.3685545794162021	0.025798820559134152
66	0.05	0.3398968010741042	0.01699484005370521
67	0.21000000000000002	0.31269359735875835	0.06566565544533925
68	0.05	0.37972947218813374	0.01898647360940669
69	0.05	0.36702936402082215	0.018351468201041107
70	0.05	0.31467915427020426	0.015733957713510213
71	0.07	0.35339173742250957	0.02473742161957567
72	0.05	0.3072656982797396	0.015363284913986981
73	0.05	0.3394800832343034	0.01697400416171517
74	0.09000000000000001	0.29992312925513703	0.026993081632962337
75	0.05	0.4560272904455513	0.022801364522277566
76	0.09000000000000001	0.3930740124417715	0.035376661119759435
77	0.05	0.4033051794880467	0.020165258974402335
78	0.8900000000000002	0.5186474988003965	0.46159627393235303
79	0.05	0.4277922772022145	0.021389613860110727
80	0.9100000000000003	0.780232003292949	0.7100111229965838
81	0.11000000000000001	0.34626047040102553	0.038088651744112814
82	1.0100000000000002	0.5403387060147948	0.5457420930749429
83	0.05	0.41540734686648934	0.020770367343324467
84	0.45000000000000007	0.25069545783425273	0.11281295602541375
85	0.15000000000000002	0.28754927108899303	0.04313239066334896
86	0.23000000000000004	0.31383949602361266	0.07218308408543092
87	0.05	0.4174745286307662	0.02087372643153831
88	0.07	0.5704858092529179	0.03993400664770426
89	0.05	0.515927931429962	0.025796396571498098
90	0.05	0.5145314038673364	0.025726570193366823
91	0.11000000000000001	0.4050403523957086	0.04455443876352796
92	0.07	0.28112167971042296	0.019678517579729608
93	0.05	0.7428580847878609	0.037142904239393044
94	0.05	0.5066591634966827	0.025332958174834136
95	0.05	0.4543090188575973	0.022715450942879866
96	0.09000000000000001	0.29094182646988015	0.026184764382289217
97	0.09000000000000001	0.4003076248231346	0.03602768623408212
98	0.15000000000000002	0.3913040289044785	0.05869560433567179
99	0.07	0.5488672435863471	0.0384207070510443
100	0.9900000000000002	0.3833298666310538	0.37949656796474335
101	0.05	0.8828316853613799	0.044141584268068995
102	0.05	0.3809108543461189	0.019045542717305946
