## Supplementary material for "Time-resolved bottlenecks reveal concurrent pathogen entry and growth during bacterial infection dynamics": Code 1: data_and_estimators_model_STAMP.csv

index	theta_STAMP
1	2
2	2
4	200
5	3
6	4
7	2
8	28
9	9
10	8
11	7
12	26
13	6
14	6
15	6
16	31
17	5
18	4
19	2
20	200
21	2
23	7
24	2
25	94
26	2
27	14
28	25
29	200
30	165
31	200
32	200
33	32
34	26
35	39
36	200
37	2
38	1
39	20
40	2
41	8
42	13
43	2
44	21
45	47
46	5
47	2
48	2
49	19
50	1
51	3
52	2
53	4
54	1
55	16
56	6
57	3
58	43
59	9
60	21
61	28
62	7
63	2
64	17
65	2
66	9
67	5
68	3
69	2
70	2
71	7
72	7
73	12
74	2
75	2
76	4
77	3
78	200
79	2
80	39
81	2
82	200
83	5
84	14
85	14
86	3
87	6
88	2
89	3
90	2
91	5
92	12
93	2
94	4
95	4
96	13
97	10
98	2
99	4
100	173
101	2
102	3
