## Supplementary material for "Time-resolved bottlenecks reveal concurrent pathogen entry and growth during bacterial infection dynamics": Code 1: data_and_estimators_model_BS.csv

index	1 / theta_BS
1	0.9000000000000001
2	0.7000000000000001
4	0.05
5	0.5
6	0.7500000000000001
7	0.55
8	0.15000000000000002
9	0.55
10	0.7000000000000001
11	0.7500000000000001
12	0.25
13	0.4
14	0.7000000000000001
15	0.55
16	0.25
17	0.55
18	0.5
19	0.35000000000000003
20	0.05
21	0.9500000000000001
23	0.7000000000000001
24	0.35000000000000003
25	0.1
26	0.2
27	0.15000000000000002
28	0.25
29	0.05
30	0.05
31	0.05
32	0.05
33	0.05
34	0.15000000000000002
35	0.15000000000000002
36	0.05
37	0.8
38	0.8
39	0.4
40	0.8
41	0.8
42	0.4
43	0.45
44	0.4
45	0.2
46	0.6000000000000001
47	0.35000000000000003
48	0.9000000000000001
49	0.4
50	0.6500000000000001
51	0.5
52	0.55
53	0.6500000000000001
54	0.4
55	0.3
56	0.3
57	0.25
58	0.25
59	0.35000000000000003
60	0.15000000000000002
61	0.25
62	0.2
63	0.6000000000000001
64	0.15000000000000002
65	0.45
66	0.55
67	0.5
68	0.8
69	0.55
70	0.6000000000000001
71	0.7000000000000001
72	0.8
73	0.55
74	0.4
75	0.45
76	0.55
77	0.7500000000000001
78	0.05
79	0.7000000000000001
80	0.1
81	0.3
82	0.05
83	0.7500000000000001
84	0.3
85	0.4
86	0.25
87	0.7000000000000001
88	0.4
89	0.9500000000000001
90	0.5
91	0.35000000000000003
92	0.55
93	0.45
94	0.8500000000000001
95	0.7500000000000001
96	0.4
97	0.35000000000000003
98	0.2
99	0.7500000000000001
100	0.05
101	0.6000000000000001
102	0.55
