## Supplementary material for "Time-resolved bottlenecks reveal concurrent pathogen entry and growth during bacterial infection dynamics": Code 1: data_and_estimators_model_CR.csv

index	theta_CR	r	mu
1	1	0.2833045519412665	0.2833045519412665
2	1	0.1959335051264337	0.1959335051264337
4	50	0.5075872515815818	25.37936257907909
5	2	0.43516914137095486	0.8703382827419097
6	3	0.4249752537883726	1.2749257613651177
7	2	0.4717195744198781	0.9434391488397562
8	18	0.7221805724848358	12.999250304727045
9	6	0.48874739658706295	2.9324843795223776
10	5	0.5920285321014637	2.9601426605073184
11	4	0.6108694918031965	2.443477967212786
12	18	0.6579734074492717	11.84352133408689
13	5	0.4842555289754556	2.421277644877278
14	5	0.4256582928431439	2.1282914642157196
15	4	0.573727493307017	2.294909973228068
16	20	0.6404163065614927	12.808326131229855
17	5	0.4194591786482085	2.0972958932410424
18	3	0.3494806297377769	1.0484418892133307
19	1	0.42207038891167636	0.42207038891167636
20	50	0.5356249104785071	26.781245523925357
21	1	0.3047681518111	0.3047681518111
23	4	0.2329572755019659	0.9318291020078636
24	2	0.4604936028744215	0.920987205748843
25	50	0.4798324798554903	23.991623992774517
26	2	0.7091321393558451	1.4182642787116901
27	13	0.40588999735038644	5.276569965555024
28	18	0.5238352785677571	9.429035014219629
29	48	0.49092876076301	23.56458051662448
30	49	0.5249221593994736	25.72118581057421
31	50	0.49597761268972546	24.798880634486274
32	50	0.48303283716924467	24.151641858462234
33	23	0.6440029299702362	14.812067389315434
34	18	0.6689782203859553	12.041607966947197
35	20	0.6915347580431647	13.830695160863293
36	50	-0.16075506057301936	-8.037753028650968
37	1	0.3887378726968957	0.3887378726968957
38	1	0.38800955561388334	0.38800955561388334
39	13	0.40141012941650006	5.218331682414501
40	1	0.40041125526454246	0.40041125526454246
41	5	0.3277062765353305	1.6385313826766525
42	9	0.400719364174261	3.606474277568349
43	2	0.6180948584195151	1.2361897168390301
44	14	0.30161169073005495	4.22256367022077
45	31	0.2672491993317882	8.284725179285434
46	3	0.4536773886893278	1.3610321660679834
47	2	0.6202872466887256	1.2405744933774512
48	1	0.39491858516057016	0.39491858516057016
49	13	0.3515740716565677	4.5704629315353795
50	1	0.37625749814078485	0.37625749814078485
51	2	0.3654718107480764	0.7309436214961528
52	2	0.34545692883523255	0.6909138576704651
53	3	0.8165484563782152	2.4496453691346454
54	1	0.7958114384596685	0.7958114384596685
55	9	0.41324221348314305	3.7191799213482875
56	4	0.4330429464880943	1.7321717859523773
57	2	0.4582517569668696	0.9165035139337392
58	31	0.30365256801084745	9.413229608336271
59	6	0.45476643598510386	2.7285986159106232
60	15	0.3709866880283377	5.564800320425065
61	18	0.3675135187521336	6.615243337538405
62	5	0.38487527811964006	1.9243763905982003
63	1	0.08596657926327989	0.08596657926327989
64	11	0.4430856165823777	4.873941782406155
65	1	0.29451416363716104	0.29451416363716104
66	7	0.2769219031958565	1.9384533223709957
67	3	0.2585355651636066	0.7756066954908198
68	2	0.3241950505003623	0.6483901010007246
69	1	0.3219116089997173	0.3219116089997173
70	1	0.26956139924909944	0.26956139924909944
71	4	0.3007465295329891	1.2029861181319563
72	4	0.24652294325863477	0.9860917730345391
73	8	0.27613316154653195	2.2090652923722556
74	1	0.268754620288909	0.268754620288909
75	2	0.4004928687577798	0.8009857375155596
76	3	0.3480166145866545	1.0440498437599635
77	2	0.34777075780027517	0.6955415156005503
78	48	0.49415946149241713	23.71965415163602
79	1	0.3826745221811097	0.3826745221811097
80	27	0.7568646511634521	20.43534558141321
81	1	0.3196178722192064	0.3196178722192064
82	48	0.518304680212287	24.878624650189778
83	3	0.35640070295649556	1.0692021088694867
84	9	0.23193338812149267	2.0874004930934342
85	8	0.24936805206624288	1.994944416529943
86	2	0.2919601895267026	0.5839203790534052
87	5	0.3556901069429947	1.7784505347149735
88	2	0.5230489346967307	1.0460978693934615
89	1	0.4708101764088572	0.4708101764088572
90	1	0.46941364884623155	0.46941364884623155
91	3	0.32397737825429257	0.9719321347628778
92	8	0.22587230515423576	1.806978441233886
93	2	0.631789241412318	1.263578482824636
94	3	0.447652519586689	1.342957558760067
95	3	0.33629573103760985	1.0088871931128296
96	8	0.2415441508369854	1.9323532066958833
97	7	0.35128197299976366	2.4589738109983457
98	2	0.36093530988172834	0.7218706197634567
99	2	0.5014303690301599	1.0028607380603198
100	49	0.3609031793041792	17.68425578590478
101	1	0.7925961753191703	0.7925961753191703
102	2	0.269842010970576	0.539684021941152
