## Supplementary material for "Time-resolved bottlenecks reveal concurrent pathogen entry and growth during bacterial infection dynamics": Code 1: data_and_estimators_model_IR.csv

index	theta_IR	r	mu
1	0.05	0.37354006198347617	0.01867700309917381
2	0.05	0.2861690151686433	0.014308450758432165
4	1.0	0.5298419268702653	0.5298419268702653
5	0.05	0.5462379847464979	0.027311899237324896
6	0.05	0.54298854160836	0.027149427080418
7	0.05	0.5827884177954211	0.029139420889771058
8	0.9500000000000001	0.7439313977051641	0.7067348278199059
9	0.05	0.6137051288514949	0.030685256442574745
10	0.05	0.7155973754770066	0.03577986877385033
11	0.05	0.7323550018454061	0.03661775009227031
12	1.0	0.6787466012564737	0.6787466012564737
13	0.05	0.6078243723509986	0.030391218617549932
14	0.05	0.5492271362186869	0.027461356810934347
15	0.1	0.6625266703174906	0.06625266703174906
16	0.9500000000000001	0.6623986132633025	0.6292786826001374
17	0.05	0.5430280220237514	0.027151401101187574
18	0.05	0.4674939175577643	0.023374695877888218
19	0.1	0.4796195659221499	0.04796195659221499
20	1.0	0.5578795857671907	0.5578795857671907
21	0.05	0.39500366185330965	0.019750183092665484
23	0.05	0.3544427855441756	0.017722139277208778
24	0.2	0.5095970908222139	0.10191941816444279
25	1.0	0.5020871551441738	0.5020871551441738
26	0.1	0.787514649699652	0.07875146496996521
27	1.0	0.42577287776727507	0.42577287776727507
28	0.35000000000000003	0.5714148958577715	0.19999521355022004
29	1.0	0.5131487138294712	0.5131487138294712
30	1.0	0.5471598278854359	0.5471598278854359
31	1.0	0.5182322879784089	0.5182322879784089
32	1.0	0.5052875124579281	0.5052875124579281
33	0.9500000000000001	0.6662569758024809	0.6329441270123569
34	0.9500000000000001	0.6907290456062838	0.6561925933259697
35	0.9000000000000001	0.7145827414135684	0.6431244672722116
36	1.0	-0.13850038528433586	-0.13850038528433586
37	0.05	0.47897338273910534	0.02394866913695527
38	0.05	0.478245065656093	0.02391225328280465
39	0.1	0.497420844888512	0.0497420844888512
40	0.05	0.4906467653067521	0.024532338265337607
41	0.05	0.4512751199108735	0.022563755995543677
42	0.05	0.5279919112535078	0.02639959556267539
43	0.1	0.6964773687633219	0.06964773687633219
44	0.1	0.3978513439310047	0.03978513439310047
45	0.5	0.30506095261462585	0.15253047630731292
46	0.05	0.5716906765093152	0.02858453382546576
47	0.1	0.6986697570325324	0.06986697570325325
48	0.05	0.4851540952027798	0.02425770476013899
49	0.1	0.44758478712857963	0.044758478712857964
50	0.05	0.4664930081829945	0.023324650409149727
51	0.05	0.4765406541236194	0.023827032706180973
52	0.05	0.45652577221077545	0.022826288610538772
53	0.05	0.9345617441982026	0.04672808720991013
54	0.05	0.8860469485018782	0.04430234742509391
55	0.7000000000000001	0.4262135698587463	0.29834949890112245
56	0.3	0.45535594430634124	0.13660678329190237
57	0.2	0.48280350094076585	0.09656070018815317
58	0.25	0.3337337447143372	0.0834334361785843
59	0.25	0.4820474334771241	0.12051185836928102
60	1.0	0.38114180345045723	0.38114180345045723
61	0.25	0.3971093310589686	0.09927733276474215
62	0.55	0.398994275217408	0.21944685136957442
63	0.05	0.1762020893054895	0.008810104465274476
64	1.0	0.45273568149944676	0.45273568149944676
65	0.05	0.3847496736793707	0.019237483683968534
66	0.05	0.3398968010741042	0.01699484005370521
67	0.15000000000000002	0.3262174476535514	0.048932617148032716
68	0.05	0.37972947218813374	0.01898647360940669
69	0.05	0.36702936402082215	0.018351468201041107
70	0.05	0.31467915427020426	0.015733957713510213
71	0.05	0.36148928455409385	0.018074464227704694
72	0.05	0.3072656982797396	0.015363284913986981
73	0.05	0.3394800832343034	0.01697400416171517
74	0.1	0.29752920879414574	0.029752920879414575
75	0.05	0.4560272904455513	0.022801364522277566
76	0.05	0.4070232584966482	0.02035116292483241
77	0.05	0.4033051794880467	0.020165258974402335
78	1.0	0.5163794145588784	0.5163794145588784
79	0.05	0.4277922772022145	0.021389613860110727
80	0.9500000000000001	0.779387081322052	0.7404177272559495
81	0.05	0.3647356272403112	0.01823678136201556
82	1.0	0.5405246332787482	0.5405246332787482
83	0.05	0.41540734686648934	0.020770367343324467
84	0.6500000000000001	0.24578540890193235	0.15976051578625605
85	0.1	0.29637180723814627	0.02963718072381463
86	0.2	0.31651193350059886	0.06330238670011977
87	0.05	0.4174745286307662	0.02087372643153831
88	0.05	0.5785833563845022	0.02892916781922511
89	0.05	0.515927931429962	0.025796396571498098
90	0.05	0.5145314038673364	0.025726570193366823
91	0.15000000000000002	0.3916592607442373	0.0587488891116356
92	0.05	0.28921922684200724	0.014460961342100363
93	0.05	0.7428580847878609	0.037142904239393044
94	0.05	0.5066591634966827	0.025332958174834136
95	0.05	0.4543090188575973	0.022715450942879866
96	0.05	0.3048910725247569	0.015244553626237846
97	0.05	0.4142568708780114	0.020712843543900572
98	0.15000000000000002	0.3913040289044785	0.05869560433567179
99	0.05	0.5569647907179314	0.02784823953589657
100	1.0	0.3831408477901415	0.3831408477901415
101	0.05	0.8828316853613799	0.044141584268068995
102	0.05	0.3809108543461189	0.019045542717305946
