## Supplementary material for "Time-resolved bottlenecks reveal concurrent pathogen entry and growth during bacterial infection dynamics": Code 1: data_and_estimators_model_STAMP.csv

index	theta_STAMP
1	2
2	2
4	471
5	3
6	4
7	2
8	30
9	9
10	8
11	7
12	27
13	6
14	6
15	6
16	33
17	5
18	4
19	2
20	500
21	2
23	7
24	2
25	203
26	2
27	16
28	44
29	500
30	498
31	500
32	487
33	33
34	28
35	35
36	343
37	2
38	1
39	23
40	2
41	8
42	13
43	2
44	23
45	53
46	5
47	2
48	2
49	20
50	1
51	3
52	2
53	4
54	1
55	19
56	6
57	3
58	53
59	9
60	23
61	29
62	7
63	2
64	19
65	2
66	9
67	5
68	3
69	2
70	2
71	7
72	7
73	12
74	2
75	2
76	4
77	3
78	496
79	2
80	55
81	2
82	499
83	5
84	19
85	19
86	3
87	6
88	2
89	3
90	2
91	5
92	12
93	2
94	4
95	4
96	13
97	10
98	2
99	4
100	497
101	2
102	3
