## Supplementary material for "Time-resolved bottlenecks reveal concurrent pathogen entry and growth during bacterial infection dynamics": Code 1: data_and_estimators_model_BS.csv

index	1 / theta_BS
13	0.05
14	0.05
19	0.15000000000000002
21	0.1
24	0.9
25	0.30000000000000004
26	0.25
27	0.7000000000000001
28	0.6000000000000001
29	0.8500000000000001
30	0.2
31	0.35000000000000003
35	0.25
36	0.25
37	0.6000000000000001
39	0.1
40	0.2
41	0.2
42	0.55
