## Supplementary material for "Time-resolved bottlenecks reveal concurrent pathogen entry and growth during bacterial infection dynamics": Code 1: data_and_estimators_model_CR.csv

index	theta_CR	r	mu
13	48	0.9576807664532524	45.96867678975612
14	50	1.623174938511846	81.1587469255923
19	45	1.0248635477806358	46.11885965012861
21	27	1.1038750767318513	29.804627071759985
24	3	3.19410503838486	9.58231511515458
25	6	1.074404037282866	6.446424223697196
26	3	1.4382024539949028	4.3146073619847085
27	1	2.5472856498732392	2.5472856498732392
28	2	0.5838932168610367	1.1677864337220734
29	5	2.3580209816162094	11.790104908081048
30	22	0.3985463884153508	8.768020545137718
31	16	0.4802297456881348	7.683675931010157
35	1	2.92031270509471	2.92031270509471
36	1	1.4870618226452452	1.4870618226452452
37	2	2.7307772608358953	5.461554521671791
39	50	2.234937997704617	111.74689988523086
40	6	2.871193225071226	17.227159350427357
41	18	2.428965579684485	43.721380434320736
42	1	3.0870975252542494	3.0870975252542494
