## Supplementary material for "Time-resolved bottlenecks reveal concurrent pathogen entry and growth during bacterial infection dynamics": Code 1: data_and_estimators_model_IR.csv

index	theta_IR	r	mu
13	1.0100000000000002	1.1339529728733149	1.1452925026020482
14	0.8500000000000002	1.8268901716126253	1.5528566458707318
19	0.7700000000000002	1.1897860769789508	0.9161352792737923
21	0.6900000000000002	1.2800677621926437	0.8832467559129243
24	0.05	3.9021847653047845	0.19510923826523924
25	0.5500000000000002	1.2521653357894136	0.6886909346841776
26	0.09000000000000001	1.978891228256306	0.17810021054306757
27	0.05	2.980416098075845	0.14902080490379227
28	0.11000000000000001	0.9396621594065003	0.10336283753471505
29	0.05	2.9511514298188155	0.1475575714909408
30	0.8700000000000002	0.5133826746272327	0.44664292692569263
31	0.4100000000000001	0.6833691947910998	0.280181369864351
35	0.07	3.2164743682108745	0.22515320577476125
36	0.05	1.8480038628140838	0.09240019314070419
37	0.07	3.110272257285393	0.21771905800997754
39	0.8100000000000002	2.3408590540785714	1.8960958338036433
40	0.5100000000000001	2.997850947914747	1.5289039834365212
41	0.6900000000000002	2.5433409502385937	1.75490525566463
42	0.09000000000000001	3.336445596984074	0.3002801037285667
