## Supplementary material for "Time-resolved bottlenecks reveal concurrent pathogen entry and growth during bacterial infection dynamics": Code 1: data_and_estimators_model_BS.csv

index	1 / theta_BS
13	0.05
14	0.05
19	0.15000000000000002
21	0.1
24	0.7500000000000001
25	0.4
26	0.3
27	0.6000000000000001
28	0.8500000000000001
29	0.6000000000000001
30	0.3
31	0.2
35	0.3
36	0.25
37	0.55
39	0.15000000000000002
40	0.25
41	0.25
42	0.6500000000000001
