## Supplementary material for "Time-resolved bottlenecks reveal concurrent pathogen entry and growth during bacterial infection dynamics": Code 1: data_and_estimators_model_CR.csv

index	theta_CR	r	mu
13	48	0.9576807664532524	45.96867678975612
14	46	1.6237546486567735	74.69271383821159
19	50	1.0243079922250802	51.21539961125401
21	24	1.1050324841392587	26.520779619342207
24	2	3.2357717050515267	6.471543410103053
25	7	1.0684516563304851	7.479161594313396
26	2	1.4798691206615695	2.959738241323139
27	1	2.5472856498732392	2.5472856498732392
28	3	0.5505598835277034	1.6516796505831102
29	4	2.368020981616209	9.472083926464837
30	23	0.39815113149835474	9.15747602446216
31	21	0.4772535552119443	10.02232465945083
35	1	2.92031270509471	2.92031270509471
36	1	1.4870618226452452	1.4870618226452452
37	2	2.7307772608358953	5.461554521671791
39	50	2.234937997704617	111.74689988523086
40	5	2.8767487806267815	14.383743903133908
41	21	2.427642828361734	50.98049939559641
42	1	3.0870975252542494	3.0870975252542494
