## Supplementary material for "Time-resolved bottlenecks reveal concurrent pathogen entry and growth during bacterial infection dynamics": Code 1: data_and_estimators_model_IR.csv

index	theta_IR	r	mu
13	0.8500000000000002	1.1611182217762541	0.9869504885098163
14	0.9500000000000002	1.8090333921263253	1.7185817225200093
19	0.9700000000000002	1.1612959432679857	1.1264570649699464
21	0.7500000000000002	1.268600355802457	0.9514502668518431
24	0.05	3.9021847653047845	0.19510923826523924
25	0.11000000000000001	1.6024485487980287	0.1762693403677832
26	0.13	1.880740947376343	0.2444963231589246
27	0.05	2.980416098075845	0.14902080490379227
28	0.11000000000000001	0.9396621594065003	0.10336283753471505
29	0.05	2.9511514298188155	0.1475575714909408
30	1.0100000000000002	0.4993854698431458	0.5043793245415774
31	0.9100000000000003	0.5873004433171272	0.5344434034185859
35	0.05	3.2812547452635488	0.16406273726317744
36	0.07	1.7832234857614095	0.12482564400329868
37	0.05	3.1750526343380674	0.15875263171690338
39	0.9300000000000002	2.3295274073609002	2.1664604888456376
40	0.6900000000000002	2.967050077106816	2.0472645532037035
41	0.8900000000000002	2.5211306918793657	2.2438063157726362
42	0.05	3.448039565423088	0.17240197827115442
