## Supplementary material for "Time-resolved bottlenecks reveal concurrent pathogen entry and growth during bacterial infection dynamics": Code 2: Internal_barcode_taxonomy.tsv

Internal_Barcode_1	Internal_Barcode_1
Internal_Barcode_2	Internal_Barcode_2
Internal_Barcode_3	Internal_Barcode_3
Internal_Barcode_4	Internal_Barcode_4
Internal_Barcode_5	Internal_Barcode_5
Internal_Barcode_6	Internal_Barcode_6
Internal_Barcode_7	Internal_Barcode_7
