## Supplementary material for "Time-resolved bottlenecks reveal concurrent pathogen entry and growth during bacterial infection dynamics": Code 2: Manifest1_Run2.tsv

sample-id	absolute-filepath
Barcode01	/mnt/GRP_RAP/GRP_RAP/svicente/Données/Data_seq_tomate_2024/Nanopore_analysis/Analysis_qiime2/Run2/03_Filtered_fastq/Filtered_barcode01.fastq
Barcode02	/mnt/GRP_RAP/GRP_RAP/svicente/Données/Data_seq_tomate_2024/Nanopore_analysis/Analysis_qiime2/Run2/03_Filtered_fastq/Filtered_barcode02.fastq
Barcode03	/mnt/GRP_RAP/GRP_RAP/svicente/Données/Data_seq_tomate_2024/Nanopore_analysis/Analysis_qiime2/Run2/03_Filtered_fastq/Filtered_barcode03.fastq
Barcode04	/mnt/GRP_RAP/GRP_RAP/svicente/Données/Data_seq_tomate_2024/Nanopore_analysis/Analysis_qiime2/Run2/03_Filtered_fastq/Filtered_barcode04.fastq
Barcode05	/mnt/GRP_RAP/GRP_RAP/svicente/Données/Data_seq_tomate_2024/Nanopore_analysis/Analysis_qiime2/Run2/03_Filtered_fastq/Filtered_barcode05.fastq
Barcode06	/mnt/GRP_RAP/GRP_RAP/svicente/Données/Data_seq_tomate_2024/Nanopore_analysis/Analysis_qiime2/Run2/03_Filtered_fastq/Filtered_barcode06.fastq
Barcode07	/mnt/GRP_RAP/GRP_RAP/svicente/Données/Data_seq_tomate_2024/Nanopore_analysis/Analysis_qiime2/Run2/03_Filtered_fastq/Filtered_barcode07.fastq
Barcode08	/mnt/GRP_RAP/GRP_RAP/svicente/Données/Data_seq_tomate_2024/Nanopore_analysis/Analysis_qiime2/Run2/03_Filtered_fastq/Filtered_barcode08.fastq
Barcode09	/mnt/GRP_RAP/GRP_RAP/svicente/Données/Data_seq_tomate_2024/Nanopore_analysis/Analysis_qiime2/Run2/03_Filtered_fastq/Filtered_barcode09.fastq
Barcode10	/mnt/GRP_RAP/GRP_RAP/svicente/Données/Data_seq_tomate_2024/Nanopore_analysis/Analysis_qiime2/Run2/03_Filtered_fastq/Filtered_barcode10.fastq
Barcode11	/mnt/GRP_RAP/GRP_RAP/svicente/Données/Data_seq_tomate_2024/Nanopore_analysis/Analysis_qiime2/Run2/03_Filtered_fastq/Filtered_barcode11.fastq
Barcode12	/mnt/GRP_RAP/GRP_RAP/svicente/Données/Data_seq_tomate_2024/Nanopore_analysis/Analysis_qiime2/Run2/03_Filtered_fastq/Filtered_barcode12.fastq
Barcode13	/mnt/GRP_RAP/GRP_RAP/svicente/Données/Data_seq_tomate_2024/Nanopore_analysis/Analysis_qiime2/Run2/03_Filtered_fastq/Filtered_barcode13.fastq
Barcode14	/mnt/GRP_RAP/GRP_RAP/svicente/Données/Data_seq_tomate_2024/Nanopore_analysis/Analysis_qiime2/Run2/03_Filtered_fastq/Filtered_barcode14.fastq
Barcode15	/mnt/GRP_RAP/GRP_RAP/svicente/Données/Data_seq_tomate_2024/Nanopore_analysis/Analysis_qiime2/Run2/03_Filtered_fastq/Filtered_barcode15.fastq
Barcode16	/mnt/GRP_RAP/GRP_RAP/svicente/Données/Data_seq_tomate_2024/Nanopore_analysis/Analysis_qiime2/Run2/03_Filtered_fastq/Filtered_barcode16.fastq
Barcode17	/mnt/GRP_RAP/GRP_RAP/svicente/Données/Data_seq_tomate_2024/Nanopore_analysis/Analysis_qiime2/Run2/03_Filtered_fastq/Filtered_barcode17.fastq
Barcode18	/mnt/GRP_RAP/GRP_RAP/svicente/Données/Data_seq_tomate_2024/Nanopore_analysis/Analysis_qiime2/Run2/03_Filtered_fastq/Filtered_barcode18.fastq
Barcode19	/mnt/GRP_RAP/GRP_RAP/svicente/Données/Data_seq_tomate_2024/Nanopore_analysis/Analysis_qiime2/Run2/03_Filtered_fastq/Filtered_barcode19.fastq
Barcode20	/mnt/GRP_RAP/GRP_RAP/svicente/Données/Data_seq_tomate_2024/Nanopore_analysis/Analysis_qiime2/Run2/03_Filtered_fastq/Filtered_barcode20.fastq
Barcode21	/mnt/GRP_RAP/GRP_RAP/svicente/Données/Data_seq_tomate_2024/Nanopore_analysis/Analysis_qiime2/Run2/03_Filtered_fastq/Filtered_barcode21.fastq
Barcode22	/mnt/GRP_RAP/GRP_RAP/svicente/Données/Data_seq_tomate_2024/Nanopore_analysis/Analysis_qiime2/Run2/03_Filtered_fastq/Filtered_barcode22.fastq
Barcode23	/mnt/GRP_RAP/GRP_RAP/svicente/Données/Data_seq_tomate_2024/Nanopore_analysis/Analysis_qiime2/Run2/03_Filtered_fastq/Filtered_barcode23.fastq
Barcode24	/mnt/GRP_RAP/GRP_RAP/svicente/Données/Data_seq_tomate_2024/Nanopore_analysis/Analysis_qiime2/Run2/03_Filtered_fastq/Filtered_barcode24.fastq
Barcode25	/mnt/GRP_RAP/GRP_RAP/svicente/Données/Data_seq_tomate_2024/Nanopore_analysis/Analysis_qiime2/Run2/03_Filtered_fastq/Filtered_barcode25.fastq
Barcode26	/mnt/GRP_RAP/GRP_RAP/svicente/Données/Data_seq_tomate_2024/Nanopore_analysis/Analysis_qiime2/Run2/03_Filtered_fastq/Filtered_barcode26.fastq
Barcode27	/mnt/GRP_RAP/GRP_RAP/svicente/Données/Data_seq_tomate_2024/Nanopore_analysis/Analysis_qiime2/Run2/03_Filtered_fastq/Filtered_barcode27.fastq
Barcode28	/mnt/GRP_RAP/GRP_RAP/svicente/Données/Data_seq_tomate_2024/Nanopore_analysis/Analysis_qiime2/Run2/03_Filtered_fastq/Filtered_barcode28.fastq
Barcode29	/mnt/GRP_RAP/GRP_RAP/svicente/Données/Data_seq_tomate_2024/Nanopore_analysis/Analysis_qiime2/Run2/03_Filtered_fastq/Filtered_barcode29.fastq
Barcode30	/mnt/GRP_RAP/GRP_RAP/svicente/Données/Data_seq_tomate_2024/Nanopore_analysis/Analysis_qiime2/Run2/03_Filtered_fastq/Filtered_barcode30.fastq
Barcode31	/mnt/GRP_RAP/GRP_RAP/svicente/Données/Data_seq_tomate_2024/Nanopore_analysis/Analysis_qiime2/Run2/03_Filtered_fastq/Filtered_barcode31.fastq
Barcode32	/mnt/GRP_RAP/GRP_RAP/svicente/Données/Data_seq_tomate_2024/Nanopore_analysis/Analysis_qiime2/Run2/03_Filtered_fastq/Filtered_barcode32.fastq
Barcode33	/mnt/GRP_RAP/GRP_RAP/svicente/Données/Data_seq_tomate_2024/Nanopore_analysis/Analysis_qiime2/Run2/03_Filtered_fastq/Filtered_barcode33.fastq
Barcode34	/mnt/GRP_RAP/GRP_RAP/svicente/Données/Data_seq_tomate_2024/Nanopore_analysis/Analysis_qiime2/Run2/03_Filtered_fastq/Filtered_barcode34.fastq
Barcode35	/mnt/GRP_RAP/GRP_RAP/svicente/Données/Data_seq_tomate_2024/Nanopore_analysis/Analysis_qiime2/Run2/03_Filtered_fastq/Filtered_barcode35.fastq
Barcode36	/mnt/GRP_RAP/GRP_RAP/svicente/Données/Data_seq_tomate_2024/Nanopore_analysis/Analysis_qiime2/Run2/03_Filtered_fastq/Filtered_barcode36.fastq
Barcode37	/mnt/GRP_RAP/GRP_RAP/svicente/Données/Data_seq_tomate_2024/Nanopore_analysis/Analysis_qiime2/Run2/03_Filtered_fastq/Filtered_barcode37.fastq
Barcode38	/mnt/GRP_RAP/GRP_RAP/svicente/Données/Data_seq_tomate_2024/Nanopore_analysis/Analysis_qiime2/Run2/03_Filtered_fastq/Filtered_barcode38.fastq
Barcode39	/mnt/GRP_RAP/GRP_RAP/svicente/Données/Data_seq_tomate_2024/Nanopore_analysis/Analysis_qiime2/Run2/03_Filtered_fastq/Filtered_barcode39.fastq
Barcode40	/mnt/GRP_RAP/GRP_RAP/svicente/Données/Data_seq_tomate_2024/Nanopore_analysis/Analysis_qiime2/Run2/03_Filtered_fastq/Filtered_barcode40.fastq
Barcode41	/mnt/GRP_RAP/GRP_RAP/svicente/Données/Data_seq_tomate_2024/Nanopore_analysis/Analysis_qiime2/Run2/03_Filtered_fastq/Filtered_barcode41.fastq
Barcode42	/mnt/GRP_RAP/GRP_RAP/svicente/Données/Data_seq_tomate_2024/Nanopore_analysis/Analysis_qiime2/Run2/03_Filtered_fastq/Filtered_barcode42.fastq
Barcode43	/mnt/GRP_RAP/GRP_RAP/svicente/Données/Data_seq_tomate_2024/Nanopore_analysis/Analysis_qiime2/Run2/03_Filtered_fastq/Filtered_barcode43.fastq
Barcode44	/mnt/GRP_RAP/GRP_RAP/svicente/Données/Data_seq_tomate_2024/Nanopore_analysis/Analysis_qiime2/Run2/03_Filtered_fastq/Filtered_barcode44.fastq
Barcode45	/mnt/GRP_RAP/GRP_RAP/svicente/Données/Data_seq_tomate_2024/Nanopore_analysis/Analysis_qiime2/Run2/03_Filtered_fastq/Filtered_barcode45.fastq
Barcode46	/mnt/GRP_RAP/GRP_RAP/svicente/Données/Data_seq_tomate_2024/Nanopore_analysis/Analysis_qiime2/Run2/03_Filtered_fastq/Filtered_barcode46.fastq
Barcode47	/mnt/GRP_RAP/GRP_RAP/svicente/Données/Data_seq_tomate_2024/Nanopore_analysis/Analysis_qiime2/Run2/03_Filtered_fastq/Filtered_barcode47.fastq
Barcode48	/mnt/GRP_RAP/GRP_RAP/svicente/Données/Data_seq_tomate_2024/Nanopore_analysis/Analysis_qiime2/Run2/03_Filtered_fastq/Filtered_barcode48.fastq
Barcode49	/mnt/GRP_RAP/GRP_RAP/svicente/Données/Data_seq_tomate_2024/Nanopore_analysis/Analysis_qiime2/Run2/03_Filtered_fastq/Filtered_barcode49.fastq
Barcode50	/mnt/GRP_RAP/GRP_RAP/svicente/Données/Data_seq_tomate_2024/Nanopore_analysis/Analysis_qiime2/Run2/03_Filtered_fastq/Filtered_barcode50.fastq
Barcode51	/mnt/GRP_RAP/GRP_RAP/svicente/Données/Data_seq_tomate_2024/Nanopore_analysis/Analysis_qiime2/Run2/03_Filtered_fastq/Filtered_barcode51.fastq
Barcode52	/mnt/GRP_RAP/GRP_RAP/svicente/Données/Data_seq_tomate_2024/Nanopore_analysis/Analysis_qiime2/Run2/03_Filtered_fastq/Filtered_barcode52.fastq
Barcode53	/mnt/GRP_RAP/GRP_RAP/svicente/Données/Data_seq_tomate_2024/Nanopore_analysis/Analysis_qiime2/Run2/03_Filtered_fastq/Filtered_barcode53.fastq
Barcode54	/mnt/GRP_RAP/GRP_RAP/svicente/Données/Data_seq_tomate_2024/Nanopore_analysis/Analysis_qiime2/Run2/03_Filtered_fastq/Filtered_barcode54.fastq
Barcode55	/mnt/GRP_RAP/GRP_RAP/svicente/Données/Data_seq_tomate_2024/Nanopore_analysis/Analysis_qiime2/Run2/03_Filtered_fastq/Filtered_barcode55.fastq
Barcode56	/mnt/GRP_RAP/GRP_RAP/svicente/Données/Data_seq_tomate_2024/Nanopore_analysis/Analysis_qiime2/Run2/03_Filtered_fastq/Filtered_barcode56.fastq
Barcode57	/mnt/GRP_RAP/GRP_RAP/svicente/Données/Data_seq_tomate_2024/Nanopore_analysis/Analysis_qiime2/Run2/03_Filtered_fastq/Filtered_barcode57.fastq
Barcode58	/mnt/GRP_RAP/GRP_RAP/svicente/Données/Data_seq_tomate_2024/Nanopore_analysis/Analysis_qiime2/Run2/03_Filtered_fastq/Filtered_barcode58.fastq
Barcode59	/mnt/GRP_RAP/GRP_RAP/svicente/Données/Data_seq_tomate_2024/Nanopore_analysis/Analysis_qiime2/Run2/03_Filtered_fastq/Filtered_barcode59.fastq
Barcode60	/mnt/GRP_RAP/GRP_RAP/svicente/Données/Data_seq_tomate_2024/Nanopore_analysis/Analysis_qiime2/Run2/03_Filtered_fastq/Filtered_barcode60.fastq
Barcode61	/mnt/GRP_RAP/GRP_RAP/svicente/Données/Data_seq_tomate_2024/Nanopore_analysis/Analysis_qiime2/Run2/03_Filtered_fastq/Filtered_barcode61.fastq
Barcode62	/mnt/GRP_RAP/GRP_RAP/svicente/Données/Data_seq_tomate_2024/Nanopore_analysis/Analysis_qiime2/Run2/03_Filtered_fastq/Filtered_barcode62.fastq
Barcode63	/mnt/GRP_RAP/GRP_RAP/svicente/Données/Data_seq_tomate_2024/Nanopore_analysis/Analysis_qiime2/Run2/03_Filtered_fastq/Filtered_barcode63.fastq
Barcode64	/mnt/GRP_RAP/GRP_RAP/svicente/Données/Data_seq_tomate_2024/Nanopore_analysis/Analysis_qiime2/Run2/03_Filtered_fastq/Filtered_barcode64.fastq
Barcode65	/mnt/GRP_RAP/GRP_RAP/svicente/Données/Data_seq_tomate_2024/Nanopore_analysis/Analysis_qiime2/Run2/03_Filtered_fastq/Filtered_barcode65.fastq
Barcode66	/mnt/GRP_RAP/GRP_RAP/svicente/Données/Data_seq_tomate_2024/Nanopore_analysis/Analysis_qiime2/Run2/03_Filtered_fastq/Filtered_barcode66.fastq
Barcode67	/mnt/GRP_RAP/GRP_RAP/svicente/Données/Data_seq_tomate_2024/Nanopore_analysis/Analysis_qiime2/Run2/03_Filtered_fastq/Filtered_barcode67.fastq
Barcode68	/mnt/GRP_RAP/GRP_RAP/svicente/Données/Data_seq_tomate_2024/Nanopore_analysis/Analysis_qiime2/Run2/03_Filtered_fastq/Filtered_barcode68.fastq
Barcode69	/mnt/GRP_RAP/GRP_RAP/svicente/Données/Data_seq_tomate_2024/Nanopore_analysis/Analysis_qiime2/Run2/03_Filtered_fastq/Filtered_barcode69.fastq
Barcode70	/mnt/GRP_RAP/GRP_RAP/svicente/Données/Data_seq_tomate_2024/Nanopore_analysis/Analysis_qiime2/Run2/03_Filtered_fastq/Filtered_barcode70.fastq
Barcode71	/mnt/GRP_RAP/GRP_RAP/svicente/Données/Data_seq_tomate_2024/Nanopore_analysis/Analysis_qiime2/Run2/03_Filtered_fastq/Filtered_barcode71.fastq
Barcode72	/mnt/GRP_RAP/GRP_RAP/svicente/Données/Data_seq_tomate_2024/Nanopore_analysis/Analysis_qiime2/Run2/03_Filtered_fastq/Filtered_barcode72.fastq
Barcode73	/mnt/GRP_RAP/GRP_RAP/svicente/Données/Data_seq_tomate_2024/Nanopore_analysis/Analysis_qiime2/Run2/03_Filtered_fastq/Filtered_barcode73.fastq
Barcode74	/mnt/GRP_RAP/GRP_RAP/svicente/Données/Data_seq_tomate_2024/Nanopore_analysis/Analysis_qiime2/Run2/03_Filtered_fastq/Filtered_barcode74.fastq
Barcode75	/mnt/GRP_RAP/GRP_RAP/svicente/Données/Data_seq_tomate_2024/Nanopore_analysis/Analysis_qiime2/Run2/03_Filtered_fastq/Filtered_barcode75.fastq
Barcode76	/mnt/GRP_RAP/GRP_RAP/svicente/Données/Data_seq_tomate_2024/Nanopore_analysis/Analysis_qiime2/Run2/03_Filtered_fastq/Filtered_barcode76.fastq
Barcode77	/mnt/GRP_RAP/GRP_RAP/svicente/Données/Data_seq_tomate_2024/Nanopore_analysis/Analysis_qiime2/Run2/03_Filtered_fastq/Filtered_barcode77.fastq
Barcode78	/mnt/GRP_RAP/GRP_RAP/svicente/Données/Data_seq_tomate_2024/Nanopore_analysis/Analysis_qiime2/Run2/03_Filtered_fastq/Filtered_barcode78.fastq
Barcode79	/mnt/GRP_RAP/GRP_RAP/svicente/Données/Data_seq_tomate_2024/Nanopore_analysis/Analysis_qiime2/Run2/03_Filtered_fastq/Filtered_barcode79.fastq
Barcode80	/mnt/GRP_RAP/GRP_RAP/svicente/Données/Data_seq_tomate_2024/Nanopore_analysis/Analysis_qiime2/Run2/03_Filtered_fastq/Filtered_barcode80.fastq
Barcode81	/mnt/GRP_RAP/GRP_RAP/svicente/Données/Data_seq_tomate_2024/Nanopore_analysis/Analysis_qiime2/Run2/03_Filtered_fastq/Filtered_barcode81.fastq
Barcode82	/mnt/GRP_RAP/GRP_RAP/svicente/Données/Data_seq_tomate_2024/Nanopore_analysis/Analysis_qiime2/Run2/03_Filtered_fastq/Filtered_barcode82.fastq
Barcode83	/mnt/GRP_RAP/GRP_RAP/svicente/Données/Data_seq_tomate_2024/Nanopore_analysis/Analysis_qiime2/Run2/03_Filtered_fastq/Filtered_barcode83.fastq
Barcode84	/mnt/GRP_RAP/GRP_RAP/svicente/Données/Data_seq_tomate_2024/Nanopore_analysis/Analysis_qiime2/Run2/03_Filtered_fastq/Filtered_barcode84.fastq
Barcode85	/mnt/GRP_RAP/GRP_RAP/svicente/Données/Data_seq_tomate_2024/Nanopore_analysis/Analysis_qiime2/Run2/03_Filtered_fastq/Filtered_barcode85.fastq
Barcode86	/mnt/GRP_RAP/GRP_RAP/svicente/Données/Data_seq_tomate_2024/Nanopore_analysis/Analysis_qiime2/Run2/03_Filtered_fastq/Filtered_barcode86.fastq
Barcode87	/mnt/GRP_RAP/GRP_RAP/svicente/Données/Data_seq_tomate_2024/Nanopore_analysis/Analysis_qiime2/Run2/03_Filtered_fastq/Filtered_barcode87.fastq
Barcode88	/mnt/GRP_RAP/GRP_RAP/svicente/Données/Data_seq_tomate_2024/Nanopore_analysis/Analysis_qiime2/Run2/03_Filtered_fastq/Filtered_barcode88.fastq
Barcode89	/mnt/GRP_RAP/GRP_RAP/svicente/Données/Data_seq_tomate_2024/Nanopore_analysis/Analysis_qiime2/Run2/03_Filtered_fastq/Filtered_barcode89.fastq
Barcode90	/mnt/GRP_RAP/GRP_RAP/svicente/Données/Data_seq_tomate_2024/Nanopore_analysis/Analysis_qiime2/Run2/03_Filtered_fastq/Filtered_barcode90.fastq
Barcode91	/mnt/GRP_RAP/GRP_RAP/svicente/Données/Data_seq_tomate_2024/Nanopore_analysis/Analysis_qiime2/Run2/03_Filtered_fastq/Filtered_barcode91.fastq
Barcode92	/mnt/GRP_RAP/GRP_RAP/svicente/Données/Data_seq_tomate_2024/Nanopore_analysis/Analysis_qiime2/Run2/03_Filtered_fastq/Filtered_barcode92.fastq
Barcode93	/mnt/GRP_RAP/GRP_RAP/svicente/Données/Data_seq_tomate_2024/Nanopore_analysis/Analysis_qiime2/Run2/03_Filtered_fastq/Filtered_barcode93.fastq
Barcode94	/mnt/GRP_RAP/GRP_RAP/svicente/Données/Data_seq_tomate_2024/Nanopore_analysis/Analysis_qiime2/Run2/03_Filtered_fastq/Filtered_barcode94.fastq
Barcode95	/mnt/GRP_RAP/GRP_RAP/svicente/Données/Data_seq_tomate_2024/Nanopore_analysis/Analysis_qiime2/Run2/03_Filtered_fastq/Filtered_barcode95.fastq
Barcode96	/mnt/GRP_RAP/GRP_RAP/svicente/Données/Data_seq_tomate_2024/Nanopore_analysis/Analysis_qiime2/Run2/03_Filtered_fastq/Filtered_barcode96.fastq
