## Supplementary material for "Time-resolved bottlenecks reveal concurrent pathogen entry and growth during bacterial infection dynamics": Code 2: Manifest2_Run2.tsv

sample-id	absolute-filepath
Barcode01	/mnt/GRP_RAP/GRP_RAP/svicente/Données/Data_seq_tomate_2024/Nanopore_analysis/Analysis_qiime2/Run2/02_Uncompressed_fastq/barcode01.fastq
Barcode02	/mnt/GRP_RAP/GRP_RAP/svicente/Données/Data_seq_tomate_2024/Nanopore_analysis/Analysis_qiime2/Run2/02_Uncompressed_fastq/barcode02.fastq
Barcode03	/mnt/GRP_RAP/GRP_RAP/svicente/Données/Data_seq_tomate_2024/Nanopore_analysis/Analysis_qiime2/Run2/02_Uncompressed_fastq/barcode03.fastq
Barcode04	/mnt/GRP_RAP/GRP_RAP/svicente/Données/Data_seq_tomate_2024/Nanopore_analysis/Analysis_qiime2/Run2/02_Uncompressed_fastq/barcode04.fastq
Barcode05	/mnt/GRP_RAP/GRP_RAP/svicente/Données/Data_seq_tomate_2024/Nanopore_analysis/Analysis_qiime2/Run2/02_Uncompressed_fastq/barcode05.fastq
Barcode06	/mnt/GRP_RAP/GRP_RAP/svicente/Données/Data_seq_tomate_2024/Nanopore_analysis/Analysis_qiime2/Run2/02_Uncompressed_fastq/barcode06.fastq
Barcode07	/mnt/GRP_RAP/GRP_RAP/svicente/Données/Data_seq_tomate_2024/Nanopore_analysis/Analysis_qiime2/Run2/02_Uncompressed_fastq/barcode07.fastq
Barcode08	/mnt/GRP_RAP/GRP_RAP/svicente/Données/Data_seq_tomate_2024/Nanopore_analysis/Analysis_qiime2/Run2/02_Uncompressed_fastq/barcode08.fastq
Barcode09	/mnt/GRP_RAP/GRP_RAP/svicente/Données/Data_seq_tomate_2024/Nanopore_analysis/Analysis_qiime2/Run2/02_Uncompressed_fastq/barcode09.fastq
Barcode10	/mnt/GRP_RAP/GRP_RAP/svicente/Données/Data_seq_tomate_2024/Nanopore_analysis/Analysis_qiime2/Run2/02_Uncompressed_fastq/barcode10.fastq
Barcode11	/mnt/GRP_RAP/GRP_RAP/svicente/Données/Data_seq_tomate_2024/Nanopore_analysis/Analysis_qiime2/Run2/02_Uncompressed_fastq/barcode11.fastq
Barcode12	/mnt/GRP_RAP/GRP_RAP/svicente/Données/Data_seq_tomate_2024/Nanopore_analysis/Analysis_qiime2/Run2/02_Uncompressed_fastq/barcode12.fastq
Barcode13	/mnt/GRP_RAP/GRP_RAP/svicente/Données/Data_seq_tomate_2024/Nanopore_analysis/Analysis_qiime2/Run2/02_Uncompressed_fastq/barcode13.fastq
Barcode14	/mnt/GRP_RAP/GRP_RAP/svicente/Données/Data_seq_tomate_2024/Nanopore_analysis/Analysis_qiime2/Run2/02_Uncompressed_fastq/barcode14.fastq
Barcode15	/mnt/GRP_RAP/GRP_RAP/svicente/Données/Data_seq_tomate_2024/Nanopore_analysis/Analysis_qiime2/Run2/02_Uncompressed_fastq/barcode15.fastq
Barcode16	/mnt/GRP_RAP/GRP_RAP/svicente/Données/Data_seq_tomate_2024/Nanopore_analysis/Analysis_qiime2/Run2/02_Uncompressed_fastq/barcode16.fastq
Barcode17	/mnt/GRP_RAP/GRP_RAP/svicente/Données/Data_seq_tomate_2024/Nanopore_analysis/Analysis_qiime2/Run2/02_Uncompressed_fastq/barcode17.fastq
Barcode18	/mnt/GRP_RAP/GRP_RAP/svicente/Données/Data_seq_tomate_2024/Nanopore_analysis/Analysis_qiime2/Run2/02_Uncompressed_fastq/barcode18.fastq
Barcode19	/mnt/GRP_RAP/GRP_RAP/svicente/Données/Data_seq_tomate_2024/Nanopore_analysis/Analysis_qiime2/Run2/02_Uncompressed_fastq/barcode19.fastq
Barcode20	/mnt/GRP_RAP/GRP_RAP/svicente/Données/Data_seq_tomate_2024/Nanopore_analysis/Analysis_qiime2/Run2/02_Uncompressed_fastq/barcode20.fastq
Barcode21	/mnt/GRP_RAP/GRP_RAP/svicente/Données/Data_seq_tomate_2024/Nanopore_analysis/Analysis_qiime2/Run2/02_Uncompressed_fastq/barcode21.fastq
Barcode22	/mnt/GRP_RAP/GRP_RAP/svicente/Données/Data_seq_tomate_2024/Nanopore_analysis/Analysis_qiime2/Run2/02_Uncompressed_fastq/barcode22.fastq
Barcode23	/mnt/GRP_RAP/GRP_RAP/svicente/Données/Data_seq_tomate_2024/Nanopore_analysis/Analysis_qiime2/Run2/02_Uncompressed_fastq/barcode23.fastq
Barcode24	/mnt/GRP_RAP/GRP_RAP/svicente/Données/Data_seq_tomate_2024/Nanopore_analysis/Analysis_qiime2/Run2/02_Uncompressed_fastq/barcode24.fastq
Barcode25	/mnt/GRP_RAP/GRP_RAP/svicente/Données/Data_seq_tomate_2024/Nanopore_analysis/Analysis_qiime2/Run2/02_Uncompressed_fastq/barcode25.fastq
Barcode26	/mnt/GRP_RAP/GRP_RAP/svicente/Données/Data_seq_tomate_2024/Nanopore_analysis/Analysis_qiime2/Run2/02_Uncompressed_fastq/barcode26.fastq
Barcode27	/mnt/GRP_RAP/GRP_RAP/svicente/Données/Data_seq_tomate_2024/Nanopore_analysis/Analysis_qiime2/Run2/02_Uncompressed_fastq/barcode27.fastq
Barcode28	/mnt/GRP_RAP/GRP_RAP/svicente/Données/Data_seq_tomate_2024/Nanopore_analysis/Analysis_qiime2/Run2/02_Uncompressed_fastq/barcode28.fastq
Barcode29	/mnt/GRP_RAP/GRP_RAP/svicente/Données/Data_seq_tomate_2024/Nanopore_analysis/Analysis_qiime2/Run2/02_Uncompressed_fastq/barcode29.fastq
Barcode30	/mnt/GRP_RAP/GRP_RAP/svicente/Données/Data_seq_tomate_2024/Nanopore_analysis/Analysis_qiime2/Run2/02_Uncompressed_fastq/barcode30.fastq
Barcode31	/mnt/GRP_RAP/GRP_RAP/svicente/Données/Data_seq_tomate_2024/Nanopore_analysis/Analysis_qiime2/Run2/02_Uncompressed_fastq/barcode31.fastq
Barcode32	/mnt/GRP_RAP/GRP_RAP/svicente/Données/Data_seq_tomate_2024/Nanopore_analysis/Analysis_qiime2/Run2/02_Uncompressed_fastq/barcode32.fastq
Barcode33	/mnt/GRP_RAP/GRP_RAP/svicente/Données/Data_seq_tomate_2024/Nanopore_analysis/Analysis_qiime2/Run2/02_Uncompressed_fastq/barcode33.fastq
Barcode34	/mnt/GRP_RAP/GRP_RAP/svicente/Données/Data_seq_tomate_2024/Nanopore_analysis/Analysis_qiime2/Run2/02_Uncompressed_fastq/barcode34.fastq
Barcode35	/mnt/GRP_RAP/GRP_RAP/svicente/Données/Data_seq_tomate_2024/Nanopore_analysis/Analysis_qiime2/Run2/02_Uncompressed_fastq/barcode35.fastq
Barcode36	/mnt/GRP_RAP/GRP_RAP/svicente/Données/Data_seq_tomate_2024/Nanopore_analysis/Analysis_qiime2/Run2/02_Uncompressed_fastq/barcode36.fastq
Barcode37	/mnt/GRP_RAP/GRP_RAP/svicente/Données/Data_seq_tomate_2024/Nanopore_analysis/Analysis_qiime2/Run2/02_Uncompressed_fastq/barcode37.fastq
Barcode38	/mnt/GRP_RAP/GRP_RAP/svicente/Données/Data_seq_tomate_2024/Nanopore_analysis/Analysis_qiime2/Run2/02_Uncompressed_fastq/barcode38.fastq
Barcode39	/mnt/GRP_RAP/GRP_RAP/svicente/Données/Data_seq_tomate_2024/Nanopore_analysis/Analysis_qiime2/Run2/02_Uncompressed_fastq/barcode39.fastq
Barcode40	/mnt/GRP_RAP/GRP_RAP/svicente/Données/Data_seq_tomate_2024/Nanopore_analysis/Analysis_qiime2/Run2/02_Uncompressed_fastq/barcode40.fastq
Barcode41	/mnt/GRP_RAP/GRP_RAP/svicente/Données/Data_seq_tomate_2024/Nanopore_analysis/Analysis_qiime2/Run2/02_Uncompressed_fastq/barcode41.fastq
Barcode42	/mnt/GRP_RAP/GRP_RAP/svicente/Données/Data_seq_tomate_2024/Nanopore_analysis/Analysis_qiime2/Run2/02_Uncompressed_fastq/barcode42.fastq
Barcode43	/mnt/GRP_RAP/GRP_RAP/svicente/Données/Data_seq_tomate_2024/Nanopore_analysis/Analysis_qiime2/Run2/02_Uncompressed_fastq/barcode43.fastq
Barcode44	/mnt/GRP_RAP/GRP_RAP/svicente/Données/Data_seq_tomate_2024/Nanopore_analysis/Analysis_qiime2/Run2/02_Uncompressed_fastq/barcode44.fastq
Barcode45	/mnt/GRP_RAP/GRP_RAP/svicente/Données/Data_seq_tomate_2024/Nanopore_analysis/Analysis_qiime2/Run2/02_Uncompressed_fastq/barcode45.fastq
Barcode46	/mnt/GRP_RAP/GRP_RAP/svicente/Données/Data_seq_tomate_2024/Nanopore_analysis/Analysis_qiime2/Run2/02_Uncompressed_fastq/barcode46.fastq
Barcode47	/mnt/GRP_RAP/GRP_RAP/svicente/Données/Data_seq_tomate_2024/Nanopore_analysis/Analysis_qiime2/Run2/02_Uncompressed_fastq/barcode47.fastq
Barcode48	/mnt/GRP_RAP/GRP_RAP/svicente/Données/Data_seq_tomate_2024/Nanopore_analysis/Analysis_qiime2/Run2/02_Uncompressed_fastq/barcode48.fastq
Barcode49	/mnt/GRP_RAP/GRP_RAP/svicente/Données/Data_seq_tomate_2024/Nanopore_analysis/Analysis_qiime2/Run2/02_Uncompressed_fastq/barcode49.fastq
Barcode50	/mnt/GRP_RAP/GRP_RAP/svicente/Données/Data_seq_tomate_2024/Nanopore_analysis/Analysis_qiime2/Run2/02_Uncompressed_fastq/barcode50.fastq
Barcode51	/mnt/GRP_RAP/GRP_RAP/svicente/Données/Data_seq_tomate_2024/Nanopore_analysis/Analysis_qiime2/Run2/02_Uncompressed_fastq/barcode51.fastq
Barcode52	/mnt/GRP_RAP/GRP_RAP/svicente/Données/Data_seq_tomate_2024/Nanopore_analysis/Analysis_qiime2/Run2/02_Uncompressed_fastq/barcode52.fastq
Barcode53	/mnt/GRP_RAP/GRP_RAP/svicente/Données/Data_seq_tomate_2024/Nanopore_analysis/Analysis_qiime2/Run2/02_Uncompressed_fastq/barcode53.fastq
Barcode54	/mnt/GRP_RAP/GRP_RAP/svicente/Données/Data_seq_tomate_2024/Nanopore_analysis/Analysis_qiime2/Run2/02_Uncompressed_fastq/barcode54.fastq
Barcode55	/mnt/GRP_RAP/GRP_RAP/svicente/Données/Data_seq_tomate_2024/Nanopore_analysis/Analysis_qiime2/Run2/02_Uncompressed_fastq/barcode55.fastq
Barcode56	/mnt/GRP_RAP/GRP_RAP/svicente/Données/Data_seq_tomate_2024/Nanopore_analysis/Analysis_qiime2/Run2/02_Uncompressed_fastq/barcode56.fastq
Barcode57	/mnt/GRP_RAP/GRP_RAP/svicente/Données/Data_seq_tomate_2024/Nanopore_analysis/Analysis_qiime2/Run2/02_Uncompressed_fastq/barcode57.fastq
Barcode58	/mnt/GRP_RAP/GRP_RAP/svicente/Données/Data_seq_tomate_2024/Nanopore_analysis/Analysis_qiime2/Run2/02_Uncompressed_fastq/barcode58.fastq
Barcode59	/mnt/GRP_RAP/GRP_RAP/svicente/Données/Data_seq_tomate_2024/Nanopore_analysis/Analysis_qiime2/Run2/02_Uncompressed_fastq/barcode59.fastq
Barcode60	/mnt/GRP_RAP/GRP_RAP/svicente/Données/Data_seq_tomate_2024/Nanopore_analysis/Analysis_qiime2/Run2/02_Uncompressed_fastq/barcode60.fastq
Barcode61	/mnt/GRP_RAP/GRP_RAP/svicente/Données/Data_seq_tomate_2024/Nanopore_analysis/Analysis_qiime2/Run2/02_Uncompressed_fastq/barcode61.fastq
Barcode62	/mnt/GRP_RAP/GRP_RAP/svicente/Données/Data_seq_tomate_2024/Nanopore_analysis/Analysis_qiime2/Run2/02_Uncompressed_fastq/barcode62.fastq
Barcode63	/mnt/GRP_RAP/GRP_RAP/svicente/Données/Data_seq_tomate_2024/Nanopore_analysis/Analysis_qiime2/Run2/02_Uncompressed_fastq/barcode63.fastq
Barcode64	/mnt/GRP_RAP/GRP_RAP/svicente/Données/Data_seq_tomate_2024/Nanopore_analysis/Analysis_qiime2/Run2/02_Uncompressed_fastq/barcode64.fastq
Barcode65	/mnt/GRP_RAP/GRP_RAP/svicente/Données/Data_seq_tomate_2024/Nanopore_analysis/Analysis_qiime2/Run2/02_Uncompressed_fastq/barcode65.fastq
Barcode66	/mnt/GRP_RAP/GRP_RAP/svicente/Données/Data_seq_tomate_2024/Nanopore_analysis/Analysis_qiime2/Run2/02_Uncompressed_fastq/barcode66.fastq
Barcode67	/mnt/GRP_RAP/GRP_RAP/svicente/Données/Data_seq_tomate_2024/Nanopore_analysis/Analysis_qiime2/Run2/02_Uncompressed_fastq/barcode67.fastq
Barcode68	/mnt/GRP_RAP/GRP_RAP/svicente/Données/Data_seq_tomate_2024/Nanopore_analysis/Analysis_qiime2/Run2/02_Uncompressed_fastq/barcode68.fastq
Barcode69	/mnt/GRP_RAP/GRP_RAP/svicente/Données/Data_seq_tomate_2024/Nanopore_analysis/Analysis_qiime2/Run2/02_Uncompressed_fastq/barcode69.fastq
Barcode70	/mnt/GRP_RAP/GRP_RAP/svicente/Données/Data_seq_tomate_2024/Nanopore_analysis/Analysis_qiime2/Run2/02_Uncompressed_fastq/barcode70.fastq
Barcode71	/mnt/GRP_RAP/GRP_RAP/svicente/Données/Data_seq_tomate_2024/Nanopore_analysis/Analysis_qiime2/Run2/02_Uncompressed_fastq/barcode71.fastq
Barcode72	/mnt/GRP_RAP/GRP_RAP/svicente/Données/Data_seq_tomate_2024/Nanopore_analysis/Analysis_qiime2/Run2/02_Uncompressed_fastq/barcode72.fastq
Barcode73	/mnt/GRP_RAP/GRP_RAP/svicente/Données/Data_seq_tomate_2024/Nanopore_analysis/Analysis_qiime2/Run2/02_Uncompressed_fastq/barcode73.fastq
Barcode74	/mnt/GRP_RAP/GRP_RAP/svicente/Données/Data_seq_tomate_2024/Nanopore_analysis/Analysis_qiime2/Run2/02_Uncompressed_fastq/barcode74.fastq
Barcode75	/mnt/GRP_RAP/GRP_RAP/svicente/Données/Data_seq_tomate_2024/Nanopore_analysis/Analysis_qiime2/Run2/02_Uncompressed_fastq/barcode75.fastq
Barcode76	/mnt/GRP_RAP/GRP_RAP/svicente/Données/Data_seq_tomate_2024/Nanopore_analysis/Analysis_qiime2/Run2/02_Uncompressed_fastq/barcode76.fastq
Barcode77	/mnt/GRP_RAP/GRP_RAP/svicente/Données/Data_seq_tomate_2024/Nanopore_analysis/Analysis_qiime2/Run2/02_Uncompressed_fastq/barcode77.fastq
Barcode78	/mnt/GRP_RAP/GRP_RAP/svicente/Données/Data_seq_tomate_2024/Nanopore_analysis/Analysis_qiime2/Run2/02_Uncompressed_fastq/barcode78.fastq
Barcode79	/mnt/GRP_RAP/GRP_RAP/svicente/Données/Data_seq_tomate_2024/Nanopore_analysis/Analysis_qiime2/Run2/02_Uncompressed_fastq/barcode79.fastq
Barcode80	/mnt/GRP_RAP/GRP_RAP/svicente/Données/Data_seq_tomate_2024/Nanopore_analysis/Analysis_qiime2/Run2/02_Uncompressed_fastq/barcode80.fastq
Barcode81	/mnt/GRP_RAP/GRP_RAP/svicente/Données/Data_seq_tomate_2024/Nanopore_analysis/Analysis_qiime2/Run2/02_Uncompressed_fastq/barcode81.fastq
Barcode82	/mnt/GRP_RAP/GRP_RAP/svicente/Données/Data_seq_tomate_2024/Nanopore_analysis/Analysis_qiime2/Run2/02_Uncompressed_fastq/barcode82.fastq
Barcode83	/mnt/GRP_RAP/GRP_RAP/svicente/Données/Data_seq_tomate_2024/Nanopore_analysis/Analysis_qiime2/Run2/02_Uncompressed_fastq/barcode83.fastq
Barcode84	/mnt/GRP_RAP/GRP_RAP/svicente/Données/Data_seq_tomate_2024/Nanopore_analysis/Analysis_qiime2/Run2/02_Uncompressed_fastq/barcode84.fastq
Barcode85	/mnt/GRP_RAP/GRP_RAP/svicente/Données/Data_seq_tomate_2024/Nanopore_analysis/Analysis_qiime2/Run2/02_Uncompressed_fastq/barcode85.fastq
Barcode86	/mnt/GRP_RAP/GRP_RAP/svicente/Données/Data_seq_tomate_2024/Nanopore_analysis/Analysis_qiime2/Run2/02_Uncompressed_fastq/barcode86.fastq
Barcode87	/mnt/GRP_RAP/GRP_RAP/svicente/Données/Data_seq_tomate_2024/Nanopore_analysis/Analysis_qiime2/Run2/02_Uncompressed_fastq/barcode87.fastq
Barcode88	/mnt/GRP_RAP/GRP_RAP/svicente/Données/Data_seq_tomate_2024/Nanopore_analysis/Analysis_qiime2/Run2/02_Uncompressed_fastq/barcode88.fastq
Barcode89	/mnt/GRP_RAP/GRP_RAP/svicente/Données/Data_seq_tomate_2024/Nanopore_analysis/Analysis_qiime2/Run2/02_Uncompressed_fastq/barcode89.fastq
Barcode90	/mnt/GRP_RAP/GRP_RAP/svicente/Données/Data_seq_tomate_2024/Nanopore_analysis/Analysis_qiime2/Run2/02_Uncompressed_fastq/barcode90.fastq
Barcode91	/mnt/GRP_RAP/GRP_RAP/svicente/Données/Data_seq_tomate_2024/Nanopore_analysis/Analysis_qiime2/Run2/02_Uncompressed_fastq/barcode91.fastq
Barcode92	/mnt/GRP_RAP/GRP_RAP/svicente/Données/Data_seq_tomate_2024/Nanopore_analysis/Analysis_qiime2/Run2/02_Uncompressed_fastq/barcode92.fastq
Barcode93	/mnt/GRP_RAP/GRP_RAP/svicente/Données/Data_seq_tomate_2024/Nanopore_analysis/Analysis_qiime2/Run2/02_Uncompressed_fastq/barcode93.fastq
Barcode94	/mnt/GRP_RAP/GRP_RAP/svicente/Données/Data_seq_tomate_2024/Nanopore_analysis/Analysis_qiime2/Run2/02_Uncompressed_fastq/barcode94.fastq
Barcode95	/mnt/GRP_RAP/GRP_RAP/svicente/Données/Data_seq_tomate_2024/Nanopore_analysis/Analysis_qiime2/Run2/02_Uncompressed_fastq/barcode95.fastq
Barcode96	/mnt/GRP_RAP/GRP_RAP/svicente/Données/Data_seq_tomate_2024/Nanopore_analysis/Analysis_qiime2/Run2/02_Uncompressed_fastq/barcode96.fastq
