## Supplementary material for "Time-resolved bottlenecks reveal concurrent pathogen entry and growth during bacterial infection dynamics": Code 2: STAMP123_tags_taxonomy.tsv

tag001	tag001
tag002	tag002
tag003	tag003
tag004	tag004
tag005	tag005
tag006	tag006
tag007	tag007
tag008	tag008
tag009	tag009
tag010	tag010
tag011	tag011
tag012	tag012
tag013	tag013
tag014	tag014
tag015	tag015
tag016	tag016
tag017	tag017
tag018	tag018
tag019	tag019
tag020	tag020
tag021	tag021
tag022	tag022
tag023	tag023
tag024	tag024
tag025	tag025
tag026	tag026
tag027	tag027
tag028	tag028
tag029	tag029
tag030	tag030
tag031	tag031
tag032	tag032
tag033	tag033
tag034	tag034
tag035	tag035
tag036	tag036
tag037	tag037
tag038	tag038
tag039	tag039
tag040	tag040
tag041	tag041
tag042	tag042
tag043	tag043
tag044	tag044
tag045	tag045
tag046	tag046
tag047	tag047
tag048	tag048
tag049	tag049
tag050	tag050
tag051	tag051
tag052	tag052
tag053	tag053
tag054	tag054
tag055	tag055
tag056	tag056
tag057	tag057
tag058	tag058
tag059	tag059
tag060	tag060
tag061	tag061
tag062	tag062
tag063	tag063
tag064	tag064
tag065	tag065
tag066	tag066
tag067	tag067
tag068	tag068
tag069	tag069
tag070	tag070
tag071	tag071
tag072	tag072
tag073	tag073
tag074	tag074
tag075	tag075
tag076	tag076
tag077	tag077
tag078	tag078
tag079	tag079
tag080	tag080
tag081	tag081
tag082	tag082
tag083	tag083
tag084	tag084
tag085	tag085
tag086	tag086
tag087	tag087
tag088	tag088
tag089	tag089
tag090	tag090
tag091	tag091
tag092	tag092
tag093	tag093
tag094	tag094
tag095	tag095
tag096	tag096
tag097	tag097
tag098	tag098
tag099	tag099
tag100	tag100
tag101	tag101
tag102	tag102
tag103	tag103
tag104	tag104
tag105	tag105
tag106	tag106
tag107	tag107
tag108	tag108
tag109	tag109
tag110	tag110
tag111	tag111
tag112	tag112
tag113	tag113
tag114	tag114
tag115	tag115
tag116	tag116
tag117	tag117
tag118	tag118
tag119	tag119
tag120	tag120
tag121	tag121
tag122	tag122
tag123	tag123
